# Gene regulatory changes underlie developmental plasticity in respiration and aerobic performance in highland deer mice

**DOI:** 10.1101/2022.09.24.509328

**Authors:** Rena M. Schweizer, Catherine M. Ivy, Chandrasekhar Natarajan, Graham R. Scott, Jay F. Storz, Zachary A. Cheviron

## Abstract

Phenotypic plasticity can play an important role in the ability of animals to tolerate environmental stress, but the nature and magnitude of plastic responses are often specific to the developmental timing of exposure. Here, we examine changes in gene expression in the diaphragm of highland deer mice (*Peromyscus maniculatus*) in response to hypoxia exposure at different stages of development. In highland deer mice, developmental plasticity in diaphragm function may mediate changes in several respiratory traits that influence aerobic metabolism and performance under hypoxia. We generated RNAseq data from diaphragm tissue of adult deer mice exposed to 1) life-long hypoxia (before conception to adulthood), 2) post-natal hypoxia (birth to adulthood), 3) adult hypoxia (6-8 weeks only during adulthood), or 4) normoxia. We found five suites of co-regulated genes that are differentially expressed in response to hypoxia, but the patterns of differential expression depend on the developmental timing of exposure. We also identified four transcriptional modules that are associated with important respiratory traits. Many of the genes in these transcriptional modules bear signatures of altitude-related selection, providing an indirect line of evidence that observed changes in gene expression may be adaptive in hypoxic environments. Our results demonstrate the importance of developmental stage in determining the phenotypic response to environmental stressors.
