## Supplementary material for "Gene regulatory changes underlie developmental plasticity in respiration and aerobic performance in highland deer mice": Table S1

### Sheet: Sheet1
gene_pman	gene_mus
A1bg	A1bg
Aasdhppt	Aasdhppt
Aass	Aass
Abca5	Abca5
Abcb7	Abcb7
Abcc1	Abcc1
Abcc10	Abcc10
Abcc2	Abcc2
Abcd1	Abcd1
Abcg4	Abcg4
Abhd18	Abhd18
Abhd3	Abhd3
Abhd6	Abhd6
Abi1	Abi1
Acad8	Acad8
Acad9	Acad9
Acd	Acd
Acox2	Acox2
Acox3	Acox3
Acp5	Acp5
Acsl4	Acsl4
Acsl5	Acsl5
Actl6a	Actl6a
Actrt3	Actrt3
Ada	Ada
Adad1	Adad1
Adamts15	Adamts15
Adamts8	Adamts8
Adcy8	Adcy8
Adgrf4	Adgrf4
Adgrf5	Adgrf5
Adgrg4	Adgrg4
Adk	Adk
Aff2	Aff2
Agap2	Agap2
Agtr1	Agtr1b
Agtr2	Agtr2
Ak6	Ak6
Akt3	Akt3
Alg13	Glt28d2
Alg5	Alg5
Alkbh8	Alkbh8
Alms1	Alms1
Angel2	Angel2
Angpt1	Angpt1
Angptl4	Angptl4
Angptl5	Angptl5
Angptl6	Angptl6
Angptl8	Angptl8
Ankk1	Ankk1
Ankrd13c	Ankrd13c
Ankrd50	Ankrd50
Ankrd52	Ankrd52
Ankrd54	Ankrd54
Ankrd60	Ankrd60
Anln	Anln
Ano4	Ano4
Antxr1	Antxr1
Anxa4	Anxa4
Anxa5	Anxa5
Anxa7	Anxa7
Aoah	Aoah
Ap1m2	Ap1m2
Ap3b1	Ap3b1
Ap3m1	Ap3m1
Apbb3	Sra1
Apcdd1l	Apcdd1l
Aplp2	Aplp2
Apoa1	Apoa1
Apoa4	Apoa4
Apoa5	Apoa5
Apobec2	Apobec2
Apoc3	Apoc3
Apof	Apof
Apool	Apool
Appl1	Appl1
Ar	Ar
Arcn1	Arcn1
Arhgap32	Arhgap32
Arhgap36	Arhgap36
Arhgap4	Arhgap4
Arhgap42	Arhgap42
Arhgap9	Arhgap9
Arhgef12	Arhgef12
Arhgef25	Arhgef25
Arhgef26	Arhgef26
Arhgef6	Arhgef6
Armc1	Armc1
As3mt	As3mt
Asb15	Asb15
Asb3	Asb3
Asb4	Asb4
Asb9	Asb9
Ascc1	Ascc1
Ascc3	Ascc3
Ash1l	Ash1l
Asxl3	Asxl3
Atad2	Atad2
Atg4b	Atg4b
Atg4d	Atg4d
Atp10a	Atp10a
Atp11b	Atp11b
Atp1b4	Atp1b4
Atp2b2	Atp2b2
Atp2b3	Atp2b3
Atp5b	Atp5b
Atp5e	Atp5e
Atp6ap1	Atp6ap1
Atp6ap2	Atp6ap2
Atp6v0a1	Atp6v0a1
Atp6v0c	Atp6v0c
Atp6v0d1	Atp6v0d1
Atp6v0d2	Atp6v0d2
Avil	Avil
Avpr2	Avpr2
Azin1	Azin1
B3gat1	B3gat1
B3gnt9	B3gnt9
B4galnt1	B4galnt1
B4galt6	B4galt6
Baalc	AC164883.2
Barx2	Barx2
Baz2a	Baz2a
Bbs12	Bbs12
Bbs7	Bbs7
Bbs9	Bbs9
Bcap31	Bcap31
Bcl9l	Bcl9l
Begain	Begain
Bend6	Bend6
Bgn	Bgn
Bin1	Bin1
Birc2	Birc2
Birc6	Birc6
Blcap	Blcap
Bloc1s1	Bloc1s1
Bmper	Bmper
Bpifa2	Bpifa2
Brcc3	Brcc3
Brd4	Brd4
Brwd1	Brwd1
Brwd3	Brwd3
Bsg	Bsg
Bsph1	Bsph1
Bud13	Bud13
C1qtnf5	C1qtnf5
C2cd2l	C2cd2l
C2cd4c	C2cd4c
Ca1	Car1
Ca7	Car7
Cacna1b	Cacna1b
Cacna1c	Cacna1c
Cacna2d1	Cacna2d1
Cacng2	Cacng2
Cacul1	Cacul1
Cadm1	Cadm1
Cadps2	Cadps2
Calcr	Calcr
Camk2g	Camk2g
Camk4	Camk4
Camkmt	Camkmt
Cand1	Cand1
Casd1	Casd1
Casp1	Casp1
Cast	Cast
Catsperd	Catsperd
Cbfb	Cbfb
Cbl	Cbl
Cbln4	Cbln4
Ccbl2	Kyat3
Ccdc116	Ccdc116
Ccdc15	Ccdc15
Ccdc151	Ccdc151
Ccdc153	Ccdc153
Ccdc169	Ccdc169
Ccdc178	Ccdc178
Ccdc18	Ccdc18
Ccdc79	Terb1
Ccdc88c	Ccdc88c
Ccna1	Ccna1
Ccna2	Ccna2
Ccnb1	Ccnb1
Ccnd3	Ccnd3
Ccnl2	Ccnl2
Cd180	Cd180
Cd36	Cd36
Cd40lg	Cd40lg
Cd63	Cd63
Cd99l2	Cd99l2
Cdc37	Cdc37
Cdc42ep5	1700027J19Rik
Cdh16	Cdh16
Cdh2	Cdh2
Cdh20	Cdh20
Cdh5	Cdh5
Cdh7	Cdh7
Cdk11b	Cdk11b
Cdk16	Cdk16
Cdk2	Cdk2
Cdk4	Cdk4
Cdk6	Cdk6
Cdk8	Cdk8
Cdkl1	Cdkl1
Cdkl5	Cdkl5
Cdkn2d	Cdkn2d
Cdon	Cdon
Celf4	Celf4
Cep126	Cep126
Cep162	Cep162
Cep57	Cep57
Cep95	Cep95
Cept1	Cept1
Cerkl	Cerkl
Ces3	Ces3a
Ces4a	Ces4a
Cetn1	Cetn1
Cetn2	Cetn2
Cfap43	Cfap43
Cfap70	Cfap70
Chac2	Chac2
Chek1	Chek1
Chek2	Chek2
Chordc1	Chordc1
Ciita	Ciita
Cir1	Cir1
Cirbp	Cirbp
Cldn11	Cldn11
Cldn18	Cldn18
Cldn25	Cldn25
Clec16a	Clec16a
Clmp	Clmp
Clnk	Clnk
Clrn1	Clrn1
Cmc4	Cmc4
Cmtm3	Cmtm3
Cmtm4	Cmtm4
Cnbd1	Cnbd1
Cnga2	Cnga2
Cnpy2	Cnpy2
Cntln	Cntln
Cntn5	Cntn5
Cog6	Cog6
Col12a1	Col12a1
Col14a1	Col14a1
Col1a2	Col1a2
Col5a1	Col5a1
Col5a3	Col5a3
Col6a3	Col6a3
Col9a1	Col9a1
Col9a3	Col9a3
Colec10	Colec10
Colec12	Colec12
Commd2	Commd2
Coq10a	Coq10a
Cp	Cp
Cpa2	Cpa2
Cpa3	Cpa3
Cpa4	Cpa4
Cpb1	Cpb1
Cped1	Cped1
Cpm	Cpm
Cpne9	Cpne9
Cpsf6	Cpsf6
Cpxcr1	Cpxcr1
Cr1l	Cr1l
Cramp1	Cramp1l
Crip3	Crip3
Crtam	Crtam
Cs	Cs
Csmd3	Csmd3
Csn1s1	Csn1s1
Csn2	Csn2
Cspp1	Cspp1
Cth	Cth
Cthrc1	Cthrc1
Ctps2	Ctps2
Ctsz	Ctsz
Cul5	Cul5
Cul7	Cul7
Cul9	Cul9
Cutc	Cutc
Cwf19l1	Cwf19l1
Cwf19l2	Cwf19l2
Cxcl17	Cxcl17
Cxcr5	Cxcr5
Daam2	Daam2
Dach2	Dach2
Dcaf13	Dcaf13
Dclk1	Dclk1
Dctn2	Dctn2
Dcun1d1	Dcun1d1
Dcun1d5	Dcun1d5
Dcx	Dcx
Ddit3	Ddit3
Ddx25	Ddx25
Ddx27	Ddx27
Ddx43	Ddx43
Ddx6	Ddx6
Dedd	Dedd
Deptor	Deptor
Derl1	Derl1
Dgat2l6	Dgat2l6
Dgka	Dgka
Dgkd	Dgkd
Dhdh	Dhdh
Dhx36	Dhx36
Dhx9	Dhx9
Diaph2	Diaph2
Dido1	Dido1
Dkc1	Dkc1
Dlg5	Dlg5
Dlgap2	Dlgap2
Dmd	Dmd
Dnah11	Dnah11
Dnah12	Dnah12
Dnajc14	Dnajc14
Dnajc18	Dnajc18
Dnajc19	Dnajc19
Dnajc2	Dnajc2
Dnm2	Dnm2
Dnmt1	Dnmt1
Dnph1	Dnph1
Dock11	Dock11
Dock3	Dock3
Dock6	Dock6
Dopey2	Dopey2
Dpagt1	Dpagt1
Dppa5	Dppa5a
Dpy19l1	Dpy19l1
Dpy19l2	Dpy19l2
Dpys	Dpys
Drd2	Drd2
Dsc1	Dsc1
Dscam	Dscam
Dscc1	Dscc1
Dsg3	Dsg3
Dsg4	Dsg4
Dst	Dst
Dtna	Dtna
Dtx3	Dtx3
Dusp13	Dusp13
Dync1h1	Dync1h1
Dync2h1	Dync2h1
Dyrk1a	Dyrk1a
Dyrk2	Dyrk2
Dysf	Dysf
Dzank1	Dzank1
E2f4	E2f4
E2f5	E2f5
Eapp	Eapp
Ebag9	Ebag9
Ecd	Ecd
Ect2	Ect2
Eda2r	Eda2r
Edil3	Edil3
Edn3	Edn3
Eef1a2	Eef1a2
Eepd1	Eepd1
Efr3a	Efr3a
Ei24	Ei24
Eif2a	Eif2a
Eif3e	Eif3e
Eif4ebp3	Eif4ebp3
Eif4g1	Eif4g1
Eif5a2	Eif5a2
Elavl3	Elavl3
Elf2	Elf2
Elmo3	Elmo3
Elp2	Elp2
Elp4	Elp4
Emc2	Emc2
Emd	Emd
En2	En2
Endod1	Endod1
Enkd1	Enkd1
Eno4	Eno4
Enpp2	Enpp2
Eny2	Eny2
Ep400	Ep400
Epas1	Epas1
Epb41l4a	Epb41l4a
Ephb1	Ephb1
Epor	Epor
Erap1	Erap1
Eras	Eras
Erbb3	Erbb3
Erbin	Erbin
Ercc4	Ercc4
Ercc6l2	Ercc6l2
Erg	Erg
Erich4	Erich4
Erich6	Erich6
Esam	Esam
Esrp1	Esrp1
Esyt1	Esyt1
Ets1	Ets1
Ets2	Ets2
Exoc6b	Exoc6b
Exosc8	Exosc8
Exosc9	Exosc9
Ext1	Ext1
F2rl1	F2rl1
F8	F8
F9	F9
Fam118b	Fam118b
Fam132a	Fam132a
Fam132b	Fam132b
Fam133a	Fam133b
Fam135a	Fam135a
Fam13b	Fam13b
Fam149b1	Fam149b
Fam155b	Tmem28
Fam177a1	Fam177a
Fam19a2	Fam19a2
Fam3b	Fam3b
Fam3c	Fam3c
Fam49b	Fam49b
Fam50a	Fam50a
Fam76b	Fam76b
Fam83a	Fam83a
Fam84b	Fam84b
Fam91a1	Fam91a1
Fam96b	Fam96b
Faxc	Faxc
Fbxl8	Fbxl8
Fbxo11	Fbxo11
Fbxo32	Fbxo32
Fbxw12	Fbxw21
Fdx1l	Fdx1l
Fer1l6	Fer1l6
Fezf1	Fezf1
Fgd1	Fgd1
Fgd4	Fgd4
Fgf13	Fgf13
Fgf2	Fgf2
Fli1	Fli1
Flna	Flna
Flnb	Flnb
Flt1	Flt1
Flt3	Flt3
Fmo5	Fmo5
Fmr1	Fmr1
Fndc3b	Fndc3b
Folh1b	Folh1
Foxo1	Foxo1
Foxp2	Foxp2
Foxr1	Foxr1
Foxred1	Foxred1
Frem2	Frem2
Frmd7	Frmd7
Frs3	Frs3
Fry	Fry
Fsd1l	Fsd1l
Fundc2	Fundc2
Fut11	Fut11
Fxr1	Fxr1
G6pd	G6pdx
Gab3	Gab3
Gabra2	Gabra2
Gabra3	Gabra3
Gabre	Gabre
Gabrq	Gabrq
Galnt1	Galnt1
Gapdhs	Gapdhs
Garnl3	Garnl3
Gata5	Gata5
Gata6	Gata6
Gatad1	Gatad1
Gdf11	Gdf11
Gdi1	Gdi1
Gfm2	Gfm2
Gfpt1	Gfpt1
Gfra3	Gfra3
Ggh	Ggh
Ghsr	Ghsr
Gigyf2	Gigyf2
Gkap1	Gkap1
Gldc	Gldc
Gli1	Gli1
Glp2r	Glp2r
Gls2	Gls2
Gltscr1l	Gltscr1l
Gmcl1	Gmcl1
Gmps	Gmps
Gnb1	Gnb1
Gnb4	Gnb4
Gng11	Gng11
Gng2	Gng2
Gngt1	Gngt1
Gnl3l	Gnl3l
Gns	Gns
Golga3	Golga3
Gorasp1	Gorasp1
Gpc4	Gpc4
Gpn1	Gpn1
Gpr101	Gpr101
Gpr149	Gpr149
Gpr182	Gpr182
Gpr27	Gpr27
Gpr50	Gpr50
Gpr75	Gpr75
Gpr87	Gpr87
Gpx4	Gpx4
Gramd1b	Gramd1b
Greb1l	Greb1l
Grhl2	Grhl2
Gria4	Gria4
Grik2	Grik2
Grik4	Grik4
Grip1	Grip1
Grm8	Grm8
Gspt1	Gspt1
Gucy1a2	Gucy1a2
Gyg1	Gyg
Gypa	Gypa
Has2	Has2
Hbegf	Hbegf
Hcfc1	Hcfc1
Hcn2	Hcn2
Helb	Helb
Hells	Hells
Hepacam	Hepacam
Hepacam2	Hepacam2
Heph	Heph
Hgf	Hgf
Hinfp	Hinfp
Hipk3	Hipk3
Hltf	Hltf
Hmbs	Hmbs
Hmgxb4	Hmgxb4
Hmox1	Hmox1
Hn1l	Hn1l
Hnrnpr	Hnrnpr
Hp	Hp
Hprt1	Hprt
Hps3	Hps3
Hs6st1	Hs6st1
Hsd11b1	Hsd11b1
Hsd17b3	Hsd17b3
Hsf4	Hsf4
Hspa4l	Hspa4l
Hspa8	Hspa8
Hspa9	Hspa9
Hsph1	Hsph1
Htatsf1	Htatsf1
Htr1b	Htr1b
Htr3a	Htr3a
Htr3b	Htr3b
Huwe1	Huwe1
Hyal4	Hyal4
Hyls1	Hyls1
Hyou1	Hyou1
Icam1	Icam1
Icam4	Icam4
Icam5	Icam5
Idh3g	Idh3g
Ids	Ids
Ifng	Ifng
Ift46	Ift46
Iglon5	Iglon5
Igsf1	Igsf1
Igsf10	Igsf10
Igsf9b	Igsf9b
Ikbkap	Ikbkap
Ikbkg	Ikbkg
Ikzf4	Ikzf4
Il18	Il18
Il21	Il21
Il22	Il22
Il23a	Il23a
Il5ra	Il5ra
Ilf3	Ilf3
Ilkap	Ilkap
Inhbe	Inhbe
Ints8	Ints8
Intu	Intu
Ipo8	Ipo8
Iqca1	Iqca
Iqub	Iqub
Irak3	Irak3
Isx	Isx
Itga7	Itga7
Itgbl1	Itgbl1
Iws1	Iws1
Jade1	Jade1
Jade3	Jade3
Jam3	Jam3
Jarid2	Jarid2
Kank2	Kank2
Kank3	Kank3
Kat2b	Kat2b
Kat6b	Kat6b
Katnal1	Katnal1
Kbtbd3	Kbtbd3
Kcnab1	Kcnab1
Kcnd1	Kcnd1
Kcnh8	Kcnh8
Kcnip1	Kcnip1
Kcnj1	Kcnj1
Kcnj5	Kcnj5
Kcnj6	Kcnj6
Kcnma1	Kcnma1
Kcnmb3	Kcnmb3
Kcnq3	Kcnq3
Kcnv1	Kcnv1
Kctd1	Kctd1
Kdm3b	Kdm3b
Kdm5a	Kdm5a
Kdm6a	Kdm6a
Kiaa0196	E430025E21Rik
Kiaa0430	Marf1
Kiaa0895	9530077C05Rik
Kiaa1109	4932438A13Rik
Kiaa1217	Etl4
Kiaa1328	AW554918
Kiaa2022	C77370
Kidins220	Kidins220
Kif24	Kif24
Kif4a	Kif4
Kif5a	Kif5a
Kif6	Kif6
Kifc3	Kifc3
Kl	Kl
Klc4	Klc4
Klf10	Klf10
Klhdc3	Klhdc3
Klhl13	Klhl13
Klhl34	Klhl34
Klhl38	Klhl38
Klhl4	Klhl4
Kmt2a	Kmt2a
Kri1	Kri1
Krit1	Krit1
L1cam	L1cam
Lage3	Lage3
Lama3	Lama3
Lama5	Lama5
Lamp2	Lamp2
Laptm4b	Laptm4b
Large	Large
Las1l	Las1l
Ldlr	Ldlr
Lgsn	Lgsn
Lhfp	Lhfp
Llph	Llph
Lnx2	Lnx2
LOC102902765	Vmn1r224
LOC102902789	Cpq
LOC102902798	Hba-a2
LOC102902827	LOC102902827
LOC102902997	Tbl1x
LOC102903073	Zfp160
LOC102903100	Hbq1a
LOC102903193	2310011J03Rik
LOC102903374	Cyp2j12
LOC102903383	Vmn1r237
LOC102903513	Olfr955
LOC102903517	Cox7a2
LOC102903712	Hba-x
LOC102903802	Rdh16
LOC102903889	1700021F07Rik
LOC102903947	Tmem198b
LOC102903992	Fpr-rs3
LOC102903994	Naip5
LOC102904026	Rpl30
LOC102904031	F8a
LOC102904098	Olfr1321
LOC102904307	Vmn2r110
LOC102904415	Gm8909
LOC102904434	Gm4924
LOC102904527	Apitd1
LOC102904613	1110012L19Rik
LOC102904623	Cyp2j13
LOC102904732	H2-M5
LOC102904812	Cyp27b1
LOC102904934	Tcaf1
LOC102905396	Ces2c
LOC102905460	Zik1
LOC102905605	Olfr1272
LOC102905707	Cd33
LOC102905782	Rgs22
LOC102905923	Ces2e
LOC102906152	Zfp558
LOC102906218	Ctsr
LOC102906231	Ces2c
LOC102906541	Ces2b
LOC102906561	Zfp950
LOC102906623	Abtb2
LOC102906846	Cyp4a32
LOC102906909	Trim39
LOC102906923	Ces2c
LOC102906935	Mmp1a
LOC102907006	Vmn1r75
LOC102907220	Olfr382
LOC102907251	Ces2h
LOC102907276	Qrfpr
LOC102907317	Cpq
LOC102907426	Vmn2r107
LOC102907497	Tceal3
LOC102907513	Olfr1447
LOC102907544	Vmn1r67
LOC102907590	D3Ertd254e
LOC102907619	Olfr780
LOC102907678	Rps26
LOC102907711	Vmn2r107
LOC102907993	Olfr24
LOC102908027	Ces2c
LOC102908071	Gm1527
LOC102908233	Olfr888
LOC102908268	Msra
LOC102908293	Olfr836
LOC102908477	Birc3
LOC102908607	Cyp46a1
LOC102908633	Vmn2r61
LOC102908652	Adgrf4
LOC102908704	Ccdc144b
LOC102908761	Hdac4
LOC102908952	Vmn2r120
LOC102908969	Vmn2r77
LOC102908975	Olfr904
LOC102909014	Ankhd1
LOC102909057	Slco1a4
LOC102909107	LOC102909107
LOC102909279	Nat8
LOC102909301	9230110C19Rik
LOC102909369	Slco1a4
LOC102909371	Tbl1xr1
LOC102909407	Gm4847
LOC102909417	D230025D16Rik
LOC102909418	LOC102909418
LOC102909543	Naalad2
LOC102909584	LOC102909584
LOC102909592	Cyp2b10
LOC102909680	Zfp950
LOC102909690	Rdh7
LOC102909719	Ugt1a10
LOC102909735	Akr1c14
LOC102909864	Ubtfl1
LOC102909871	Olfr1336
LOC102909907	LOC102909907
LOC102909979	Zfp94
LOC102910012	Ctnna1
LOC102910086	Cd163
LOC102910196	LOC102910196
LOC102910231	LOC102910231
LOC102910252	Cyp2d26
LOC102910292	LOC102910292
LOC102910344	Nrgn
LOC102910440	Sult2a2
LOC102910446	Cntnap5a
LOC102910458	LOC102910458
LOC102910510	Ubtfl1
LOC102910553	Prame
LOC102910557	Zfp950
LOC102910758	Cyp2c66
LOC102910833	Selt
LOC102910861	Zfp934
LOC102910862	C3
LOC102910947	Slc7a12
LOC102910975	Kdm3b
LOC102910984	Nrgn
LOC102911074	Sult2a6
LOC102911078	Bpifa6
LOC102911120	Olfr1381
LOC102911133	1700012B07Rik
LOC102911142	Zbtb26
LOC102911167	Zcchc3
LOC102911278	Olfr25
LOC102911484	Ces2a
LOC102911575	Olfr25
LOC102911621	Cbr2
LOC102911646	Olfr917
LOC102911850	Dsc3
LOC102911954	Dcxr
LOC102911978	Olfr917
LOC102912008	Zcchc3
LOC102912016	Cntnap5b
LOC102912036	Itgb2l
LOC102912113	Sult2a1
LOC102912117	Olfr906
LOC102912139	Pgr15l
LOC102912198	BC048403
LOC102912308	Olfr914
LOC102912376	Kcnk16
LOC102912415	Zim1
LOC102912625	Olfr921
LOC102912650	4933403O08Rik
LOC102912747	Cyp3a13
LOC102912765	Gsta3
LOC102912776	Hsf3
LOC102912792	Hao2
LOC102912857	Zcchc3
LOC102912934	Olfr922
LOC102912958	Tex16
LOC102912971	LOC102912971
LOC102913033	E130311K13Rik
LOC102913167	Zcchc3
LOC102913185	2700060E02Rik
LOC102913247	Olfr923
LOC102913267	Pcyt1a
LOC102913281	Cldn34b1
LOC102913322	A230050P20Rik
LOC102913435	Akr1c21
LOC102913508	Gm5617
LOC102913555	Olfr924
LOC102913558	H2afx
LOC102913583	LOC102913583
LOC102913629	Hsd3b6
LOC102913701	LOC102913701
LOC102913816	Nxpe4
LOC102913856	LOC102913856
LOC102913869	Olfr933
LOC102913898	Vmn1r70
LOC102913954	Akr1c6
LOC102913983	Vmn2r1
LOC102914090	C130079G13Rik
LOC102914240	4921507P07Rik
LOC102914276	Zfp560
LOC102914280	Vmn2r1
LOC102914398	C130079G13Rik
LOC102914497	Olfr934
LOC102914520	Nlrp1a
LOC102914527	Ctag2
LOC102914622	Cyp2c37
LOC102914701	Gm8298
LOC102914718	LOC102914718
LOC102914725	B3gat2
LOC102914774	4933412E24Rik
LOC102914793	Olfr26
LOC102914946	Olfr888
LOC102915014	Gm5538
LOC102915035	Olfr370
LOC102915078	Cyp2c29
LOC102915109	Olfr935
LOC102915131	Slc22a26
LOC102915169	Olfr985
LOC102915274	Rgs22
LOC102915293	Akr1c21
LOC102915326	Aadacl2
LOC102915382	Cyb5r4
LOC102915448	LOC102915448
LOC102915530	Nlrp1b
LOC102915536	Zfp235
LOC102915553	Cyp3a11
LOC102915596	Zfp846
LOC102915666	Cyp2c55
LOC102915783	Olfr986
LOC102915842	Cyp2b10
LOC102915911	Zfp266
LOC102915968	Glb1l3
LOC102916043	Olfr44
LOC102916061	Mep1a
LOC102916074	Tdrd5
LOC102916097	Zfp809
LOC102916219	Gm43638
LOC102916229	Zfp26
LOC102916294	Glb1l2
LOC102916344	Gsdmc
LOC102916391	Vmn1r68
LOC102916413	Zfp810
LOC102916444	Imp4
LOC102916574	Alb
LOC102916678	Olfr959
LOC102916719	Olfr91
LOC102916932	Gm14685
LOC102916970	Ugt1a6a
LOC102917074	Cetn4
LOC102917265	Olfr871
LOC102917330	Olfr92
LOC102917596	Olfr963
LOC102917626	Mzf1
LOC102917650	Jhy
LOC102917733	Vmn2r90
LOC102917876	Olfr873
LOC102917890	Catsperb
LOC102917904	Olfr149
LOC102917945	Olfr94
LOC102917948	Naip1
LOC102917993	Vmn2r77
LOC102918038	Gm1110
LOC102918066	Slc22a19
LOC102918167	Large
LOC102918218	Olfr965
LOC102918219	Dhrs7
LOC102918424	Cyp39a1
LOC102918499	Olfr872
LOC102918527	Gm4756
LOC102918677	Vmn1r67
LOC102918796	Ugt2b5
LOC102918868	Zfp808
LOC102919113	Olfr862
LOC102919204	Bysl
LOC102919257	Adgrb3
LOC102919359	Ces2c
LOC102919363	Olfr820
LOC102919696	Nfrkb
LOC102919750	Olfr974
LOC102920028	Olfr855
LOC102920059	Olfr975
LOC102920082	Gm7173
LOC102920188	Ces2a
LOC102920196	Olfr1214
LOC102920207	Meiob
LOC102920213	Dst
LOC102920307	Olfr1325
LOC102920311	Vmn2r120
LOC102920339	Olfr850
LOC102920359	Ncdn
LOC102920371	Olfr976
LOC102920506	Olfr1214
LOC102920548	Slc22a22
LOC102920571	Hyal6
LOC102920647	Olfr853
LOC102920651	Cyp2b19
LOC102920693	Mageb16
LOC102920805	Olfr160
LOC102920815	LOC102920815
LOC102920850	Lipo1
LOC102920988	Olfr978
LOC102921100	LOC102921100
LOC102921127	Olfr160
LOC102921168	C87436
LOC102921183	Spam1
LOC102921292	Olfr979
LOC102921323	Olfr888
LOC102921519	Olfr810
LOC102921565	LOC102921565
LOC102921710	Kctd12b
LOC102921733	Tnfrsf21
LOC102921874	Olfr843
LOC102921878	BC048546
LOC102922071	Olfr982
LOC102922141	Gnas
LOC102922186	Pzp
LOC102922446	Gnas
LOC102922475	Gm4924
LOC102922490	Hsd17b6
LOC102922517	Olfr919
LOC102922527	LOC102922527
LOC102922543	LOC102922543
LOC102922568	Olfr147
LOC102922622	LOC102922622
LOC102922657	LOC102922657
LOC102922775	Ccdc84
LOC102922906	Aldh1a1
LOC102922983	Olfr878
LOC102923073	Tnfrsf22
LOC102923286	LOC102923286
LOC102923362	Lyz2
LOC102923459	Urgcp
LOC102923468	4933402E13Rik
LOC102923471	Usp51
LOC102923503	Olfr609
LOC102923525	Gpr165
LOC102923679	Slc22a19
LOC102923707	Vmn1r70
LOC102923909	Sra1
LOC102924113	Gm15922
LOC102924224	Olfr145
LOC102924322	Vmn1r70
LOC102924536	Vmn2r56
LOC102924668	Zfp560
LOC102924685	Slc6a20a
LOC102924700	Olfr959
LOC102924750	Vmn2r116
LOC102924790	Cyp2g1
LOC102924798	LOC102924798
LOC102924844	Fam47c
LOC102924848	Vmn2r54
LOC102924917	1700122O11Rik
LOC102924933	Gm10310
LOC102924992	3110002H16Rik
LOC102925027	Vmn2r58
LOC102925039	Cyp2f2
LOC102925071	Pate3
LOC102925101	Cyp2b19
LOC102925188	LOC102925188
LOC102925212	Gm364
LOC102925247	Gsta2
LOC102925323	Olfr955
LOC102925347	E230025N22Rik
LOC102925569	Ces2g
LOC102925729	Zfp870
LOC102925951	Olfr955
LOC102925973	LOC102925973
LOC102925989	Gm14374
LOC102926234	Olfr851
LOC102926342	Vmn2r60
LOC102926361	Atad3a
LOC102926450	Gsta2
LOC102926469	Zfp990
LOC102926502	Mum1l1
LOC102926599	Ces2a
LOC102926603	Vmn1r70
LOC102926642	1810026J23Rik
LOC102926803	LOC102926803
LOC102926817	Runx2
LOC102926827	LOC102926827
LOC102926846	Olfr869
LOC102926876	AW551984
LOC102926885	Hccs
LOC102926909	Vmn1r70
LOC102926911	Vmn2r61
LOC102926914	Gm4924
LOC102926916	Kirrel3
LOC102926938	AB124611
LOC102926946	Gm13124
LOC102927126	Vmn1r68
LOC102927177	Vwa5a
LOC102927215	Vmn1r70
LOC102927216	Olfr243
LOC102927249	Gm13177
LOC102927285	Zfp53
LOC102927309	LOC102927309
LOC102927424	Gsdmc
LOC102927510	LOC102927510
LOC102927522	LOC102927522
LOC102927621	LOC102927621
LOC102927726	Olfr902
LOC102927728	Mep1a
LOC102927860	Gm438
LOC102927917	Runx2
LOC102927942	D17Wsu92e
LOC102928024	Olfr917
LOC102928062	Acrv1
LOC102928094	Tas2r103
LOC102928123	Olfr68
LOC102928318	Olfr918
LOC102928385	Tas2r124
LOC102928410	Olfr67
LOC102928436	3110079O15Rik
LOC102928525	Casp12
LOC102928660	Slc35e2
LOC102928670	4930578C19Rik
LOC102928879	Vmn1r224
LOC102928913	LOC102928913
LOC102928917	Hba-a2
LOC107399310	Zfp35
LOC107399408	LOC107399408
LOC107399438	LOC107399438
LOC107399511	LOC107399511
LOC107399525	Aff2
LOC107399643	LOC107399643
LOC107399653	LOC107399653
LOC107399697	Gm13212
LOC107399892	LOC107399892
LOC107400042	LOC107400042
LOC107400075	LOC107400075
LOC107400260	LOC107400260
LOC107400304	LOC107400304
LOC107400365	Vmn1r185
LOC107400742	LOC107400742
LOC107400747	LOC107400747
LOC107400753	LOC107400753
LOC107401122	Gnas
LOC107401124	LOC107401124
LOC107401125	LOC107401125
LOC107401168	Adgrb3
LOC107401289	LOC107401289
LOC107401290	LOC107401290
LOC107401295	LOC107401295
LOC107401300	LOC107401300
LOC107401301	LOC107401301
LOC107401338	Ctnna1
LOC107401388	LOC107401388
LOC107401539	LOC107401539
LOC107401543	LOC107401543
LOC107401707	LOC107401707
LOC107401777	LOC107401777
LOC107401828	LOC107401828
LOC107401844	LOC107401844
LOC107401851	LOC107401851
LOC107402053	LOC107402053
LOC107402055	LOC107402055
LOC107402075	LOC107402075
LOC107402191	LOC107402191
LOC107402437	LOC107402437
LOC107402439	LOC107402439
LOC107402465	LOC107402465
LOC107402467	LOC107402467
LOC107402495	LOC107402495
LOC107402497	LOC107402497
LOC107402510	LOC107402510
LOC107402634	LOC107402634
LOC107402707	LOC107402707
LOC107402911	LOC107402911
LOC107402972	LOC107402972
LOC107402976	LOC107402976
LOC107402977	LOC107402977
LOC107403033	LOC107403033
LOC107403041	LOC107403041
Lpar4	Lpar4
Lrfn2	Lrfn2
Lrig3	Lrig3
Lrp1	Lrp1
Lrrc29	Lrrc29
Lrrc31	Lrrc31
Lrrc34	Lrrc34
Lrrc36	Lrrc36
Lrrc7	Lrrc7
Lrrcc1	Lrrcc1
Lrrd1	Lrrd1
Lrriq4	Lrriq4
Lrrtm2	Lrrtm2
Lsm7	Gm10146
Lvrn	Lvrn
Lypd8	Lypd8
Lztfl1	Lztfl1
Mab21l1	Mab21l1
Mageh1	Mageh1
Maml2	Maml2
Maml3	Maml3
Mamld1	Mamld1
Map3k2	Map3k2
2022-03-06	2022-03-06
2022-03-09	2022-03-09
Mark2	Mark2
Mars	Mars
Marveld3	Marveld3
Mast4	Mast4
Matn2	Matn2
Mbd3l1	Mbd3l1
Mbd6	Mbd6
Mbnl1	Mbnl1
Mbnl3	Mbnl3
Mboat2	Mboat2
Mc3r	Mc3r
Mcam	Mcam
Mccc1	Mccc1
Mctp1	Mctp1
Mdfi	Mdfi
Mdga2	Mdga2
Mdh1b	Mdh1b
Mdm1	Mdm1
Mdm2	Mdm2
Mea1	Mea1
Mecom	Mecom
Mecp2	Mecp2
Med12l	Med12l
Med20	Gm20517
Mef2c	Mef2c
Megf8	Megf8
Mettl25	Mettl25
Mettl7b	Mettl7b
Mfn1	Mfn1
Mfrp	Mfrp
Mfsd8	Mfsd8
Mgarp	Mgarp
Mgst2	Mgst2
Mib1	Mib1
Mid1ip1	Mid1ip1
Midn	Midn
Mip	Mip
Mkrn3	Mkrn3
Mme	Mme
Mmp10	Mmp10
Mmp12	Mmp12
Mmp19	Mmp19
Mmp27	Mmp27
Mmp3	Mmp3
Mmp8	Mmp8
Mms22l	Mms22l
Mocs1	Mocs1
Mon2	Mon2
Morc3	Morc3
Mospd1	Mospd1
Mpp1	Mpp1
Mrpl13	Mrpl13
Mrpl2	Mrpl2
Mrpl20	Mrpl20
Mrpl22	Mrpl22
Mrpl4	Mrpl4
Mrpl47	Mrpl47
Msh6	Msh6
Msrb3	Msrb3
Mss51	Mss51
Mtbp	Mtbp
Mtcp1	Mtcp1
Mtdh	Mtdh
Mtif2	Mtif2
Mtm1	Mtm1
Mtmr1	Mtmr1
Mtmr2	Mtmr2
Mto1	Mto1
Mtss1	Mtss1
Myc	Myc
Mycbp2	Mycbp2
Mycn	Mycn
Myh11	Myh11
Myl6	Myl6
Myl6b	Myl6b
Mynn	Mynn
Myo1a	Myo1a
Myo1f	Myo1f
Myo7b	Myo7b
Myoz1	Myoz1
N4bp2l2	N4bp2l2
Naa10	Naa10
Naa15	Naa15
Naaladl2	Naaladl2
Nab2	Nab2
Nabp2	Nabp2
Naca	Naca
Nadk2	Nadk2
Nae1	Nae1
Nap1l3	Nap1l3
Nbas	Nbas
Nbea	Nbea
Nbeal1	Nbeal1
Ncald	Ncald
Ncam1	Ncam1
Ncapd3	Ncapd3
Nceh1	Nceh1
Ncor1	Ncor1
Nde1	Nde1
Ndn	Ndn
Ndst4	Ndst4
Ndufa4l2	Ndufa4l2
Ndufa5	Ndufa5
Ndufa7	Ndufa7
Ndufb11	Ndufb11
Ndufb5	Ndufb5
Ndufc1	Ndufc1
Nectin1	Nectin1
Nek4	Nek4
Nelfcd	Nelfcd
Nemf	Nemf
Nemp1	Nemp1
Nfatc2	Nfatc2
Nfic	Nfic
Nfrkb	Nfrkb
Nfu1	Nfu1
Nfya	Nfya
Ngef	Ngef
Nhlrc3	Nhlrc3
Nhsl2	Nhsl2
Nid2	Nid2
Nin	Nin
Nipal2	Nipal2
Nlgn1	Nlgn1
Nln	Nln
Nlrx1	Nlrx1
Nme5	Nme5
Nnat	Nnat
Nnmt	Nnmt
Noct	Noct
Nod1	Nod1
Nol3	Nol3
Nol4	Nol4
Nov	Nov
Nox4	Nox4
Npbwr1	Npbwr1
Npc1	Npc1
Npepl1	Npepl1
Npsr1	Npsr1
Nptx1	Nptx1
Nr3c1	Nr3c1
Nrep	Nrep
Nrk	Nrk
Nsdhl	Nsdhl
Nsmaf	Nsmaf
Nsmce2	Nsmce2
Ntm	Ntm
Nudcd1	Nudcd1
Nudt6	Nudt6
Nup107	Nup107
Nxf1	Nxf1
Nxpe2	Nxpe2
Oaf	Oaf
Oard1	Oard1
Ocln	Ocln
Ocrl	Ocrl
Odf1	Odf1
Ogt	Ogt
Olah	Olah
Olfm2	Olfm2
Olfml2a	Olfml2a
Opcml	Opcml
Opn1lw	Opn1mw
Opn5	Opn5
Oprk1	Oprk1
Orc4	Orc4
Orc5	Orc5
Ormdl2	Ormdl2
Os9	Os9
Osbp	Osbp
Osbpl1a	Osbpl1a
Osbpl2	Osbpl2
Ostc	Ostc
Otud5	Otud5
P2ry1	P2ry1
P2ry12	P2ry12
P2ry13	P2ry13
P2ry14	P2ry14
Pa2g4	Pa2g4
Pabpc4l	Pabpc4l
Paip2	Paip2
Pan2	Pan2
Pan3	Pan3
Panx3	Panx3
Papd4	Papd4
Pard3	Pard3
Pard6a	Pard6a
Pcdh10	Pcdh10
Pcdh18	Pcdh18
Pcdh19	Pcdh19
Pck1	Pck1
Pcsk1	Pcsk1
Pcsk1n	Pcsk1n
Pdcl	Pdcl
Pde4a	Pde4a
Pdgfd	Pdgfd
Pdk4	Pdk4
Pdpr	Pdpr
Pds5b	Pds5b
Pdzd3	Pdzd3
Peg10	Peg10
Peg3	Peg3
Pex1	Pex1
Pex5l	Pex5l
Pfkl	Pfkl
Pgr	Pgr
Pgrmc2	Pgrmc2
Phc3	Phc3
Phf14	Phf14
Phf20	Phf20
Phf3	Phf3
Phf6	Phf6
Phip	Phip
Phldb1	Phldb1
Phrf1	Phrf1
Pid1	Pid1
Pign	Pign
Pigp	Pigp
Pik3c3	Pik3c3
Pik3ca	Pik3ca
Pim2	Pim2
Pin1	Pin1
Pip4k2c	Pip4k2c
Pkhd1	Pkhd1
Pkhd1l1	Pkhd1l1
Pknox2	Pknox2
Pla2g15	Pla2g15
Plb1	Plb1
Plch1	Plch1
Plcl2	Plcl2
Pld1	Pld1
Plekha5	Plekha5
Plk4	Plk4
Plxna3	Plxna3
Pmel	Pmel
Polh	Polh
Polk	Polk
Polr2d	Polr2d
Polrmt	Polrmt
Pomp	Pomp
Pon1	Pon1
Pon2	Pon2
Postn	Postn
Pou2f3	Pou2f3
Ppp1r9a	Ppp1r9a
Ppp2r1b	Ppp2r1b
Ppp2r5d	Ppp2r5d
Ppp2r5e	Ppp2r5e
Ppp3cb	Ppp3cb
Ppp4r1	Ppp4r1
Ppp4r2	Ppp4r2
Prdm10	Prdm10
Prdm15	Prdm15
Prdm16	Prdm16
Prelid2	Prelid2
Prelid3b	Slmo2
Prim1	Prim1
Prkch	Prkch
Prkci	Prkci
Prkcsh	Prkcsh
Prkx	Prkx
Prob1	Prob1
Proc	Proc
Proser1	Proser1
Prpf18	Prpf18
Prpf8	Prpf8
Prph2	Prph2
Prps1	Prps1l3
Prps2	Prps2
Prr32	Prr32
Psma8	Psma8
Psme4	Psme4
Ptbp1	Ptbp1
Ptchd1	Ptchd1
Ptdss1	Ptdss1
Ptk7	Ptk7
Ptp4a1	Ptp4a1
Ptprc	Ptprc
Ptprz1	Ptprz1
Pts	Pts
Pura	Pura
Pus3	Pus3
Pym1	Pym1
Qtrt1	Qtrt1
R3hdm1	R3hdm1
R3hdm2	R3hdm2
Rab22a	Rab22a
Rab23	Rab23
Rab2a	Rab2a
Rab33b	Rab33b
Rab39b	Rab39b
Rab3d	Rab3d
Rab40b	Rab40b
Rab5b	Rab5b
Rabgap1	Rabgap1
Rad17	Rad17
Ranbp3	Ranbp3
Rap1b	Rap1b
Rap1gds1	Rap1gds1
Rap2b	Rap2b
Rassf3	Rassf3
Raver1	Raver1
Rb1cc1	Rb1cc1
Rbm10	Rbm10
Rbm7	Rbm7
Rbms2	Rbms2
Rc3h2	Rc3h2
Rcan2	Rcan2
Rdh5	Rdh5
Rdh8	Rdh8
Renbp	Renbp
Rexo2	Rexo2
Rfc3	Rfc3
Rfesd	Rfesd
Rftn1	Rftn1
Rfx3	Rfx3
Rgag4	Rgag4
Rgl3	Rgl3
Rhag	Rhag
Rhobtb3	Rhobtb3
Rhpn2	Rhpn2
Rims2	Rims2
Riok3	Riok3
Ripply2	Ripply2
Rlim	Rlim
Rltpr	Rltpr
Rnf111	Rnf111
Rnf13	Rnf13
Rnf133	Rnf133
Rnf139	Rnf139
Rnf148	Rnf148
Rnf19a	Rnf19a
Rnf213	Rnf213
Rnf41	Rnf41
Robo3	Robo3
Robo4	Robo4
Rock1	Rock1
Ropn1l	Ropn1l
Rorb	Rorb
Rp1	Rp1
Rp9	Rp9
Rpl21	Rpl21
Rpl22l1	Rpl22l1
Rpl7l1	Rpl7l1
Rpp30	Rpp30
Rprd1a	Rprd1a
Rps25	Rps25
Rps28	Rps28
Rragb	Rragb
Rrm2b	Rrm2b
Rsad2	Rsad2
Rsbn1l	Rsbn1l
Rsph9	Rsph9
Rspo2	Rspo2
Rtel1	Rtel1
Rtf1	Rtf1
Rtl1	Rtl1
Rubcn	Rubcn
S100a11	S100a11
S1pr5	S1pr5
Sag	Sag
Sage1	Ddx26b
Samd11	Samd11
Samd12	Samd12
Samd4b	Samd4b
Samd7	Samd7
Samd8	Samd8
Samd9	Samd9
Sap130	Sap130
Sarnp	Sarnp
Sash3	Sash3
Satb1	Satb1
Satl1	Satl1
Sbno2	Sbno2
Sc5d	Sc5d
Scamp1	Scamp1
Scfd1	Scfd1
Scgb2a2	Scgb2a2
Sclt1	Sclt1
Scn3b	Scn3b
Sdc2	Sdc2
Sdcbp	Sdcbp
Sdf4	Sdf4
Sdhaf4	Sdhaf4
Sdk1	Sdk1
Sdr9c7	Sdr9c7
Sec24c	Sec24c
Sec62	Sec62
Sema4f	Sema4f
2022-09-07	2022-09-07
Serp1	Serp1
Serpinb13	Serpinb13
Serpinb8	Serpinb8
Sertm1	Sertm1
Sesn3	Sesn3
Setd7	Setd7
Sgce	Sgce
Sgol1	Sgol1
Sh3bp1	Sh3bp1
Sh3glb1	Sh3glb1
Shank3	Shank3
Shcbp1	Shcbp1
Shisa9	Shisa9
Shmt2	Shmt2
Shoc2	Shoc2
Siae	Siae
Siah2	Siah2
Sik2	Sik2
Sik3	Sik3
Sil1	Sil1
Sim2	Sim2
Skil	Skil
Slc10a2	Slc10a2
Slc10a3	Slc10a3
Slc13a1	Slc13a1
Slc13a5	Slc13a5
Slc16a7	Slc16a7
Slc22a8	Slc22a8
Slc23a1	Slc23a1
Slc25a13	Slc25a13
Slc25a27	Slc25a27
Slc25a31	Slc25a31
Slc25a32	Slc25a32
Slc25a46	Slc25a46
Slc26a10	Slc26a10
Slc26a4	Slc26a4
Slc29a1	Slc29a1
Slc2a2	Slc2a2
Slc2a5	Slc2a5
Slc30a8	Slc30a8
Slc33a1	Slc33a1
Slc35a2	Slc35a2
Slc35a4	Slc35a4
Slc35e3	Slc35e3
Slc37a2	Slc37a2
Slc37a4	Slc37a4
Slc39a5	Slc39a5
Slc39a6	Slc39a6
Slc44a2	Slc44a2
Slc4a9	Slc4a9
Slc5a12	Slc5a12
Slc6a8	Slc6a8
Slc7a1	Slc7a1
Slc7a11	Slc7a11
Slc7a14	Slc7a14
Slc9a7	Slc9a7
Slc9a8	Slc9a8
Slco1a2	Slco1a4
Slco1b3	Slco1b2
Slco1c1	Slco1c1
Slco4c1	Slco4c1
Slf1	Slf1
Slitrk2	Slitrk2
Slitrk4	Slitrk4
Slmap	Slmap
Sltm	Sltm
Smad9	Smad9
Smarca1	Smarca1
Smarca4	Smarca4
Smarcc2	Smarcc2
Smc1a	Smc1a
Smpd3	Smpd3
Snap91	Snap91
Snrpa	Snrpa
Snrpn	Snrpn
Sntb1	Sntb1
Snurf	Gm38393
Snx14	Snx14
Snx19	Snx19
Snx29	Snx29
Snx31	Snx31
Sohlh2	Sohlh2
Sorcs3	Sorcs3
Sorl1	Sorl1
Sox18	Sox18
Sox2	Sox2
Spaca5	Spaca5
Spast	Spast
Spata16	Spata16
Spata19	Spata19
Spata24	Spata24
Spata5	Spata5
Spdya	Spdya
Spg20	Spg20
Spin4	Spin4
Spink14	Spink14
Spo11	Spo11
Spryd4	Spryd4
Sptlc3	Sptlc3
Srek1	Srek1
Srf	Srf
Srgap1	Srgap1
Srp19	Srp19
Srpk3	Srpk3
Srpra	Srpr
Ss18	Ss18
Ss18l1	Ss18l1
Ssr3	Ssr3
Ssr4	Ssr4
St14	St14
St3gal4	St3gal4
Stac	Stac
Stac3	Stac3
Stag2	Stag2
Stambp	Stambp
Stard13	Stard13
Stard4	Stard4
Stat2	Stat2
Stat6	Stat6
Stk26	Stk26
Stk3	Stk3
Stk33	Stk33
Stoml3	Stoml3
Strbp	Strbp
Stt3a	Stt3a
Stt3b	Stt3b
Stx16	Stx16
Sucnr1	Sucnr1
Sugp1	Sugp1
Sult1b1	Sult1b1
Sumf1	Sumf1
Suox	Suox
Supt20h	Supt20
Swsap1	Swsap1
Sybu	Sybu
Sycp2	Sycp2
Synpo2l	Synpo2l
Syp	Syp
Syt4	Syt4
Tab3	Tab3
Taf2	Taf2
Taf4b	Taf4b
Taf8	Taf8
Tas2r40	Tas2r144
Tatdn1	Tatdn1
Taz	Taz
Tbc1d30	Tbc1d30
Tbc1d31	Tbc1d31
Tbc1d5	Tbc1d5
Tbcel	Tbcel
Tbk1	Tbk1
Tbrg1	Tbrg1
Tbx20	Tbx20
Tc2n	Tc2n
Tceal1	Tceal1
Tcf3	Tcf3
Tcf4	Tcf4
Tcfl5	Tcfl5
Tcte1	Tcte1
Tecta	Tecta
Tenm1	Tenm1
Tex13c	Gm362
Tex28	Tex28
Tfam	Tfam
Tfap2b	Tfap2b
Tfap2d	Tfap2d
Tfpi2	Tfpi2
Theg	Theg
Thoc2	Thoc2
Thy1	Thy1
Thyn1	Thyn1
Timeless	Timeless
Tirap	Tirap
Tjap1	Tjap1
Tktl1	Tktl1
Tle1	Tle1
Tm4sf1	Tm4sf1
Tm4sf4	Tm4sf4
Tm6sf2	Tm6sf2
Tmbim4	Tmbim4
Tmed1	Tmed1
Tmed5	Tmed5
Tmem123	Tmem123
Tmem126a	Tmem126a
Tmem136	Tmem136
Tmem151b	Tmem151b
Tmem161b	Tmem161b
Tmem164	Tmem164
Tmem173	Tmem173
Tmem208	Tmem208
Tmem212	Tmem212
Tmem218	Tmem218
Tmem225	Tmem225
Tmem241	Tmem241
Tmem25	Tmem25
Tmem30a	Tmem30a
Tmem47	Tmem47
Tmem63b	Tmem63b
Tmem88b	Tmem88b
Tmlhe	Tmlhe
Tmprss5	Tmprss5
Tnfrsf11b	Tnfrsf11b
Tnfrsf1b	Tnfrsf1b
Tnfrsf4	Tnfrsf4
Tnfsf10	Tnfsf10
Tnik	Tnik
Tnks	Tnks
Tnmd	Tnmd
Tox	Tox
Tppp3	Tppp3
Tradd	Tradd
Tram2	Tram2
Trappc4	Trappc4
Trappc8	Trappc8
Trappc9	Trappc9
Treh	Treh
Trem1	Trem1
Treml1	Treml1
Trerf1	Trerf1
Trhr	Trhr
Trib1	Trib1
Trim29	Trim29
Trmt12	Trmt12
Trpc3	Trpc3
Trpc4	Trpc4
Trpc5	Trpc5
Trpc5os	Trpc5os
Trpc6	Trpc6
Trps1	Trps1
Tsc22d2	Tsc22d2
Tsfm	Tsfm
Tspan31	Tspan31
Tspyl5	Tspyl5
Ttbk1	Ttbk1
Ttc12	Ttc12
Ttc21a	Ttc21a
Ttc3	Ttc3
Ttc36	Ttc36
Ttc39c	Ttc39c
Ttc7b	Ttc7b
Tubb1	Tubb1
Tyk2	Tyk2
Tyr	Tyr
Ubash3b	Ubash3b
Ubd	Ubd
Ube2d2	Ube2d2a
Ube2i	Ube2i
Ubl4a	Ubl4a
Ubqln2	Ubqln2
Ubr2	Ubr2
Ubr5	Ubr5
Ubxn2b	Ubxn2b
Ufm1	Ufm1
Uggt1	Uggt1
Unc5cl	Unc5cl
Unc79	Unc79
Upf3b	Upf3b
Upk2	Upk2
Urad	Urad
Usp12	Usp12
Usp13	Usp13
Usp15	Usp15
Usp2	Usp2
Usp28	Usp28
Usp40	Usp40
Usp42	Usp42
Usp44	Usp44
Usp45	Usp45
Usp49	Usp49
Usp54	Usp54
Usp9x	Usp9x
Uspl1	Uspl1
Vamp7	Vamp7
Vapb	Vapb
Vash2	Vash2
Vasp	Vasp
Vcl	Vcl
Vma21	Vma21
Vps11	Vps11
Vps13b	Vps13b
Vps26b	Vps26b
Vps50	Vps50
Vps54	Vps54
Vsig2	Vsig2
Vwa1	Vwa1
Wdr25	Wdr25
Wdr33	Wdr33
Wdr59	Wdr59
Wdyhv1	Wdyhv1
Wnt16	Wnt16
Wtip	Wtip
Wwtr1	Wwtr1
Xiap	Xiap
Xpo1	Xpo1
Xpo5	Xpo5
Xpot	Xpot
Ydjc	Ydjc
Yipf2	Yipf2
Ythdc1	Ythdc1
Zar1l	Zar1l
Zbtb16	Zbtb16
Zbtb26	Zbtb26
Zbtb39	Zbtb39
Zbtb44	Zbtb44
Zbtb45	Zbtb45
Zbtb6	Zbtb6
Zc3h7a	Zc3h7a
Zc4h2	Zc4h2
Zcchc6	Zcchc6
Zdbf2	Zdbf2
Zdhhc13	Zdhhc13
Zdhhc15	Zdhhc15
Zfp57	Zfp57
Zfp92	Zfp92
Zfpm2	Zfpm2
Zglp1	Zglp1
Zhx2	Zhx2
Zmat3	Zmat3
Zmiz1	Zmiz1
Znf182	Zfp300
Znf185	Zfp185
Znf202	Zfp202
Znf24	Zfp24
Znf260	Zfp260
Znf275	Zfp275
Znf292	Zfp292
Znf317	Zfp317
Znf318	Zfp318
Znf385d	Znf385d
Znf397	Zfp397
Znf436	Zfp46
Znf446	Zfp446
Znf451	Zfp451
Znf512	Zfp512
Znf518b	Zfp518b
Znf521	Zfp521
Znf638	Zfp638
Znf639	Zfp639
Znf653	Zfp653
Znf706	Zfp706
Znf711	Zfp711
Znf831	Zfp831
Znfx1	Znfx1
Zpr1	Zpr1
Zscan30	Zscan30
Zw10	Zw10
