## Supplementary material for "Gene regulatory changes underlie developmental plasticity in respiration and aerobic performance in highland deer mice": Table S2

### Sheet: Sheet1
	metrics_mod (N = 35)
Mean Quality Score
min	36.18
max	37.49
mean (sd)	37.23 ± 0.25
Percent Bases Above Q30
min	84.13
median	88.4
max	89.31
mean (sd)	88.22 ± 1.00
GC (%)
min	38
median	41
max	46
mean (sd)	41.11 ± 1.45
Reads
min	25661446
median	29683090
max	57866043
mean (sd)	31,297,767.37 ± 6,289,980.95
Genome Alignment Rate (%)
min	77.81
max	89.46
mean (sd)	85.39 ± 2.39
Assignment Rate (%)
min	20.62
max	70.2
mean (sd)	58.33 ± 13.10
