## Supplementary material for "Gene regulatory changes underlie developmental plasticity in respiration and aerobic performance in highland deer mice": Table S4

### Sheet: Lifelong GO
	query	significant	p_value	term_size	query_size	intersection_size	precision	recall	term_id	source	term_name	effective_domain_size	source_order	parents
1	query_1	TRUE	0.0218478	16	225	4	0.0177778	0.25	REAC:R-MMU-5690714	REAC	CD22 mediated BCR regulation	15138	202	REAC:R-MMU-983705
2	query_1	TRUE	0.0282382	17	225	4	0.0177778	0.235294	REAC:R-MMU-173623	REAC	Classical antibody-mediated complement activation	15138	292	REAC:R-MMU-166786
3	query_1	TRUE	0.0340895	33	225	5	0.0222222	0.151515	REAC:R-MMU-983695	REAC	Antigen activates B Cell Receptor (BCR) leading to generation of second messengers	15138	111	REAC:R-MMU-983705
4	query_1	TRUE	0.0494656	105	225	8	0.0355556	0.0761905	REAC:R-MMU-202733	REAC	Cell surface interactions at the vascular wall	15138	255	REAC:R-MMU-109582

### Sheet: post-natal GO
	query	significant	p_value	term_size	query_size	intersection_size	precision	recall	term_id	source	term_name	effective_domain_size	source_order	parents
1	query_1	TRUE	1.91616e-08	377	2966	133	0.0448415	0.352785	GO:0045785	GO:BP	positive regulation of cell adhesion	15138	13511	c("GO:0007155", "GO:0030155", "GO:0048522")
2	query_1	TRUE	1.53273e-05	4155	2966	951	0.320634	0.228881	GO:0007165	GO:BP	signal transduction	15138	3065	c("GO:0007154", "GO:0009987", "GO:0023052", "GO:0050794", "GO:0051716")
3	query_1	TRUE	1.72906e-05	4533	2966	1028	0.346595	0.226781	GO:0023052	GO:BP	signaling	15138	7648	GO:0008150
4	query_1	TRUE	2.05808e-05	4590	2966	1039	0.350303	0.226362	GO:0007154	GO:BP	cell communication	15138	3054	GO:0009987
5	query_1	TRUE	2.34154e-05	2530	2966	610	0.205664	0.241107	GO:0010033	GO:BP	response to organic substance	15138	4307	GO:0042221
6	query_1	TRUE	3.55528e-05	622	2966	184	0.0620364	0.29582	GO:0030155	GO:BP	regulation of cell adhesion	15138	7717	c("GO:0007155", "GO:0050794")
7	query_1	TRUE	0.000248254	6591	2966	1431	0.482468	0.217114	GO:0050896	GO:BP	response to stimulus	15138	15410	GO:0008150
8	query_1	TRUE	0.000326177	3025	2966	706	0.238031	0.233388	GO:0048583	GO:BP	regulation of response to stimulus	15138	14895	c("GO:0050789", "GO:0050896")
9	query_1	TRUE	0.000497094	3315	2966	765	0.257923	0.230769	GO:0042221	GO:BP	response to chemical	15138	11621	GO:0050896
10	query_1	TRUE	0.000546198	1921	2966	470	0.158463	0.244664	GO:0071310	GO:BP	cellular response to organic substance	15138	19341	c("GO:0010033", "GO:0070887")
11	query_1	TRUE	0.000660853	5060	2966	1121	0.37795	0.221542	GO:0051179	GO:BP	localization	15138	15648	GO:0008150
12	query_1	TRUE	0.000707622	3081	2966	715	0.241065	0.232068	GO:0006464	GO:BP	cellular protein modification process	15138	2443	c("GO:0036211", "GO:0044267")
13	query_1	TRUE	0.000707622	3081	2966	715	0.241065	0.232068	GO:0036211	GO:BP	protein modification process	15138	10936	c("GO:0019538", "GO:0043412")
14	query_1	TRUE	0.000716246	1334	2966	341	0.11497	0.255622	GO:0016192	GO:BP	vesicle-mediated transport	15138	5742	GO:0006810
15	query_1	TRUE	0.00164473	1285	2966	328	0.110587	0.255253	GO:0009719	GO:BP	response to endogenous stimulus	15138	4067	GO:0050896
16	query_1	TRUE	0.0017279	2472	2966	584	0.196898	0.236246	GO:0065009	GO:BP	regulation of molecular function	15138	18614	GO:0065007
17	query_1	TRUE	0.00185047	5479	2966	1201	0.404922	0.219201	GO:0051716	GO:BP	cellular response to stimulus	15138	16064	c("GO:0009987", "GO:0050896")
18	query_1	TRUE	0.002161	15	2966	13	0.00438301	0.866667	GO:0002476	GO:BP	antigen processing and presentation of endogenous peptide antigen via MHC class Ib	15138	1122	c("GO:0002428", "GO:0002483")
19	query_1	TRUE	0.00245622	3838	2966	867	0.292313	0.225899	GO:0051234	GO:BP	establishment of localization	15138	15692	GO:0051179
20	query_1	TRUE	0.00309025	9187	2966	1926	0.649359	0.209644	GO:0065007	GO:BP	biological regulation	15138	18612	GO:0008150
21	query_1	TRUE	0.00375994	1925	2966	465	0.156777	0.241558	GO:0002376	GO:BP	immune system process	15138	1029	GO:0008150
22	query_1	TRUE	0.00412913	3702	2966	837	0.282198	0.226094	GO:0006810	GO:BP	transport	15138	2766	GO:0051234
23	query_1	TRUE	0.00609794	2035	2966	487	0.164194	0.239312	GO:0007166	GO:BP	cell surface receptor signaling pathway	15138	3066	GO:0007165
24	query_1	TRUE	0.0075621	2151	2966	511	0.172286	0.237564	GO:0009653	GO:BP	anatomical structure morphogenesis	15138	4021	c("GO:0032502", "GO:0048856")
25	query_1	TRUE	0.00774481	1889	2966	455	0.153405	0.240868	GO:0050790	GO:BP	regulation of catalytic activity	15138	15322	GO:0065009
26	query_1	TRUE	0.00792693	8627	2966	1814	0.611598	0.21027	GO:0050789	GO:BP	regulation of biological process	15138	15321	c("GO:0008150", "GO:0065007")
27	query_1	TRUE	0.00821466	18	2966	14	0.00472016	0.777778	GO:0002475	GO:BP	antigen processing and presentation via MHC class Ib	15138	1121	GO:0019882
28	query_1	TRUE	0.00914106	413	2966	124	0.0418071	0.300242	GO:1901652	GO:BP	response to peptide	15138	24928	c("GO:0010243", "GO:1901700")
29	query_1	TRUE	0.0094404	16	2966	13	0.00438301	0.8125	GO:0002428	GO:BP	antigen processing and presentation of peptide antigen via MHC class Ib	15138	1074	c("GO:0002475", "GO:0048002")
30	query_1	TRUE	0.0104251	1041	2966	269	0.0906945	0.258405	GO:0071495	GO:BP	cellular response to endogenous stimulus	15138	19516	GO:0009719
31	query_1	TRUE	0.01242	2438	2966	570	0.192178	0.233798	GO:0070887	GO:BP	cellular response to chemical stimulus	15138	19115	c("GO:0042221", "GO:0051716")
32	query_1	TRUE	0.0144013	2053	2966	488	0.164531	0.237701	GO:0071702	GO:BP	organic substance transport	15138	19681	GO:0006810
33	query_1	TRUE	0.0181487	328	2966	102	0.0343898	0.310976	GO:0031589	GO:BP	cell-substrate adhesion	15138	8387	GO:0007155
34	query_1	TRUE	0.0214157	3244	2966	736	0.248146	0.22688	GO:0043412	GO:BP	macromolecule modification	15138	12301	GO:0043170
35	query_1	TRUE	0.0233017	974	2966	252	0.0849629	0.258727	GO:1901701	GO:BP	cellular response to oxygen-containing compound	15138	24967	c("GO:0070887", "GO:1901700")
36	query_1	TRUE	0.0255511	19	2966	14	0.00472016	0.736842	GO:0002716	GO:BP	negative regulation of natural killer cell mediated immunity	15138	1357	c("GO:0002228", "GO:0002707", "GO:0002715", "GO:0045824")
37	query_1	TRUE	0.0319453	1108	2966	281	0.0947404	0.25361	GO:0007155	GO:BP	cell adhesion	15138	3055	GO:0009987
38	query_1	TRUE	0.0324413	1682	2966	406	0.136885	0.241379	GO:0048584	GO:BP	positive regulation of response to stimulus	15138	14896	c("GO:0048518", "GO:0048583", "GO:0050896")
39	query_1	TRUE	0.0356126	1141	2966	288	0.0971005	0.25241	GO:0019220	GO:BP	regulation of phosphate metabolic process	15138	6472	c("GO:0006796", "GO:0051174")
40	query_1	TRUE	0.0372519	11	2966	10	0.00337154	0.909091	GO:0042270	GO:BP	protection from natural killer cell mediated cytotoxicity	15138	11643	GO:0045953
41	query_1	TRUE	0.0386165	1142	2966	288	0.0971005	0.252189	GO:0051174	GO:BP	regulation of phosphorus metabolic process	15138	15643	c("GO:0006793", "GO:0031323")
42	query_1	TRUE	0.0422239	2326	2966	542	0.182738	0.233018	GO:0032879	GO:BP	regulation of localization	15138	9081	c("GO:0050789", "GO:0051179")
43	query_1	TRUE	1.51725e-09	4283	2966	1007	0.339514	0.235116	GO:0071944	GO:CC	cell periphery	15138	3128	GO:0110165
44	query_1	TRUE	1.58767e-08	3491	2966	835	0.281524	0.239186	GO:0012505	GO:CC	endomembrane system	15138	816	GO:0110165
45	query_1	TRUE	4.27699e-07	3908	2966	912	0.307485	0.233367	GO:0005886	GO:CC	plasma membrane	15138	514	c("GO:0016020", "GO:0071944")
46	query_1	TRUE	8.27718e-07	1768	2966	454	0.153068	0.256787	GO:0031982	GO:CC	vesicle	15138	1451	GO:0043227
47	query_1	TRUE	1.86934e-06	1655	2966	427	0.143965	0.258006	GO:0031410	GO:CC	cytoplasmic vesicle	15138	1320	c("GO:0005737", "GO:0097708")
48	query_1	TRUE	2.24334e-06	1657	2966	427	0.143965	0.257695	GO:0097708	GO:CC	intracellular vesicle	15138	3493	c("GO:0031982", "GO:0043231")
49	query_1	TRUE	8.42947e-05	6913	2966	1499	0.505394	0.216838	GO:0016020	GO:CC	membrane	15138	849	GO:0110165
50	query_1	TRUE	0.00394116	311	2966	100	0.0337154	0.321543	GO:0062023	GO:CC	collagen-containing extracellular matrix	15138	2675	GO:0031012
51	query_1	TRUE	0.00411805	10	2966	10	0.00337154	1	GO:0032398	GO:CC	MHC class Ib protein complex	15138	1521	GO:0042611
52	query_1	TRUE	0.0213898	787	2966	210	0.0708024	0.266836	GO:0005768	GO:CC	endosome	15138	412	c("GO:0012505", "GO:0031410")
53	query_1	TRUE	0.0276588	513	2966	146	0.0492245	0.2846	GO:0098552	GO:CC	side of membrane	15138	3547	c("GO:0016020", "GO:0110165")
54	query_1	TRUE	0.0341626	1627	2966	394	0.132839	0.242163	GO:0005576	GO:CC	extracellular region	15138	240	GO:0110165
55	query_1	TRUE	0.0428534	1570	2966	381	0.128456	0.242675	GO:0005783	GO:CC	endoplasmic reticulum	15138	426	c("GO:0005737", "GO:0012505", "GO:0043231")
56	query_1	TRUE	0.0435457	759	2966	202	0.0681052	0.26614	GO:0009986	GO:CC	cell surface	15138	790	GO:0110165
57	query_1	TRUE	0.000990605	1985	2966	482	0.162508	0.242821	GO:0019899	GO:MF	enzyme binding	15138	4612	GO:0005515
58	query_1	TRUE	0.00167507	13	2966	12	0.00404585	0.923077	GO:0046979	GO:MF	TAP2 binding	15138	7358	GO:0046977
59	query_1	TRUE	0.00188403	8248	2966	1747	0.589009	0.211809	GO:0005515	GO:MF	protein binding	15138	1879	GO:0005488
60	query_1	TRUE	0.00202308	19	2966	15	0.00505732	0.789474	GO:0046703	GO:MF	natural killer cell lectin-like receptor binding	15138	7303	GO:0005102
61	query_1	TRUE	0.00440005	29	2966	19	0.00640593	0.655172	GO:0042288	GO:MF	MHC class I protein binding	15138	6616	GO:0042287
62	query_1	TRUE	0.00814482	652	2966	181	0.0610249	0.277607	GO:0019901	GO:MF	protein kinase binding	15138	4614	GO:0019900
63	query_1	TRUE	0.00961438	14	2966	12	0.00404585	0.857143	GO:0046978	GO:MF	TAP1 binding	15138	7357	GO:0046977
64	query_1	TRUE	0.00961438	14	2966	12	0.00404585	0.857143	GO:0046977	GO:MF	TAP binding	15138	7356	GO:0005515
65	query_1	TRUE	0.000335816	38	2966	22	0.0074174	0.578947	HP:0002003	HP	Large forehead	15138	1472	HP:0000290
66	query_1	TRUE	0.00654573	29	2966	17	0.00573163	0.586207	HP:0100336	HP	Bilateral cleft lip	15138	15109	HP:0100335
67	query_1	TRUE	0.00806369	24	2966	15	0.00505732	0.625	HP:0002744	HP	Bilateral cleft lip and palate	15138	2001	c("HP:0100336", "HP:0100337")
68	query_1	TRUE	0.0123475	30	2966	17	0.00573163	0.566667	HP:0100337	HP	Bilateral cleft palate	15138	15110	HP:0100338
69	query_1	TRUE	0.0242169	43	2966	21	0.00708024	0.488372	HP:0004383	HP	Hypoplastic left heart	15138	3084	c("HP:0001961", "HP:0045017")
70	query_1	TRUE	0.0310092	112	2966	41	0.0138233	0.366071	HP:0045075	HP	Sparse eyebrow	15138	14764	HP:0100840
71	query_1	TRUE	0.0389949	32	2966	17	0.00573163	0.53125	HP:0100338	HP	Non-midline cleft palate	15138	15111	HP:0000175
72	query_1	TRUE	0.0424438	182	2966	59	0.0198921	0.324176	HP:0025634	HP	Abnormal ureter physiology	15138	10071	HP:0000069
73	query_1	TRUE	0.0459981	64	2966	27	0.00910317	0.421875	HP:0009891	HP	Underdeveloped supraorbital ridges	15138	6388	HP:0100538
74	query_1	TRUE	2.55734e-05	170	2966	62	0.0209036	0.364706	KEGG:05163	KEGG	Human cytomegalovirus infection	15138	426	KEGG:00000
75	query_1	TRUE	0.00178549	190	2966	62	0.0209036	0.326316	KEGG:05166	KEGG	Human T-cell leukemia virus 1 infection	15138	429	KEGG:00000
76	query_1	TRUE	0.00193311	148	2966	51	0.0171949	0.344595	KEGG:05203	KEGG	Viral carcinogenesis	15138	437	KEGG:00000
77	query_1	TRUE	0.00258115	138	2966	48	0.0161834	0.347826	KEGG:04218	KEGG	Cellular senescence	15138	278	KEGG:00000
78	query_1	TRUE	0.00303805	29	2966	16	0.00539447	0.551724	KEGG:05320	KEGG	Autoimmune thyroid disease	15138	464	KEGG:00000
79	query_1	TRUE	0.00371519	155	2966	52	0.017532	0.335484	KEGG:05417	KEGG	Lipid and atherosclerosis	15138	476	KEGG:00000
80	query_1	TRUE	0.00507624	273	2966	81	0.0273095	0.296703	KEGG:05165	KEGG	Human papillomavirus infection	15138	428	KEGG:00000
81	query_1	TRUE	0.00800194	25	2966	14	0.00472016	0.56	KEGG:05330	KEGG	Allograft rejection	15138	468	KEGG:00000
82	query_1	TRUE	0.00882832	95	2966	35	0.0118004	0.368421	KEGG:04931	KEGG	Insulin resistance	15138	370	KEGG:00000
83	query_1	TRUE	0.00891427	144	2966	48	0.0161834	0.333333	KEGG:05167	KEGG	Kaposi sarcoma-associated herpesvirus infection	15138	430	KEGG:00000
84	query_1	TRUE	0.0103807	5840	2966	1235	0.416386	0.211473	KEGG:00000	KEGG	KEGG root term	15138	1	character(0)
85	query_1	TRUE	0.0143538	86	2966	32	0.0107889	0.372093	KEGG:00564	KEGG	Glycerophospholipid metabolism	15138	88	KEGG:00000
86	query_1	TRUE	0.0193867	102	2966	36	0.0121376	0.352941	KEGG:04071	KEGG	Sphingolipid signaling pathway	15138	244	KEGG:00000
87	query_1	TRUE	0.027534	158	2966	50	0.0168577	0.316456	KEGG:05169	KEGG	Epstein-Barr virus infection	15138	432	KEGG:00000
88	query_1	TRUE	0.0397358	28	2966	14	0.00472016	0.5	KEGG:05332	KEGG	Graft-versus-host disease	15138	469	KEGG:00000
89	query_1	TRUE	0.0416989	72	2966	27	0.00910317	0.375	KEGG:04610	KEGG	Complement and coagulation cascades	15138	303	KEGG:00000
90	query_1	TRUE	4.89843e-06	424	2966	131	0.0441672	0.308962	REAC:R-MMU-109582	REAC	Hemostasis	15138	627	REAC:0000000
91	query_1	TRUE	1.07442e-05	1220	2966	314	0.105866	0.257377	REAC:R-MMU-168256	REAC	Immune System	15138	659	REAC:0000000
92	query_1	TRUE	3.91896e-05	22	2966	16	0.00539447	0.727273	REAC:R-MMU-1236974	REAC	ER-Phagosome pathway	15138	419	REAC:R-MMU-1236975
93	query_1	TRUE	0.000506835	30	2966	18	0.00606878	0.6	REAC:R-MMU-983170	REAC	Antigen Presentation: Folding, assembly and peptide loading of class I MHC	15138	110	REAC:R-MMU-983169
94	query_1	TRUE	0.000576509	564	2966	156	0.0525961	0.276596	REAC:R-MMU-1280218	REAC	Adaptive Immune System	15138	82	REAC:R-MMU-168256
95	query_1	TRUE	0.00109466	74	2966	32	0.0107889	0.432432	REAC:R-MMU-198933	REAC	Immunoregulatory interactions between a Lymphoid and a non-Lymphoid cell	15138	660	REAC:R-MMU-1280218
96	query_1	TRUE	0.00116937	105	2966	41	0.0138233	0.390476	REAC:R-MMU-202733	REAC	Cell surface interactions at the vascular wall	15138	255	REAC:R-MMU-109582
97	query_1	TRUE	0.00125739	14	2966	11	0.0037087	0.785714	REAC:R-MMU-1236977	REAC	Endosomal/Vacuolar pathway	15138	434	REAC:R-MMU-1236975
98	query_1	TRUE	0.00148157	199	2966	66	0.0222522	0.331658	REAC:R-MMU-1474244	REAC	Extracellular matrix organization	15138	457	REAC:0000000
99	query_1	TRUE	0.00224161	44	2966	22	0.0074174	0.5	REAC:R-MMU-2172127	REAC	DAP12 interactions	15138	335	REAC:R-MMU-168249
100	query_1	TRUE	0.0101923	16	2966	11	0.0037087	0.6875	REAC:R-MMU-5690714	REAC	CD22 mediated BCR regulation	15138	202	REAC:R-MMU-983705
101	query_1	TRUE	0.0158236	36	2966	18	0.00606878	0.5	REAC:R-MMU-2871809	REAC	FCERI mediated Ca+2 mobilization	15138	460	REAC:R-MMU-2454202
102	query_1	TRUE	0.0163566	717	2966	183	0.0616993	0.25523	REAC:R-MMU-168249	REAC	Innate Immune System	15138	673	REAC:R-MMU-168256
103	query_1	TRUE	0.0258515	31	2966	16	0.00539447	0.516129	REAC:R-MMU-2029485	REAC	Role of phospholipids in phagocytosis	15138	1298	REAC:R-MMU-2029480
104	query_1	TRUE	0.0258635	34	2966	17	0.00573163	0.5	REAC:R-MMU-2424491	REAC	DAP12 signaling	15138	336	REAC:R-MMU-2172127

### Sheet: adult GO
	query	significant	p_value	term_size	query_size	intersection_size	precision	recall	term_id	source	term_name	effective_domain_size	source_order	parents
1	query_1	TRUE	2.04e-23	606	6505	392	0.0602613	0.646865	GO:0007186	GO:BP	G protein-coupled receptor signaling pathway	15138	3084	GO:0007165
2	query_1	TRUE	2.39e-12	4590	6505	2206	0.339124	0.48061	GO:0007154	GO:BP	cell communication	15138	3054	GO:0009987
3	query_1	TRUE	3.97e-12	4533	6505	2179	0.334973	0.480697	GO:0023052	GO:BP	signaling	15138	7648	GO:0008150
4	query_1	TRUE	1.66e-11	4155	6505	2006	0.308378	0.482792	GO:0007165	GO:BP	signal transduction	15138	3065	c("GO:0007154", "GO:0009987", "GO:0023052", "GO:0050794", "GO:0051716")
5	query_1	TRUE	1.01e-10	6591	6505	3070	0.471945	0.465787	GO:0050896	GO:BP	response to stimulus	15138	15410	GO:0008150
6	query_1	TRUE	1.47e-09	5479	6505	2575	0.395849	0.469976	GO:0051716	GO:BP	cellular response to stimulus	15138	16064	c("GO:0009987", "GO:0050896")
7	query_1	TRUE	3.79e-09	151	6505	110	0.0169101	0.728477	GO:0007606	GO:BP	sensory perception of chemical stimulus	15138	3467	GO:0007600
8	query_1	TRUE	2.51e-07	59	6505	51	0.00784012	0.864407	GO:0050911	GO:BP	detection of chemical stimulus involved in sensory perception of smell	15138	15424	c("GO:0007608", "GO:0050907")
9	query_1	TRUE	1.69e-05	44	6505	39	0.00599539	0.886364	GO:0019236	GO:BP	response to pheromone	15138	6485	GO:0010033
10	query_1	TRUE	2.05e-05	82	6505	63	0.00968486	0.768293	GO:0007608	GO:BP	sensory perception of smell	15138	3469	GO:0007606
11	query_1	TRUE	0.000160114	76	6505	58	0.00891622	0.763158	GO:0050907	GO:BP	detection of chemical stimulus involved in sensory perception	15138	15420	c("GO:0007606", "GO:0009593", "GO:0050906")
12	query_1	TRUE	0.00026134	1334	6505	673	0.103459	0.504498	GO:0016192	GO:BP	vesicle-mediated transport	15138	5742	GO:0006810
13	query_1	TRUE	0.000653925	2035	6505	991	0.152344	0.486978	GO:0007166	GO:BP	cell surface receptor signaling pathway	15138	3066	GO:0007165
14	query_1	TRUE	0.0011208	5380	6505	2472	0.380015	0.45948	GO:0032501	GO:BP	multicellular organismal process	15138	8803	GO:0008150
15	query_1	TRUE	0.00165458	931	6505	480	0.0737894	0.515575	GO:0050877	GO:BP	nervous system process	15138	15393	GO:0003008
16	query_1	TRUE	0.00177764	8627	6505	3870	0.594927	0.448592	GO:0050789	GO:BP	regulation of biological process	15138	15321	c("GO:0008150", "GO:0065007")
17	query_1	TRUE	0.00318675	1466	6505	726	0.111606	0.495225	GO:0003008	GO:BP	system process	15138	1584	GO:0032501
18	query_1	TRUE	0.00826441	9187	6505	4100	0.630284	0.446283	GO:0065007	GO:BP	biological regulation	15138	18612	GO:0008150
19	query_1	TRUE	0.0224715	3315	6505	1549	0.238125	0.46727	GO:0042221	GO:BP	response to chemical	15138	11621	GO:0050896
20	query_1	TRUE	0.0250634	230	6505	136	0.020907	0.591304	GO:0006909	GO:BP	phagocytosis	15138	2849	GO:0016192
21	query_1	TRUE	0.0284504	480	6505	259	0.0398155	0.539583	GO:0007600	GO:BP	sensory perception	15138	3461	GO:0050877
22	query_1	TRUE	4.28e-21	4283	6505	2128	0.327133	0.496848	GO:0071944	GO:CC	cell periphery	15138	3128	GO:0110165
23	query_1	TRUE	4.11e-20	3908	6505	1953	0.300231	0.499744	GO:0005886	GO:CC	plasma membrane	15138	514	c("GO:0016020", "GO:0071944")
24	query_1	TRUE	7.9e-19	4254	6505	2101	0.322982	0.493888	GO:0031224	GO:CC	intrinsic component of membrane	15138	1235	c("GO:0016020", "GO:0110165")
25	query_1	TRUE	1.96e-17	4138	6505	2040	0.313605	0.492992	GO:0016021	GO:CC	integral component of membrane	15138	850	GO:0031224
26	query_1	TRUE	3.57e-13	1053	6505	586	0.0900845	0.556505	GO:0005887	GO:CC	integral component of plasma membrane	15138	515	c("GO:0016021", "GO:0031226")
27	query_1	TRUE	6.33e-13	6913	6505	3228	0.496234	0.466946	GO:0016020	GO:CC	membrane	15138	849	GO:0110165
28	query_1	TRUE	1.54e-12	1112	6505	612	0.0940815	0.55036	GO:0031226	GO:CC	intrinsic component of plasma membrane	15138	1237	c("GO:0005886", "GO:0031224")
29	query_1	TRUE	3.38e-08	1627	6505	834	0.128209	0.5126	GO:0005576	GO:CC	extracellular region	15138	240	GO:0110165
30	query_1	TRUE	4.24e-07	1087	6505	574	0.0882398	0.528059	GO:0005615	GO:CC	extracellular space	15138	277	c("GO:0005576", "GO:0110165")
31	query_1	TRUE	7.04e-06	759	6505	411	0.0631822	0.541502	GO:0009986	GO:CC	cell surface	15138	790	GO:0110165
32	query_1	TRUE	0.000203278	348	6505	203	0.0312068	0.583333	GO:0009897	GO:CC	external side of plasma membrane	15138	783	c("GO:0005886", "GO:0009986", "GO:0098552")
33	query_1	TRUE	8.66e-30	345	6505	259	0.0398155	0.750725	GO:0004930	GO:MF	G protein-coupled receptor activity	15138	1469	GO:0004888
34	query_1	TRUE	1.65e-25	783	6505	491	0.0754804	0.627075	GO:0038023	GO:MF	signaling receptor activity	15138	6496	GO:0060089
35	query_1	TRUE	1.65e-25	783	6505	491	0.0754804	0.627075	GO:0060089	GO:MF	molecular transducer activity	15138	9570	GO:0003674
36	query_1	TRUE	3.3e-25	637	6505	413	0.0634896	0.648352	GO:0004888	GO:MF	transmembrane signaling receptor activity	15138	1435	GO:0038023
37	query_1	TRUE	5.09e-07	58	6505	50	0.0076864	0.862069	GO:0004984	GO:MF	olfactory receptor activity	15138	1516	GO:0004888
38	query_1	TRUE	1.14e-06	41	6505	38	0.00584166	0.926829	GO:0016503	GO:MF	pheromone receptor activity	15138	3564	GO:0004930
39	query_1	TRUE	0.000111877	69	6505	54	0.00830131	0.782609	GO:0003823	GO:MF	antigen binding	15138	513	GO:0005488
40	query_1	TRUE	0.000137995	38	6505	34	0.00522675	0.894737	GO:0005549	GO:MF	odorant binding	15138	1909	GO:0005488
41	query_1	TRUE	0.000244615	34	6505	31	0.00476557	0.911765	GO:0005550	GO:MF	pheromone binding	15138	1910	GO:0005549
42	query_1	TRUE	0.00197699	109	6505	69	0.0106072	0.633028	KEGG:04514	KEGG	Cell adhesion molecules	15138	298	KEGG:00000
43	query_1	TRUE	0.00226019	74	6505	50	0.0076864	0.675676	KEGG:04740	KEGG	Olfactory transduction	15138	343	KEGG:00000
44	query_1	TRUE	0.0099551	29	6505	23	0.00353574	0.793103	KEGG:05320	KEGG	Autoimmune thyroid disease	15138	464	KEGG:00000
45	query_1	TRUE	0.0170411	63	6505	42	0.00645657	0.666667	KEGG:04924	KEGG	Renin secretion	15138	363	KEGG:00000
46	query_1	TRUE	0.0223699	58	6505	39	0.00599539	0.672414	KEGG:04918	KEGG	Thyroid hormone synthesis	15138	357	KEGG:00000
47	query_1	TRUE	0.0261181	94	6505	58	0.00891622	0.617021	KEGG:04935	KEGG	Growth hormone synthesis, secretion and action	15138	374	KEGG:00000
48	query_1	TRUE	0.037724	72	6505	46	0.00707148	0.638889	KEGG:00140	KEGG	Steroid hormone biosynthesis	15138	17	KEGG:00000
49	query_1	TRUE	0.000192883	424	6505	232	0.0356649	0.54717	REAC:R-MMU-109582	REAC	Hemostasis	15138	627	REAC:0000000
50	query_1	TRUE	0.00914331	488	6505	254	0.0390469	0.520492	REAC:R-MMU-5653656	REAC	Vesicle-mediated transport	15138	1653	REAC:0000000
51	query_1	TRUE	0.0108226	105	6505	66	0.010146	0.628571	REAC:R-MMU-202733	REAC	Cell surface interactions at the vascular wall	15138	255	REAC:R-MMU-109582
52	query_1	TRUE	0.0121261	22	6505	19	0.00292083	0.863636	REAC:R-MMU-211981	REAC	Xenobiotics	15138	1671	REAC:R-MMU-211897
53	query_1	TRUE	0.0139243	40	6505	30	0.00461184	0.75	REAC:R-MMU-2173782	REAC	Binding and Uptake of Ligands by Scavenger Receptors	15138	168	REAC:R-MMU-5653656
54	query_1	TRUE	0.0256699	29	6505	23	0.00353574	0.793103	REAC:R-MMU-2168880	REAC	Scavenging of heme from plasma	15138	1345	REAC:R-MMU-2173782
55	query_1	TRUE	0.000299136	1737	6505	858	0.131899	0.493955	TF:M02112_1	TF	Factor: OC-2; motif: TCAATA; match class: 1	15138	2483	TF:M02112
56	query_1	TRUE	0.00110268	1272	6505	640	0.0983859	0.503145	TF:M01124_1	TF	Factor: Oct-4; motif: ATTGWSWTGCWAAWN; match class: 1	15138	2517	TF:M01124
57	query_1	TRUE	0.00465739	1714	6505	838	0.128824	0.488915	TF:M00423_1	TF	Factor: FOXJ2; motif: AYMATAATATTTKN; match class: 1	15138	1113	TF:M00423
58	query_1	TRUE	0.010921	1255	6505	625	0.0960799	0.498008	TF:M00672_1	TF	Factor: TEF; motif: ATGTTWAYATAA; match class: 1	15138	3615	TF:M00672
59	query_1	TRUE	0.0242596	3943	6505	1826	0.280707	0.463099	TF:M02087_1	TF	Factor: CDX-2; motif: TTTATN; match class: 1	15138	385	TF:M02087
60	query_1	TRUE	0.0332204	539	6505	287	0.0441199	0.532468	TF:M00210_1	TF	Factor: OCT-x; motif: CTNATTTGCATAY; match class: 1	15138	2521	TF:M00210
61	query_1	TRUE	0.0378743	3278	6505	1530	0.235204	0.466748	TF:M10340	TF	Factor: POU2F1; motif: ANKNRWATGSAAWYAW	15138	2732	TF:M00000
62	query_1	TRUE	0.0386716	1047	6505	525	0.0807071	0.501433	TF:M02839_1	TF	Factor: ARID3A; motif: NNNNRTATCANNNNN; match class: 1	15138	141	TF:M02839
63	query_1	TRUE	0.0477489	784	6505	402	0.0617986	0.512755	TF:M02860	TF	Factor: GATA5; motif: NNNNRAGATATCWNNNN	15138	1290	TF:M00000

### Sheet: only developmental GO
p_value	term_size	query_size	intersection_size	precision	recall	term_id	source	term_name	effective_domain_size	source_order	parents
5.34e-11	11	215	9	0.0418605	0.818182	GO:0042270	GO:BP	protection from natural killer cell mediated cytotoxicity	15138	11643	GO:0045953
4.62e-09	15	215	9	0.0418605	0.6	GO:0002476	GO:BP	antigen processing and presentation of endogenous peptide antigen via MHC class Ib	15138	1122	c("GO:0002428", "GO:0002483")
1.04e-08	16	215	9	0.0418605	0.5625	GO:0002428	GO:BP	antigen processing and presentation of peptide antigen via MHC class Ib	15138	1074	c("GO:0002475", "GO:0048002")
4.33e-08	18	215	9	0.0418605	0.5	GO:0045953	GO:BP	negative regulation of natural killer cell mediated cytotoxicity	15138	13659	c("GO:0001911", "GO:0002716", "GO:0042267", "GO:0042269")
4.33e-08	18	215	9	0.0418605	0.5	GO:0002475	GO:BP	antigen processing and presentation via MHC class Ib	15138	1121	GO:0019882
8.12e-08	19	215	9	0.0418605	0.473684	GO:0002716	GO:BP	negative regulation of natural killer cell mediated immunity	15138	1357	c("GO:0002228", "GO:0002707", "GO:0002715", "GO:0045824")
4.21e-07	22	215	9	0.0418605	0.409091	GO:0001911	GO:BP	negative regulation of leukocyte mediated cytotoxicity	15138	644	c("GO:0001909", "GO:0001910", "GO:0002704", "GO:0031342")
6.84e-07	23	215	9	0.0418605	0.391304	GO:0002483	GO:BP	antigen processing and presentation of endogenous peptide antigen	15138	1129	c("GO:0019883", "GO:0048002")
1.08e-06	24	215	9	0.0418605	0.375	GO:0019883	GO:BP	antigen processing and presentation of endogenous antigen	15138	6996	GO:0019882
1.67e-06	25	215	9	0.0418605	0.36	GO:0031342	GO:BP	negative regulation of cell killing	15138	8273	c("GO:0001906", "GO:0031341", "GO:0048523")
7.06e-05	64	215	11	0.0511628	0.171875	GO:0001910	GO:BP	regulation of leukocyte mediated cytotoxicity	15138	643	c("GO:0001909", "GO:0002703", "GO:0031341")
0.00018794	54	215	10	0.0465116	0.185185	GO:0048002	GO:BP	antigen processing and presentation of peptide antigen	15138	14483	GO:0019882
0.00036897	43	215	9	0.0418605	0.209302	GO:0042269	GO:BP	regulation of natural killer cell mediated cytotoxicity	15138	11642	c("GO:0001910", "GO:0002715", "GO:0042267")
0.00042554	94	215	12	0.055814	0.12766	GO:0001909	GO:BP	leukocyte mediated cytotoxicity	15138	642	c("GO:0001906", "GO:0002443")
0.00062085	78	215	11	0.0511628	0.141026	GO:0031341	GO:BP	regulation of cell killing	15138	8272	c("GO:0001906", "GO:0050794")
0.00069473	46	215	9	0.0418605	0.195652	GO:0002715	GO:BP	regulation of natural killer cell mediated immunity	15138	1356	c("GO:0002228", "GO:0002706", "GO:0045088")
0.00084877	47	215	9	0.0418605	0.191489	GO:0002707	GO:BP	negative regulation of lymphocyte mediated immunity	15138	1348	c("GO:0002449", "GO:0002704", "GO:0002706")
0.00358956	55	215	9	0.0418605	0.163636	GO:0002704	GO:BP	negative regulation of leukocyte mediated immunity	15138	1345	c("GO:0002443", "GO:0002698", "GO:0002703")
0.00449088	139	215	13	0.0604651	0.0935252	GO:0001906	GO:BP	cell killing	15138	640	GO:0009987
0.0057941	58	215	9	0.0418605	0.155172	GO:0042267	GO:BP	natural killer cell mediated cytotoxicity	15138	11640	c("GO:0001909", "GO:0002228")
0.00909429	61	215	9	0.0418605	0.147541	GO:0002228	GO:BP	natural killer cell mediated immunity	15138	884	c("GO:0002449", "GO:0045087")
0.0319525	91	215	10	0.0465116	0.10989	GO:0019882	GO:BP	antigen processing and presentation	15138	6995	GO:0002376
0.0389954	72	215	9	0.0418605	0.125	GO:0045824	GO:BP	negative regulation of innate immune response	15138	13540	c("GO:0002832", "GO:0031348", "GO:0032102", "GO:0045087", "GO:0045088", "GO:0050777")
3.19e-09	10	215	8	0.0372093	0.8	GO:0032398	GO:CC	MHC class Ib protein complex	15138	1521	GO:0042611
3.43e-08	12	215	8	0.0372093	0.666667	GO:0042612	GO:CC	MHC class I protein complex	15138	2052	GO:0042611
4.29e-07	15	215	8	0.0372093	0.533333	GO:0033106	GO:CC	cis-Golgi network membrane	15138	1602	c("GO:0005801", "GO:0098588")
1.26e-05	21	215	8	0.0372093	0.380952	GO:0042611	GO:CC	MHC protein complex	15138	2051	GO:0098797
0.00060449	13	215	6	0.027907	0.461538	GO:0098553	GO:CC	lumenal side of endoplasmic reticulum membrane	15138	3548	c("GO:0005789", "GO:0098576")
0.00060449	13	215	6	0.027907	0.461538	GO:0071556	GO:CC	integral component of lumenal side of endoplasmic reticulum membrane	15138	3067	c("GO:0030176", "GO:0098553")
0.00064265	1627	215	52	0.24186	0.0319607	GO:0005576	GO:CC	extracellular region	15138	240	GO:0110165
0.0041572	17	215	6	0.027907	0.352941	GO:0098576	GO:CC	lumenal side of membrane	15138	3571	c("GO:0031090", "GO:0098552")
0.0275891	1087	215	37	0.172093	0.0340386	GO:0005615	GO:CC	extracellular space	15138	277	c("GO:0005576", "GO:0110165")
0.0283318	348	215	19	0.0883721	0.0545977	GO:0009897	GO:CC	external side of plasma membrane	15138	783	c("GO:0005886", "GO:0009986", "GO:0098552")
1.14e-13	19	215	12	0.055814	0.631579	GO:0046703	GO:MF	natural killer cell lectin-like receptor binding	15138	7303	GO:0005102
3.43e-08	12	215	8	0.0372093	0.666667	GO:0042610	GO:MF	CD8 receptor binding	15138	6660	GO:0005102
8.8e-08	13	215	8	0.0372093	0.615385	GO:0046979	GO:MF	TAP2 binding	15138	7358	GO:0046977
8.8e-08	13	215	8	0.0372093	0.615385	GO:0030881	GO:MF	beta-2-microglobulin binding	15138	5003	GO:0005515
2.03e-07	14	215	8	0.0372093	0.571429	GO:0046978	GO:MF	TAP1 binding	15138	7357	GO:0046977
2.03e-07	14	215	8	0.0372093	0.571429	GO:0046977	GO:MF	TAP binding	15138	7356	GO:0005515
2.81e-06	18	215	8	0.0372093	0.444444	GO:0042608	GO:MF	T cell receptor binding	15138	6658	c("GO:0005102", "GO:0044877")
1.96e-05	22	215	8	0.0372093	0.363636	GO:0043027	GO:MF	cysteine-type endopeptidase inhibitor activity involved in apoptotic process	15138	6750	c("GO:0004869", "GO:0043028")
0.00012794	27	215	8	0.0372093	0.296296	GO:0042605	GO:MF	peptide antigen binding	15138	6657	c("GO:0003823", "GO:0042277")
0.00024138	29	215	8	0.0372093	0.275862	GO:0042288	GO:MF	MHC class I protein binding	15138	6616	GO:0042287
0.00043293	31	215	8	0.0372093	0.258065	GO:0043028	GO:MF	cysteine-type endopeptidase regulator activity involved in apoptotic process	15138	6751	GO:0030234
0.00180406	51	215	9	0.0418605	0.176471	GO:0004869	GO:MF	cysteine-type endopeptidase inhibitor activity	15138	1425	GO:0004866
0.0019692	37	215	8	0.0372093	0.216216	GO:0042287	GO:MF	MHC protein binding	15138	6615	GO:0005102
0.00378156	40	215	8	0.0372093	0.2	GO:0071889	GO:MF	14-3-3 protein binding	15138	10013	GO:0005515
3.01e-09	25	215	9	0.0418605	0.36	KEGG:05330	KEGG	Allograft rejection	15138	468	KEGG:00000
9.81e-09	28	215	9	0.0418605	0.321429	KEGG:05332	KEGG	Graft-versus-host disease	15138	469	KEGG:00000
1.41e-08	29	215	9	0.0418605	0.310345	KEGG:05320	KEGG	Autoimmune thyroid disease	15138	464	KEGG:00000
1.86e-08	54	215	11	0.0511628	0.203704	KEGG:04612	KEGG	Antigen processing and presentation	15138	305	KEGG:00000
3.79e-08	32	215	9	0.0418605	0.28125	KEGG:04940	KEGG	Type I diabetes mellitus	15138	376	KEGG:00000
2.3e-07	52	215	10	0.0465116	0.192308	KEGG:05416	KEGG	Viral myocarditis	15138	475	KEGG:00000
1.91e-05	81	215	10	0.0465116	0.123457	KEGG:05146	KEGG	Amoebiasis	15138	420	KEGG:00000
0.00029279	190	215	13	0.0604651	0.068421	KEGG:05166	KEGG	Human T-cell leukemia virus 1 infection	15138	429	KEGG:00000
0.00039392	138	215	11	0.0511628	0.0797101	KEGG:04218	KEGG	Cellular senescence	15138	278	KEGG:00000
0.00051118	170	215	12	0.055814	0.0705882	KEGG:05163	KEGG	Human cytomegalovirus infection	15138	426	KEGG:00000
0.00059439	144	215	11	0.0511628	0.0763889	KEGG:05167	KEGG	Kaposi sarcoma-associated herpesvirus infection	15138	430	KEGG:00000
0.00076548	273	215	15	0.0697674	0.0549451	KEGG:05165	KEGG	Human papillomavirus infection	15138	428	KEGG:00000
0.00097487	124	215	10	0.0465116	0.0806452	KEGG:04145	KEGG	Phagosome	15138	265	KEGG:00000
0.00224064	109	215	9	0.0418605	0.0825688	KEGG:04514	KEGG	Cell adhesion molecules	15138	298	KEGG:00000
0.00582878	217	215	12	0.055814	0.0552995	KEGG:04144	KEGG	Endocytosis	15138	264	KEGG:00000
0.0124379	167	215	10	0.0465116	0.0598802	KEGG:05170	KEGG	Human immunodeficiency virus 1 infection	15138	433	KEGG:00000
0.023917	148	215	9	0.0418605	0.0608108	KEGG:05203	KEGG	Viral carcinogenesis	15138	437	KEGG:00000
0.0387552	158	215	9	0.0418605	0.056962	KEGG:05169	KEGG	Epstein-Barr virus infection	15138	432	KEGG:00000
1.26e-09	14	215	8	0.0372093	0.571429	REAC:R-MMU-1236977	REAC	Endosomal/Vacuolar pathway	15138	434	REAC:R-MMU-1236975
1.22e-07	22	215	8	0.0372093	0.363636	REAC:R-MMU-1236974	REAC	ER-Phagosome pathway	15138	419	REAC:R-MMU-1236975
2.02e-06	30	215	8	0.0372093	0.266667	REAC:R-MMU-983170	REAC	Antigen Presentation: Folding, assembly and peptide loading of class I MHC	15138	110	REAC:R-MMU-983169
5.97e-06	34	215	8	0.0372093	0.235294	REAC:R-MMU-2424491	REAC	DAP12 signaling	15138	336	REAC:R-MMU-2172127
2.74e-05	74	215	10	0.0465116	0.135135	REAC:R-MMU-198933	REAC	Immunoregulatory interactions between a Lymphoid and a non-Lymphoid cell	15138	660	REAC:R-MMU-1280218
5.16e-05	44	215	8	0.0372093	0.181818	REAC:R-MMU-2172127	REAC	DAP12 interactions	15138	335	REAC:R-MMU-168249
0.00371556	76	215	8	0.0372093	0.105263	REAC:R-MMU-1236975	REAC	Antigen processing-Cross presentation	15138	112	REAC:R-MMU-983169

### Sheet: intersect GO
	query	significant	p_value	term_size	query_size	intersection_size	precision	recall	term_id	source	term_name	effective_domain_size	source_order	parents
1	query_1	TRUE	0.0362357	5060	202	101	0.5	0.0199605	GO:0051179	GO:BP	localization	15138	15648	GO:0008150
2	query_1	TRUE	0.014194	16	202	4	0.019802	0.25	REAC:R-MMU-5690714	REAC	CD22 mediated BCR regulation	15138	202	REAC:R-MMU-983705
3	query_1	TRUE	0.018368	17	202	4	0.019802	0.235294	REAC:R-MMU-173623	REAC	Classical antibody-mediated complement activation	15138	292	REAC:R-MMU-166786
4	query_1	TRUE	0.020261	33	202	5	0.0247525	0.151515	REAC:R-MMU-983695	REAC	Antigen activates B Cell Receptor (BCR) leading to generation of second messengers	15138	111	REAC:R-MMU-983705
5	query_1	TRUE	0.0231829	105	202	8	0.039604	0.0761905	REAC:R-MMU-202733	REAC	Cell surface interactions at the vascular wall	15138	255	REAC:R-MMU-109582
6	query_1	TRUE	0.0460626	39	202	5	0.0247525	0.128205	REAC:R-MMU-2871796	REAC	FCERI mediated MAPK activation	15138	461	REAC:R-MMU-2454202
7	query_1	TRUE	0.0316829	6184	202	117	0.579208	0.0189198	TF:M02036	TF	Factor: WT1; motif: CGCCCCCNCN	15138	3742	TF:M00000
