## Supplementary material for "Gene regulatory changes underlie developmental plasticity in respiration and aerobic performance in highland deer mice": Table S5

### Sheet: Table_X_
WGCNA Module	Number of Genes	Rel. diaphragm mass	VO2max	Arterial.O2	Heart.Rate	Breath.Freq	Tidal.Vol	Total.Vent	Air.Conv	Pul.Extract	Breath.Freq.8kPa	Tidal.Vol.8kPa	Total.Vent.8kPa	Breath.Freq.12kPa	Tidal.Vol.12kPa	Total.Vent.12kPa	Breath.Freq.21kPa	Tidal.Vol.21kPa	Total.Vent.21kPa
Meblue/M1	5873	0.14 (0.45)	0.24 (0.18)	0.45 (0.0094)	0.18 (0.33)	0.056 (0.76)	0.23 (0.21)	0.23 (0.19)	0.16 (0.36)	-0.095 (0.6)	0.15 (0.39)	0.055 (0.76)	0.13 (0.49)	0.0055 (0.98)	0.26 (0.14)	0.28 (0.12)	0.0057 (0.97)	0.36 (0.042)	0.4 (0.023)
Mebrown/M3	1255	-0.16 (0.38)	0.17 (0.35)	0.46 (0.0074)	-0.015 (0.94)	-0.018 (0.92)	0.077 (0.67)	0.1 (0.58)	0.0084 (0.96)	0.037 (0.84)	0.0078 (0.97)	-0.17 (0.35)	-0.028 (0.88)	-0.23 (0.19)	-0.055 (0.76)	-0.094 (0.6)	-0.19 (0.3)	0.088 (0.63)	0.06 (0.74)
Megreen/M5	102	0.12 (0.52)	-0.005 (0.98)	0.039 (0.83)	-0.045 (0.8)	-0.14 (0.45)	0.13 (0.45)	0.1 (0.57)	0.14 (0.45)	-0.048 (0.79)	-0.23 (0.21)	0.088 (0.63)	-0.1 (0.57)	-0.063 (0.73)	0.21 (0.24)	0.13 (0.46)	0.015 (0.94)	0.31 (0.083)	0.33 (0.062)
Meturquoise/M2	6033	0.057 (0.75)	-0.095 (0.6)	-0.41 (0.017)	-0.11 (0.54)	-0.03 (0.87)	-0.062 (0.73)	-0.079 (0.66)	-0.042 (0.81)	0.0081 (0.96)	-0.042 (0.81)	0.1 (0.58)	0.066 (0.71)	0.035 (0.85)	-0.1 (0.57)	-0.095 (0.6)	-0.036 (0.84)	-0.26 (0.15)	-0.35 (0.048)
Meyellow/M4	561	-0.38 (0.03)	-0.23 (0.2)	-0.24 (0.19)	-0.22 (0.23)	-0.21 (0.23)	-0.24 (0.18)	-0.27 (0.12)	-0.24 (0.19)	0.17 (0.35)	-0.32 (0.067)	-0.27 (0.13)	-0.28 (0.11)	-0.15 (0.42)	-0.37 (0.034)	-0.35 (0.047)	-0.036 (0.84)	-0.32 (0.069)	-0.21 (0.23)
