## Supplementary material for "Gene regulatory changes underlie developmental plasticity in respiration and aerobic performance in highland deer mice": Table S7

### Sheet: devOnly_selectionGenes
Gene	Gene.stable.ID.version.x	Mouse.gene.stable.ID.x	Mouse.gene.name	Entrez gene description
ENSPEMG00000000486	ENSPEMG00000000486.2	ENSMUSG00000061479	Snrpa	The protein encoded by this gene associates with stem loop II of the U1 small nuclear ribonucleoprotein, which binds the 5' splice site of precursor mRNAs and is required for splicing. The encoded protein autoregulates itself by polyadenylation inhibition of its own pre-mRNA via dimerization and has been implicated in the coupling of splicing and polyadenylation.
ENSPEMG00000004669	ENSPEMG00000004669.2	ENSMUSG00000038119	Cdon	This gene encodes a cell surface receptor that is a member of the immunoglobulin superfamily. The encoded protein contains three fibronectin type III domains and five immunoglobulin-like C2-type domains. This protein is a member of a cell-surface receptor complex that mediates cell-cell interactions between muscle precursor cells and positively regulates myogenesis.
ENSPEMG00000008513	ENSPEMG00000008513.2	ENSMUSG00000091705	H2-Q2	N/A
ENSPEMG00000013293	ENSPEMG00000013293.2	ENSMUSG00000024481	Lvrn	Predicted to enable metalloaminopeptidase activity; peptide binding activity; and zinc ion binding activity. Predicted to be involved in several processes, including peptide catabolic process; proteolysis; and regulation of blood pressure. Predicted to be integral component of membrane. Predicted to be active in cytoplasm and plasma membrane.
ENSPEMG00000014164	ENSPEMG00000014164.2	ENSMUSG00000027709	Mccc1	This gene encodes the large subunit of 3-methylcrotonyl-CoA carboxylase. This enzyme functions as a heterodimer and catalyzes the carboxylation of 3-methylcrotonyl-CoA to form 3-methylglutaconyl-CoA. Mutations in this gene are associated with 3-Methylcrotonylglycinuria, an autosomal recessive disorder of leucine catabolism.
ENSPEMG00000017164	ENSPEMG00000017164.2	ENSMUSG00000031375	Bgn	This gene encodes a member of the small leucine-rich proteoglycan (SLRP) family of proteins. The encoded preproprotein is proteolytically processed to generate the mature protein, which plays a role in bone growth, muscle development and regeneration, and collagen fibril assembly in multiple tissues. This protein may also regulate inflammation and innate immunity. Additionally, the encoded protei…
ENSPEMG00000017785	ENSPEMG00000017785.2	ENSMUSG00000039048	Foxred1	This gene encodes a protein that contains a FAD-dependent oxidoreductase domain. The encoded protein is localized to the mitochondria and may function as a chaperone protein required for the function of mitochondrial complex I. Mutations in this gene are associated with mitochondrial complex I deficiency. Alternatively spliced transcript variants have been observed for this gene.
ENSPEMG00000020927	ENSPEMG00000020927.2	ENSMUSG00000040146	Rgl3	Predicted to enable guanyl-nucleotide exchange factor activity and small GTPase binding activity. Predicted to be involved in positive regulation of GTPase activity and small GTPase mediated signal transduction. Predicted to be located in cytosol.
ENSPEMG00000021900	ENSPEMG00000021900.2	ENSMUSG00000034912	Mdga2	Predicted to be involved in regulation of presynapse assembly; regulation of synaptic membrane adhesion; and spinal cord motor neuron differentiation. Predicted to act upstream of or within neuron migration and pattern specification process. Predicted to be located in extracellular region and plasma membrane. Predicted to be active in GABA-ergic synapse and glutamatergic synapse.
ENSPEMG00000022778	ENSPEMG00000022778.2	ENSMUSG00000032667	Pon2	This gene encodes a member of the paraoxonase gene family, which includes three known members located adjacent to each other on the long arm of chromosome 7. The encoded protein is ubiquitously expressed in human tissues, membrane-bound, and may act as a cellular antioxidant, protecting cells from oxidative stress. Hydrolytic activity against acylhomoserine lactones, important bacterial quorum-se…
ENSPEMG00000023242	ENSPEMG00000023242.2	ENSMUSG00000035621	Midn	Predicted to enable kinase binding activity. Predicted to be involved in negative regulation of glucokinase activity and negative regulation of insulin secretion. Located in cytoplasm and nucleus.
ENSPEMG00000024138	ENSPEMG00000024138.2	ENSMUSG00000048537	Phldb1	Involved in regulation of embryonic development; regulation of epithelial to mesenchymal transition; and regulation of microtubule cytoskeleton organization. Located in basal cortex.
ENSPEMG00000024270	ENSPEMG00000024270.2	ENSMUSG00000063382	Bcl9l	Enables beta-catenin binding activity. Involved in several processes, including negative regulation of transforming growth factor beta receptor signaling pathway; positive regulation of epithelial to mesenchymal transition; and positive regulation of transcription by RNA polymerase II. Located in nucleolus and nucleoplasm. Part of beta-catenin-TCF complex.
ENSPEMG00000024622	ENSPEMG00000024622.1	ENSMUSG00000091705	H2-Q2	N/A
ENSPEMG00000025708	ENSPEMG00000025708.1	ENSMUSG00000029368	Alb	This gene encodes the most abundant protein in human blood. This protein functions in the regulation of blood plasma colloid osmotic pressure and acts as a carrier protein for a wide range of endogenous molecules including hormones, fatty acids, and metabolites, as well as exogenous drugs. Additionally, this protein exhibits an esterase-like activity with broad substrate specificity. The encoded …
ENSPEMG00000030121	ENSPEMG00000030121.1	ENSMUSG00000067235	H2-Q10	N/A
