## Supplementary material for "Gene regulatory changes underlie developmental plasticity in respiration and aerobic performance in highland deer mice": Table S8

### Sheet: threeWay_genes_selCandidates_02
	Gene	Gene.stable.ID.version.x	Mouse.gene.stable.ID.x	Mouse.gene.name	gene_name	Entrez gene description
1	ENSPEMG00000000512	ENSPEMG00000000512.2	ENSMUSG00000031990	Jam3	junctional adhesion molecule 3	Tight junctions represent one mode of cell-to-cell adhesion in epithelial or endothelial cell sheets, forming continuous seals around cells and serving as a physical barrier to prevent solutes and water from passing freely through the paracellular space. The protein encoded by this immunoglobulin superfamily gene member is localized in the tight junctions between high endothelial cells. Unlike ot…
2	ENSPEMG00000004785	ENSPEMG00000004785.2	ENSMUSG00000023088	Abcc1	ATP binding cassette subfamily C member 1	The protein encoded by this gene is a member of the superfamily of ATP-binding cassette (ABC) transporters. ABC proteins transport various molecules across extra-and intra-cellular membranes. ABC genes are divided into seven distinct subfamilies (ABC1, MDR/TAP, MRP, ALD, OABP, GCN20, White). This full transporter is a member of the MRP subfamily which is involved in multi-drug resistance. This pr…
3	ENSPEMG00000008320	ENSPEMG00000008320.2	ENSMUSG00000057193	Slc44a2	Solute carrier family 44 member 2	Enables choline transmembrane transporter activity. Involved in choline transport and transmembrane transport. Located in mitochondrion and plasma membrane.
4	ENSPEMG00000009050	ENSPEMG00000009050.2	ENSMUSG00000014791	Elmo3	Engulfment and cell motility 3	The protein encoded by this gene is similar to a C. elegans protein that functions in phagocytosis of apoptotic cells and in cell migration. Other members of this small family of engulfment and cell motility (ELMO) proteins have been shown to interact with the dedicator of cyto-kinesis 1 protein to promote phagocytosis and effect cell shape changes.
5	ENSPEMG00000009193	ENSPEMG00000009193.2	ENSMUSG00000032035	Ets1	ETS proto-oncogene 1, transcription factor	This gene encodes a member of the ETS family of transcription factors, which are defined by the presence of a conserved ETS DNA-binding domain that recognizes the core consensus DNA sequence GGAA/T in target genes. These proteins function either as transcriptional activators or repressors of numerous genes, and are involved in stem cell development, cell senescence and death, and tumorigenesis. A…
6	ENSPEMG00000009959	ENSPEMG00000009959.2	ENSMUSG00000033055	Ankrd54	Ankyrin repeat domain 54	Predicted to enable protein kinase regulator activity. Predicted to be involved in positive regulation of erythrocyte differentiation; regulation of intracellular signal transduction; and regulation of protein kinase activity. Predicted to act upstream of or within nucleocytoplasmic transport. Predicted to be located in midbody. Predicted to be active in cytoplasm and nucleus.
7	ENSPEMG00000011245	ENSPEMG00000011245.2	ENSMUSG00000008590	Htr3b	5-hydroxytryptamine receptor 3B	The product of this gene belongs to the ligand-gated ion channel receptor superfamily. This gene encodes subunit B of the type 3 receptor for 5-hydroxytryptamine (serotonin), a biogenic hormone that functions as a neurotransmitter, a hormone, and a mitogen. This receptor causes fast, depolarizing responses in neurons after activation. It is not functional as a homomeric complex, but a pentahetero…
8	ENSPEMG00000011600	ENSPEMG00000011600.2	ENSMUSG00000031906	Smpd3	Sphingomyelin phosphodiesterase 3	Predicted to enable phosphatidic acid binding activity; phosphatidylserine binding activity; and sphingomyelin phosphodiesterase activity. Predicted to be involved in positive regulation of exosomal secretion and sphingomyelin metabolic process. Predicted to act upstream of or within several processes, including animal organ development; enzyme linked receptor protein signaling pathway; and sphin…
9	ENSPEMG00000013345	ENSPEMG00000013345.2	ENSMUSG00000053477	Tcf4	Transcription factor 4	This gene encodes transcription factor 4, a basic helix-loop-helix transcription factor. The encoded protein recognizes an Ephrussi-box ('E-box') binding site ('CANNTG') - a motif first identified in immunoglobulin enhancers. This gene is broadly expressed, and may play an important role in nervous system development. Defects in this gene are a cause of Pitt-Hopkins syndrome. In addition, an intr…
10	ENSPEMG00000014657	ENSPEMG00000014657.2	ENSMUSG00000029727	Cyp3a13	Cytochrome P450, family 3, subfamily a, polypeptide 13	N/a
11	ENSPEMG00000016059	ENSPEMG00000016059.2	ENSMUSG00000054320	Lrrc36	Leucine rich repeat containing 36	N/a
12	ENSPEMG00000016151	ENSPEMG00000016151.2	ENSMUSG00000055730	Ces2a	Liver carboxylesterase-like	This gene encodes a member of the carboxylesterase large family. The family members are responsible for the hydrolysis or transesterification of various xenobiotics, such as cocaine and heroin, and endogenous substrates with ester, thioester, or amide bonds. They may participate in fatty acyl and cholesterol ester metabolism, and may play a role in the blood-brain barrier system. The protein enco…
15	ENSPEMG00000018649	ENSPEMG00000018649.2	ENSMUSG00000031918	Mtmr2	Myotubularin related protein 2	This gene is a member of the myotubularin family of phosphoinositide lipid phosphatases. The encoded protein possesses phosphatase activity towards phosphatidylinositol-3-phosphate and phosphatidylinositol-3,5-bisphosphate. Mutations in this gene are a cause of Charcot-Marie-Tooth disease type 4B, an autosomal recessive demyelinating neuropathy. Alternatively spliced transcript variants encoding …
16	ENSPEMG00000019552	ENSPEMG00000019552.2	ENSMUSG00000005883	Spo11	SPO11 initiator of meiotic double stranded breaks	Meiotic recombination and chromosome segregation require the formation of double-strand breaks (DSBs) in paired chromosome homologs. During meiosis in yeast, a meiotic recombination protein is covalently-linked to the 5' end of DSBs and is essential for the formation of DSBs. The protein encoded by this gene is similar in sequence and conserved features to the yeast meiotic recombination protein.…
17	ENSPEMG00000019572	ENSPEMG00000019572.2	ENSMUSG00000022347	A1bg	Alpha-1-B glycoprotein	The protein encoded by this gene is a plasma glycoprotein of unknown function. The protein shows sequence similarity to the variable regions of some immunoglobulin supergene family member proteins.
18	ENSPEMG00000019815	ENSPEMG00000019815.2	ENSMUSG00000038910	Plcl2	Novel gene (orthologous to PLCL2, Phospholipase C Like 2)	Enables GABA receptor binding activity. Predicted to be involved in negative regulation of cold-induced thermogenesis and phosphatidylinositol-mediated signaling. Predicted to act upstream of or within several processes, including B cell activation; gamma-aminobutyric acid signaling pathway; and negative regulation of B cell receptor signaling pathway. Predicted to be located in cytoplasm.
19	ENSPEMG00000020482	ENSPEMG00000020482.2	ENSMUSG00000030494	Rhpn2	Rhophilin Rho GTPase binding protein 2	This gene encodes a member of the rhophilin family of Ras-homologous (Rho)-GTPase binding proteins. The encoded protein binds both GTP- and GDP-bound RhoA and GTP-bound RhoB and may be involved in the organization of the actin cytoskeleton.
20	ENSPEMG00000021231	ENSPEMG00000021231.2	ENSMUSG00000038725	Pkhd1l1	PKHD1 like 1	Predicted to act upstream of or within sensory perception of sound. Predicted to be located in cytosol.
21	ENSPEMG00000021449	ENSPEMG00000021449.2	ENSMUSG00000020167	Tcf3	Transcription factor 3	This gene encodes a member of the E protein (class I) family of helix-loop-helix transcription factors. E proteins activate transcription by binding to regulatory E-box sequences on target genes as heterodimers or homodimers, and are inhibited by heterodimerization with inhibitor of DNA-binding (class IV) helix-loop-helix proteins. E proteins play a critical role in lymphopoiesis, and the encoded…
22	ENSPEMG00000023163	ENSPEMG00000023163.2	ENSMUSG00000036611	Eepd1	Endonuclease/exonuclease/phosphatase family domain containing 1	Predicted to enable DNA binding activity. Involved in positive regulation of cholesterol efflux. Is anchored component of plasma membrane.
23	ENSPEMG00000023235	ENSPEMG00000023235.2	ENSMUSG00000048775	Serpinb13	Serpin family B member 13	The protein encoded by this gene is a member of the serpin family of serine protease inhibitors. The encoded protein inhibits the activity of cathepsin K and is itself transcriptionally repressed by RUNX1. This gene is downregulated in many types of cancer.
24	ENSPEMG00000024122	ENSPEMG00000024122.2	ENSMUSG00000035673	Sbno2	Strawberry notch 2	Predicted to enable chromatin DNA binding activity and histone binding activity. Involved in several processes, including cellular response to interleukin-6; macrophage activation involved in immune response; and negative regulation of transcription, DNA-templated. Predicted to be active in nucleus.
25	ENSPEMG00000025054	ENSPEMG00000025054.1	ENSMUSG00000031154	Otud5	OTU deubiquitinase 5	This gene encodes a member of the OTU (ovarian tumor) domain-containing cysteine protease superfamily. The OTU domain confers deubiquitinase activity and the encoded protein has been shown to suppress the type I interferon-dependent innate immune response by cleaving the polyubiquitin chain from an essential type I interferon adaptor protein. Cleavage results in disassociation of the adaptor prot…
