## Supplementary material for "Gene regulatory changes underlie developmental plasticity in respiration and aerobic performance in highland deer mice": Table S9

### Sheet: M1
Gene	gene_mus	gene_pman
ENSPEMG00000000009	Nectin1	Nectin1
ENSPEMG00000000028	Dlg5	Dlg5
ENSPEMG00000000058	Fam118b	Fam118b
ENSPEMG00000000107	Ankrd60	Ankrd60
ENSPEMG00000000110	Mboat2	Mboat2
ENSPEMG00000000115	Hao2	LOC102912792
ENSPEMG00000000126	Nbas	Nbas
ENSPEMG00000000127	Cth	Cth
ENSPEMG00000000129	Clmp	Clmp
ENSPEMG00000000133	Qrfpr	LOC102907276
ENSPEMG00000000138	Vmn2r1	LOC102913983
ENSPEMG00000000141	Faxc	Faxc
ENSPEMG00000000168	Nlgn1	Nlgn1
ENSPEMG00000000175	Col14a1	Col14a1
ENSPEMG00000000193	Il5ra	Il5ra
ENSPEMG00000000223	Kcnj6	Kcnj6
ENSPEMG00000000226	E2f5	E2f5
ENSPEMG00000000259	Atp2b2	Atp2b2
ENSPEMG00000000264	Ar	Ar
ENSPEMG00000000298	Tm4sf4	Tm4sf4
ENSPEMG00000000349	Nemp1	Nemp1
ENSPEMG00000000372	Camk4	Camk4
ENSPEMG00000000383	Tnfrsf11b	Tnfrsf11b
ENSPEMG00000000424	Heph	Heph
ENSPEMG00000000512	Jam3	Jam3
ENSPEMG00000000600	Vmn2r116	LOC102924750
ENSPEMG00000000644	Rab22a	Rab22a
ENSPEMG00000000671	Aadacl2	LOC102915326
ENSPEMG00000000816	Cpne9	Cpne9
ENSPEMG00000000824	Rorb	Rorb
ENSPEMG00000000978	Cpa3	Cpa3
ENSPEMG00000001066	Daam2	Daam2
ENSPEMG00000001172	Zfp185	Znf185
ENSPEMG00000001368	Isx	Isx
ENSPEMG00000001386	Glb1l3	LOC102915968
ENSPEMG00000001412	Cxcr5	Cxcr5
ENSPEMG00000001607	Atp2b3	Atp2b3
ENSPEMG00000001647	Cbfb	Cbfb
ENSPEMG00000001674	Hsf3	LOC102912776
ENSPEMG00000001783	Hnrnpr	Hnrnpr
ENSPEMG00000001825	Cadm1	Cadm1
ENSPEMG00000001827	Wdr25	Wdr25
ENSPEMG00000001863	Cntnap5b	LOC102912016
ENSPEMG00000001986	Gm4847	LOC102909407
ENSPEMG00000001987	Rgs22	LOC102915274
ENSPEMG00000002138	Cdkl5	Cdkl5
ENSPEMG00000002198	Vps50	Vps50
ENSPEMG00000002307	Zdhhc13	Zdhhc13
ENSPEMG00000002888	Lrrc34	Lrrc34
ENSPEMG00000003107	Samd12	Samd12
ENSPEMG00000003144	Rsbn1l	Rsbn1l
ENSPEMG00000003150	Rhag	Rhag
ENSPEMG00000003161	Sult1b1	Sult1b1
ENSPEMG00000003254	Nlrp1a	LOC102914520
ENSPEMG00000003317	Plch1	Plch1
ENSPEMG00000003413	Flnb	Flnb
ENSPEMG00000003868	Bmper	Bmper
ENSPEMG00000003941	Sptlc3	Sptlc3
ENSPEMG00000004158	Plcl2	Plcl2
ENSPEMG00000004231	Sag	Sag
ENSPEMG00000004847	Slc7a11	Slc7a11
ENSPEMG00000004863	Slc22a22	LOC102920548
ENSPEMG00000004881	Bsph1	Bsph1
ENSPEMG00000005052	Cpm	Cpm
ENSPEMG00000005268	Ncam1	Ncam1
ENSPEMG00000005300	Gria4	Gria4
ENSPEMG00000005341	Itgbl1	Itgbl1
ENSPEMG00000005402	Fli1	Fli1
ENSPEMG00000005546	Olfm2	Olfm2
ENSPEMG00000005655	Unc79	Unc79
ENSPEMG00000005685	Slc22a8	Slc22a8
ENSPEMG00000005886	Ctps2	Ctps2
ENSPEMG00000005927	Nudcd1	Nudcd1
ENSPEMG00000006276	Ect2	Ect2
ENSPEMG00000006300	Pex5l	Pex5l
ENSPEMG00000006423	Gramd1b	Gramd1b
ENSPEMG00000006425	Cyp2c55	LOC102915666
ENSPEMG00000006609	Pcsk1	Pcsk1
ENSPEMG00000006631	Ercc6l2	Ercc6l2
ENSPEMG00000006676	Usp45	Usp45
ENSPEMG00000006808	Slc7a1	Slc7a1
ENSPEMG00000006862	Hps3	Hps3
ENSPEMG00000006950	Nhsl2	Nhsl2
ENSPEMG00000006985	Tenm1	Tenm1
ENSPEMG00000007023	Cramp1l	Cramp1
ENSPEMG00000007078	Fgd4	Fgd4
ENSPEMG00000007113	Zfp831	Znf831
ENSPEMG00000007188	Abca5	Abca5
ENSPEMG00000007193	Kif5a	Kif5a
ENSPEMG00000007203	Csn1s1	Csn1s1
ENSPEMG00000007262	Cfap43	Cfap43
ENSPEMG00000007335	Foxr1	Foxr1
ENSPEMG00000007344	Hgf	Hgf
ENSPEMG00000007404	Cpq	LOC102907317
ENSPEMG00000007516	Ugt2b5	LOC102918796
ENSPEMG00000007592	Ttc39c	Ttc39c
ENSPEMG00000007642	Usp28	Usp28
ENSPEMG00000007652	Ints8	Ints8
ENSPEMG00000007681	Kcnip1	Kcnip1
ENSPEMG00000007696	Slc7a14	Slc7a14
ENSPEMG00000007820	Lrriq4	Lrriq4
ENSPEMG00000007882	Cacna1b	Cacna1b
ENSPEMG00000008095	Slc13a5	Slc13a5
ENSPEMG00000008105	Mzf1	LOC102917626
ENSPEMG00000008118	Ebag9	Ebag9
ENSPEMG00000008147	Ncapd3	Ncapd3
ENSPEMG00000008299	Trem1	Trem1
ENSPEMG00000008443	Sntb1	Sntb1
ENSPEMG00000008451	Rrm2b	Rrm2b
ENSPEMG00000008500	Nxpe4	LOC102913816
ENSPEMG00000008576	Edil3	Edil3
ENSPEMG00000008582	Erg	Erg
ENSPEMG00000008591	Aass	Aass
ENSPEMG00000008615	Lgsn	Lgsn
ENSPEMG00000008672	Slc25a31	Slc25a31
ENSPEMG00000008692	Zar1l	Zar1l
ENSPEMG00000008768	Sema4f	Sema4f
ENSPEMG00000008778	Rdh7	LOC102909690
ENSPEMG00000008783	Pcdh18	Pcdh18
ENSPEMG00000008878	Siae	Siae
ENSPEMG00000008908	Mms22l	Mms22l
ENSPEMG00000008920	Gpr149	Gpr149
ENSPEMG00000008928	Rsad2	Rsad2
ENSPEMG00000008949	Psma8	Psma8
ENSPEMG00000009000	Jade3	Jade3
ENSPEMG00000009005	Tex28	Tex28
ENSPEMG00000009104	Dclk1	Dclk1
ENSPEMG00000009138	Ngef	Ngef
ENSPEMG00000009164	Katnal1	Katnal1
ENSPEMG00000009170	Ano4	Ano4
ENSPEMG00000009187	Car7	Ca7
ENSPEMG00000009193	Ets1	Ets1
ENSPEMG00000009200	Gldc	Gldc
ENSPEMG00000009272	Akr1c21	LOC102913435
ENSPEMG00000009305	Hcn2	Hcn2
ENSPEMG00000009325	Spink14	Spink14
ENSPEMG00000009334	Ddx25	Ddx25
ENSPEMG00000009338	Nrk	Nrk
ENSPEMG00000009343	Ciita	Ciita
ENSPEMG00000009368	Myo1f	Myo1f
ENSPEMG00000009383	Trpc4	Trpc4
ENSPEMG00000009462	Snx14	Snx14
ENSPEMG00000009514	Smad9	Smad9
ENSPEMG00000009641	Kl	Kl
ENSPEMG00000009643	Vash2	Vash2
ENSPEMG00000009677	Sesn3	Sesn3
ENSPEMG00000009769	Exoc6b	Exoc6b
ENSPEMG00000009799	Gmps	Gmps
ENSPEMG00000009831	Ccna2	Ccna2
ENSPEMG00000009878	9530077C05Rik	Kiaa0895
ENSPEMG00000009903	Tle1	Tle1
ENSPEMG00000010024	Appl1	Appl1
ENSPEMG00000010048	Eda2r	Eda2r
ENSPEMG00000010097	Gsdmc	LOC102927424
ENSPEMG00000010103	Xpo1	Xpo1
ENSPEMG00000010184	F9	F9
ENSPEMG00000010231	Ccdc178	Ccdc178
ENSPEMG00000010281	Zfp870	LOC102925729
ENSPEMG00000010319	Tmem161b	Tmem161b
ENSPEMG00000010325	Trpc3	Trpc3
ENSPEMG00000010356	Slc4a9	Slc4a9
ENSPEMG00000010395	Jade1	Jade1
ENSPEMG00000010519	Gm4756	LOC102918527
ENSPEMG00000010535	Aoah	Aoah
ENSPEMG00000010568	Taf8	Taf8
ENSPEMG00000010570	Spata16	Spata16
ENSPEMG00000010613	Car1	Ca1
ENSPEMG00000010652	Mtbp	Mtbp
ENSPEMG00000010692	Kif4	Kif4a
ENSPEMG00000010748	Abcd1	Abcd1
ENSPEMG00000010802	Grhl2	Grhl2
ENSPEMG00000010809	Ttc21a	Ttc21a
ENSPEMG00000010816	Hepacam2	Hepacam2
ENSPEMG00000010826	Nde1	Nde1
ENSPEMG00000010886	Dock3	Dock3
ENSPEMG00000010916	Trappc8	Trappc8
ENSPEMG00000010955	Ntm	Ntm
ENSPEMG00000010972	Prdm16	Prdm16
ENSPEMG00000010994	Opn1mw	Opn1lw
ENSPEMG00000011009	Ttc12	Ttc12
ENSPEMG00000011043	Kcnq3	Kcnq3
ENSPEMG00000011066	Cntn5	Cntn5
ENSPEMG00000011077	Mdm1	Mdm1
ENSPEMG00000011157	Dach2	Dach2
ENSPEMG00000011178	Cd180	Cd180
ENSPEMG00000011206	Rsph9	Rsph9
ENSPEMG00000011237	Slc22a19	LOC102918066
ENSPEMG00000011245	Htr3b	Htr3b
ENSPEMG00000011249	Abcc2	Abcc2
ENSPEMG00000011268	St14	St14
ENSPEMG00000011306	Ipo8	Ipo8
ENSPEMG00000011350	1700012B07Rik	LOC102911133
ENSPEMG00000011351	Tnmd	Tnmd
ENSPEMG00000011367	Slc30a8	Slc30a8
ENSPEMG00000011379	Cdh20	Cdh20
ENSPEMG00000011385	Pign	Pign
ENSPEMG00000011468	Tnfrsf21	LOC102921733
ENSPEMG00000011474	Ces4a	Ces4a
ENSPEMG00000011486	Prim1	Prim1
ENSPEMG00000011499	Spata5	Spata5
ENSPEMG00000011599	Slc33a1	Slc33a1
ENSPEMG00000011694	Sycp2	Sycp2
ENSPEMG00000011724	Cdh7	Cdh7
ENSPEMG00000011752	Hyal4	Hyal4
ENSPEMG00000011766	Nadk2	Nadk2
ENSPEMG00000011774	Rtel1	Rtel1
ENSPEMG00000011780	Nek4	Nek4
ENSPEMG00000011804	Tc2n	Tc2n
ENSPEMG00000011830	Cdkl1	Cdkl1
ENSPEMG00000011833	Bbs7	Bbs7
ENSPEMG00000011847	Gm15922	LOC102924113
ENSPEMG00000011857	Naaladl2	Naaladl2
ENSPEMG00000011890	Rhobtb3	Rhobtb3
ENSPEMG00000011908	Srgap1	Srgap1
ENSPEMG00000011950	Ankk1	Ankk1
ENSPEMG00000011958	Dcaf13	Dcaf13
ENSPEMG00000011962	Prdm15	Prdm15
ENSPEMG00000011975	Snap91	Snap91
ENSPEMG00000012020	Asb9	Asb9
ENSPEMG00000012087	Sim2	Sim2
ENSPEMG00000012114	Pds5b	Pds5b
ENSPEMG00000012142	Mdh1b	Mdh1b
ENSPEMG00000012171	Tfap2d	Tfap2d
ENSPEMG00000012197	Fam91a1	Fam91a1
ENSPEMG00000012209	Cyp2j12	LOC102903374
ENSPEMG00000012248	Trpc6	Trpc6
ENSPEMG00000012260	Cyp2c66	LOC102910758
ENSPEMG00000012278	Flt3	Flt3
ENSPEMG00000012326	Ocrl	Ocrl
ENSPEMG00000012376	Kirrel3	LOC102926916
ENSPEMG00000012424	Adgrf4	LOC102908652
ENSPEMG00000012435	Snx31	Snx31
ENSPEMG00000012436	Rnf13	Rnf13
ENSPEMG00000012470	Mep1a	LOC102927728
ENSPEMG00000012491	Shoc2	Shoc2
ENSPEMG00000012494	Clnk	Clnk
ENSPEMG00000012527	Glb1l2	LOC102916294
ENSPEMG00000012549	Sumf1	Sumf1
ENSPEMG00000012569	Akr1c6	LOC102913954
ENSPEMG00000012631	Lrrc7	Lrrc7
ENSPEMG00000012633	Cyp2g1	LOC102924790
ENSPEMG00000012634	Gab3	Gab3
ENSPEMG00000012644	Tktl1	Tktl1
ENSPEMG00000012645	Gapdhs	Gapdhs
ENSPEMG00000012651	Drd2	Drd2
ENSPEMG00000012729	Cacng2	Cacng2
ENSPEMG00000012752	Stac	Stac
ENSPEMG00000012760	Sclt1	Sclt1
ENSPEMG00000012772	Zfp202	Znf202
ENSPEMG00000012801	Chek2	Chek2
ENSPEMG00000012815	Irak3	Irak3
ENSPEMG00000012874	Sohlh2	Sohlh2
ENSPEMG00000013024	Angpt1	Angpt1
ENSPEMG00000013067	Mgst2	Mgst2
ENSPEMG00000013112	Mettl25	Mettl25
ENSPEMG00000013212	Cxcl17	Cxcl17
ENSPEMG00000013252	Cd99l2	Cd99l2
ENSPEMG00000013265	Cyp46a1	LOC102908607
ENSPEMG00000013270	Mecom	Mecom
ENSPEMG00000013342	Sybu	Sybu
ENSPEMG00000013345	Tcf4	Tcf4
ENSPEMG00000013398	Frem2	Frem2
ENSPEMG00000013539	Phf14	Phf14
ENSPEMG00000013628	Kif6	Kif6
ENSPEMG00000013655	Nup107	Nup107
ENSPEMG00000013693	Mamld1	Mamld1
ENSPEMG00000013704	Prpf18	Prpf18
ENSPEMG00000013709	Cyp2j12	LOC102903374
ENSPEMG00000013728	Adad1	Adad1
ENSPEMG00000013782	Postn	Postn
ENSPEMG00000013787	Gls2	Gls2
ENSPEMG00000013809	Cntln	Cntln
ENSPEMG00000013979	Dscam	Dscam
ENSPEMG00000013985	Gmcl1	Gmcl1
ENSPEMG00000014039	Dpy19l1	Dpy19l1
ENSPEMG00000014068	Ocln	Ocln
ENSPEMG00000014080	Zik1	LOC102905460
ENSPEMG00000014096	Mctp1	Mctp1
ENSPEMG00000014110	Myo7b	Myo7b
ENSPEMG00000014119	F8	F8
ENSPEMG00000014162	Calcr	Calcr
ENSPEMG00000014197	Slc2a2	Slc2a2
ENSPEMG00000014296	Skil	Skil
ENSPEMG00000014301	Asxl3	Asxl3
ENSPEMG00000014317	Myh11	Myh11
ENSPEMG00000014334	Stk33	Stk33
ENSPEMG00000014413	Elp4	Elp4
ENSPEMG00000014446	Dscc1	Dscc1
ENSPEMG00000014580	Slc37a2	Slc37a2
ENSPEMG00000014622	Opcml	Opcml
ENSPEMG00000014715	Zfp266	LOC102915911
ENSPEMG00000014755	Siah2	Siah2
ENSPEMG00000014765	Adcy8	Adcy8
ENSPEMG00000014877	Abhd6	Abhd6
ENSPEMG00000014955	Ptprz1	Ptprz1
ENSPEMG00000014972	Alms1	Alms1
ENSPEMG00000014985	Prdm10	Prdm10
ENSPEMG00000015027	Pld1	Pld1
ENSPEMG00000015081	Kcnmb3	Kcnmb3
ENSPEMG00000015094	Mtmr1	Mtmr1
ENSPEMG00000015099	Tbc1d30	Tbc1d30
ENSPEMG00000015218	Garnl3	Garnl3
ENSPEMG00000015244	B4galnt1	B4galnt1
ENSPEMG00000015319	Ascc3	Ascc3
ENSPEMG00000015366	Rprd1a	Rprd1a
ENSPEMG00000015427	Tmem28	Fam155b
ENSPEMG00000015438	Slc10a2	Slc10a2
ENSPEMG00000015445	Grip1	Grip1
ENSPEMG00000015490	Olah	Olah
ENSPEMG00000015509	Fgf13	Fgf13
ENSPEMG00000015549	Dgat2l6	Dgat2l6
ENSPEMG00000015554	P2ry14	P2ry14
ENSPEMG00000015557	Cep95	Cep95
ENSPEMG00000015593	Lrrd1	Lrrd1
ENSPEMG00000015670	Rap1gds1	Rap1gds1
ENSPEMG00000015674	Intu	Intu
ENSPEMG00000015693	Gm1110	LOC102918038
ENSPEMG00000015707	Slc39a6	Slc39a6
ENSPEMG00000015871	Cpb1	Cpb1
ENSPEMG00000015894	Ccdc169	Ccdc169
ENSPEMG00000015936	Dmd	Dmd
ENSPEMG00000015949	Bpifa2	Bpifa2
ENSPEMG00000015992	Megf8	Megf8
ENSPEMG00000016037	Bpifa6	LOC102911078
ENSPEMG00000016059	Lrrc36	Lrrc36
ENSPEMG00000016104	Glp2r	Glp2r
ENSPEMG00000016107	Helb	Helb
ENSPEMG00000016151	Ces2a	LOC102920188
ENSPEMG00000016172	Hltf	Hltf
ENSPEMG00000016181	Sorcs3	Sorcs3
ENSPEMG00000016190	Fgf2	Fgf2
ENSPEMG00000016236	Igsf9b	Igsf9b
ENSPEMG00000016266	Dsg4	Dsg4
ENSPEMG00000016383	Dync2h1	Dync2h1
ENSPEMG00000016459	Grik2	Grik2
ENSPEMG00000016522	Gm15922	LOC102924113
ENSPEMG00000016596	Acsl4	Acsl4
ENSPEMG00000016610	Treh	Treh
ENSPEMG00000016612	Prelid2	Prelid2
ENSPEMG00000016618	Uggt1	Uggt1
ENSPEMG00000016637	Stard4	Stard4
ENSPEMG00000016666	Trpc5	Trpc5
ENSPEMG00000016678	Nbea	Nbea
ENSPEMG00000016712	Igsf10	Igsf10
ENSPEMG00000016754	Slco1b2	Slco1b3
ENSPEMG00000016767	Lama3	Lama3
ENSPEMG00000016828	Cthrc1	Cthrc1
ENSPEMG00000016865	Stoml3	Stoml3
ENSPEMG00000016936	Nol4	Nol4
ENSPEMG00000016958	Ankrd13c	Ankrd13c
ENSPEMG00000016987	Bend6	Bend6
ENSPEMG00000017088	Gm15922	LOC102924113
ENSPEMG00000017097	Foxp2	Foxp2
ENSPEMG00000017130	Osbp	Osbp
ENSPEMG00000017222	Wdr59	Wdr59
ENSPEMG00000017278	Fgd1	Fgd1
ENSPEMG00000017317	Taf2	Taf2
ENSPEMG00000017338	Tmem241	Tmem241
ENSPEMG00000017357	Fam3b	Fam3b
ENSPEMG00000017439	Fmr1	Fmr1
ENSPEMG00000017469	Slc22a26	LOC102915131
ENSPEMG00000017499	Ephb1	Ephb1
ENSPEMG00000017503	Smarca1	Smarca1
ENSPEMG00000017517	Pou2f3	Pou2f3
ENSPEMG00000017579	Hells	Hells
ENSPEMG00000017669	Efr3a	Efr3a
ENSPEMG00000017738	Clrn1	Clrn1
ENSPEMG00000017755	Erich6	Erich6
ENSPEMG00000017781	Iglon5	Iglon5
ENSPEMG00000017898	Med12l	Med12l
ENSPEMG00000017934	Arhgef26	Arhgef26
ENSPEMG00000018071	Naalad2	LOC102909543
ENSPEMG00000018137	Nhlrc3	Nhlrc3
ENSPEMG00000018141	Eno4	Eno4
ENSPEMG00000018228	Cldn18	Cldn18
ENSPEMG00000018289	Jarid2	Jarid2
ENSPEMG00000018321	Kctd1	Kctd1
ENSPEMG00000018325	Ugt2b5	LOC102918796
ENSPEMG00000018328	Gabra3	Gabra3
ENSPEMG00000018363	B3gat2	LOC102914725
ENSPEMG00000018385	Shisa9	Shisa9
ENSPEMG00000018404	Slc13a1	Slc13a1
ENSPEMG00000018564	Cyp2j13	LOC102904623
ENSPEMG00000018565	Asb3	Asb3
ENSPEMG00000018680	Adgrb3	LOC107401168
ENSPEMG00000018747	Shcbp1	Shcbp1
ENSPEMG00000018807	Cadps2	Cadps2
ENSPEMG00000018831	Ptprc	Ptprc
ENSPEMG00000018838	Gfpt1	Gfpt1
ENSPEMG00000018878	Samd7	Samd7
ENSPEMG00000018942	Mme	Mme
ENSPEMG00000018976	Armc1	Armc1
ENSPEMG00000019026	Asb15	Asb15
ENSPEMG00000019093	Diaph2	Diaph2
ENSPEMG00000019123	Terb1	Ccdc79
ENSPEMG00000019138	Hmgxb4	Hmgxb4
ENSPEMG00000019154	Zmat3	Zmat3
ENSPEMG00000019174	Taf4b	Taf4b
ENSPEMG00000019218	Fbxw21	Fbxw12
ENSPEMG00000019237	Polk	Polk
ENSPEMG00000019262	Hyal6	LOC102920571
ENSPEMG00000019290	Pik3c3	Pik3c3
ENSPEMG00000019296	Col9a1	Col9a1
ENSPEMG00000019298	Slc5a12	Slc5a12
ENSPEMG00000019299	Celf4	Celf4
ENSPEMG00000019323	AW554918	Kiaa1328
ENSPEMG00000019333	Stt3b	Stt3b
ENSPEMG00000019337	Tbc1d5	Tbc1d5
ENSPEMG00000019376	Aff2	LOC107399525
ENSPEMG00000019381	Akt3	Akt3
ENSPEMG00000019427	Cacna1c	Cacna1c
ENSPEMG00000019463	Rims2	Rims2
ENSPEMG00000019552	Spo11	Spo11
ENSPEMG00000019605	Lrfn2	Lrfn2
ENSPEMG00000019656	Dpys	Dpys
ENSPEMG00000019664	Tab3	Tab3
ENSPEMG00000019669	Klhl4	Klhl4
ENSPEMG00000019731	Rfx3	Rfx3
ENSPEMG00000019743	Grik4	Grik4
ENSPEMG00000019744	Satb1	Satb1
ENSPEMG00000019760	Csmd3	Csmd3
ENSPEMG00000019830	Tbcel	Tbcel
ENSPEMG00000019833	Tecta	Tecta
ENSPEMG00000019857	Oaf	Oaf
ENSPEMG00000019951	Col9a3	Col9a3
ENSPEMG00000019964	Jhy	LOC102917650
ENSPEMG00000019966	Tox	Tox
ENSPEMG00000019969	Dzank1	Dzank1
ENSPEMG00000019973	Tcfl5	Tcfl5
ENSPEMG00000020008	Sorl1	Sorl1
ENSPEMG00000020009	Ubash3b	Ubash3b
ENSPEMG00000020104	Crtam	Crtam
ENSPEMG00000020124	Pcdh19	Pcdh19
ENSPEMG00000020237	Cyp2c29	LOC102915078
ENSPEMG00000020256	4921507P07Rik	LOC102914240
ENSPEMG00000020387	Xpo5	Xpo5
ENSPEMG00000020395	Slco4c1	Slco4c1
ENSPEMG00000020400	Vcl	Vcl
ENSPEMG00000020401	Trhr	Trhr
ENSPEMG00000020410	Esrp1	Esrp1
ENSPEMG00000020444	Ndst4	Ndst4
ENSPEMG00000020512	Cep126	Cep126
ENSPEMG00000020518	Cyp2c37	LOC102914622
ENSPEMG00000020549	Slco1c1	Slco1c1
ENSPEMG00000020569	Cep162	Cep162
ENSPEMG00000020577	Anln	Anln
ENSPEMG00000020723	Tfap2b	Tfap2b
ENSPEMG00000020732	Pgr	Pgr
ENSPEMG00000020802	Kcnab1	Kcnab1
ENSPEMG00000020815	Slco1a4	LOC102909369
ENSPEMG00000020854	Atp10a	Atp10a
ENSPEMG00000020865	Nin	Nin
ENSPEMG00000020920	Cyp39a1	LOC102918424
ENSPEMG00000020943	Catsperb	LOC102917890
ENSPEMG00000021000	Hsd17b3	Hsd17b3
ENSPEMG00000021014	Ap3b1	Ap3b1
ENSPEMG00000021035	Phf6	Phf6
ENSPEMG00000021076	Kcnh8	Kcnh8
ENSPEMG00000021127	Tbx20	Tbx20
ENSPEMG00000021176	Arhgap42	Arhgap42
ENSPEMG00000021260	Ldlr	Ldlr
ENSPEMG00000021362	Lztfl1	Lztfl1
ENSPEMG00000021425	Asb4	Asb4
ENSPEMG00000021462	Cpa2	Cpa2
ENSPEMG00000021472	Ptdss1	Ptdss1
ENSPEMG00000021502	Slc6a20a	LOC102924685
ENSPEMG00000021523	Arhgef6	Arhgef6
ENSPEMG00000021590	Tbc1d31	Tbc1d31
ENSPEMG00000021613	Sdk1	Sdk1
ENSPEMG00000021641	Laptm4b	Laptm4b
ENSPEMG00000021647	Dpy19l2	Dpy19l2
ENSPEMG00000021669	Vmn2r77	LOC102908969
ENSPEMG00000021674	Klhl13	Klhl13
ENSPEMG00000021689	Pcdh10	Pcdh10
ENSPEMG00000021750	Abhd3	Abhd3
ENSPEMG00000021757	Vmn2r77	LOC102908969
ENSPEMG00000021840	Wdyhv1	Wdyhv1
ENSPEMG00000021881	Chek1	Chek1
ENSPEMG00000021894	Vps13b	Vps13b
ENSPEMG00000021901	Nox4	Nox4
ENSPEMG00000021936	Prkch	Prkch
ENSPEMG00000021986	Gucy1a2	Gucy1a2
ENSPEMG00000021994	Ropn1l	Ropn1l
ENSPEMG00000021997	Tmed5	Tmed5
ENSPEMG00000022017	Slc26a4	Slc26a4
ENSPEMG00000022020	Alkbh8	Alkbh8
ENSPEMG00000022051	Folh1	Folh1b
ENSPEMG00000022059	Cfap70	Cfap70
ENSPEMG00000022080	Vwa5a	LOC102927177
ENSPEMG00000022094	Slc9a8	Slc9a8
ENSPEMG00000022117	Fer1l6	Fer1l6
ENSPEMG00000022202	Ccnb1	Ccnb1
ENSPEMG00000022219	Opn5	Opn5
ENSPEMG00000022248	Fam3c	Fam3c
ENSPEMG00000022305	Brwd3	Brwd3
ENSPEMG00000022322	Matn2	Matn2
ENSPEMG00000022402	Usp54	Usp54
ENSPEMG00000022420	Vmn2r77	LOC102917993
ENSPEMG00000022457	Nfatc2	Nfatc2
ENSPEMG00000022525	Slf1	Slf1
ENSPEMG00000022530	Cpa4	Cpa4
ENSPEMG00000022571	Nipal2	Nipal2
ENSPEMG00000022629	Msra	LOC102908268
ENSPEMG00000022658	Dnah11	Dnah11
ENSPEMG00000022733	Slc9a7	Slc9a7
ENSPEMG00000022808	Fam83a	Fam83a
ENSPEMG00000022864	Mmp8	Mmp8
ENSPEMG00000022875	Maml2	Maml2
ENSPEMG00000022975	Camkmt	Camkmt
ENSPEMG00000022980	Slc7a12	LOC102910947
ENSPEMG00000022984	Strbp	Strbp
ENSPEMG00000023006	Col12a1	Col12a1
ENSPEMG00000023011	Gabra2	Gabra2
ENSPEMG00000023074	Cd163	LOC102910086
ENSPEMG00000023082	Ccdc15	Ccdc15
ENSPEMG00000023085	Tmem123	Tmem123
ENSPEMG00000023104	Tyr	Tyr
ENSPEMG00000023125	Arhgap32	Arhgap32
ENSPEMG00000023163	Eepd1	Eepd1
ENSPEMG00000023206	Cyp4a32	LOC102906846
ENSPEMG00000023235	Serpinb13	Serpinb13
ENSPEMG00000023259	Ppp1r9a	Ppp1r9a
ENSPEMG00000023317	Mdfi	Mdfi
ENSPEMG00000023351	Frmd7	Frmd7
ENSPEMG00000023352	Ap1m2	Ap1m2
ENSPEMG00000023411	Grm8	Grm8
ENSPEMG00000023414	Akr1c21	LOC102915293
ENSPEMG00000023441	Rc3h2	Rc3h2
ENSPEMG00000023494	Vmn2r77	LOC102908969
ENSPEMG00000023539	Dsc3	LOC102911850
ENSPEMG00000023559	Cerkl	Cerkl
ENSPEMG00000023597	Colec12	Colec12
ENSPEMG00000023606	Dnah12	Dnah12
ENSPEMG00000023628	Atad2	Atad2
ENSPEMG00000023730	Iqca	Iqca1
ENSPEMG00000023732	Ttbk1	Ttbk1
ENSPEMG00000023778	Tbl1xr1	LOC102909371
ENSPEMG00000023847	Cbl	Cbl
ENSPEMG00000023858	Arhgap36	Arhgap36
ENSPEMG00000023974	Abcb7	Abcb7
ENSPEMG00000023986	Ddx43	Ddx43
ENSPEMG00000024065	Slc23a1	Slc23a1
ENSPEMG00000024156	Mbnl3	Mbnl3
ENSPEMG00000024199	Dlgap2	Dlgap2
ENSPEMG00000024210	Ccdc18	Ccdc18
ENSPEMG00000024216	Mmp27	Mmp27
ENSPEMG00000024236	Zfp318	Znf318
ENSPEMG00000024290	Ces2c	LOC102905396
ENSPEMG00000024301	Dcx	Dcx
ENSPEMG00000024310	E130311K13Rik	LOC102913033
ENSPEMG00000024367	Rspo2	Rspo2
ENSPEMG00000024447	Vmn1r67	LOC102907544
ENSPEMG00000024561	Ptchd1	Ptchd1
ENSPEMG00000024671	Nlrp1a	LOC102914520
ENSPEMG00000024758	Vmn2r54	LOC102924848
ENSPEMG00000024777	Gm15922	LOC102924113
ENSPEMG00000024787	Olfr382	LOC102907220
ENSPEMG00000024800	Gm15922	LOC102924113
ENSPEMG00000024837	Spdya	Spdya
ENSPEMG00000024867	Runx2	LOC102927917
ENSPEMG00000024911	Nlrp1a	LOC102914520
ENSPEMG00000025052	Gsdmc	LOC102916344
ENSPEMG00000025075	Hsd3b6	LOC102913629
ENSPEMG00000025128	Meiob	LOC102920207
ENSPEMG00000025227	Slc22a26	LOC102915131
ENSPEMG00000025352	Zfp870	LOC102925729
ENSPEMG00000025353	Gm15922	LOC102924113
ENSPEMG00000025385	Slc22a26	LOC102915131
ENSPEMG00000025436	Meiob	LOC102920207
ENSPEMG00000025446	Zfp810	LOC102916413
ENSPEMG00000025534	Slc25a46	Slc25a46
ENSPEMG00000025569	Nlrp1a	LOC102914520
ENSPEMG00000025627	Rdh7	LOC102909690
ENSPEMG00000025674	Cmtm4	Cmtm4
ENSPEMG00000025685	Rdh16	LOC102903802
ENSPEMG00000025710	Rdh16	LOC102903802
ENSPEMG00000025745	Slco1a4	LOC102909369
ENSPEMG00000025815	Nlrp1a	LOC102914520
ENSPEMG00000026049	Ces2c	LOC102905396
ENSPEMG00000026162	Catsperb	LOC102917890
ENSPEMG00000026199	Has2	Has2
ENSPEMG00000026219	Ids	Ids
ENSPEMG00000026224	Cyp3a11	LOC102915553
ENSPEMG00000026429	Gm15922	LOC102924113
ENSPEMG00000026536	Gm15922	LOC102924113
ENSPEMG00000026603	Zc4h2	Zc4h2
ENSPEMG00000026618	Dnmt1	Dnmt1
ENSPEMG00000026636	Nlrp1b	LOC102915530
ENSPEMG00000026642	Vmn2r77	LOC102917993
ENSPEMG00000026724	Gm15922	LOC102924113
ENSPEMG00000026747	Cyp2b10	LOC102915842
ENSPEMG00000026757	Hs6st1	Hs6st1
ENSPEMG00000026950	Prps2	Prps2
ENSPEMG00000027001	Vmn2r110	LOC102904307
ENSPEMG00000027132	Lyz2	LOC102923362
ENSPEMG00000027187	Gm15922	LOC102924113
ENSPEMG00000027220	Hepacam	Hepacam
ENSPEMG00000027295	Pgrmc2	Pgrmc2
ENSPEMG00000027315	Vmn2r110	LOC102904307
ENSPEMG00000027351	Ncald	Ncald
ENSPEMG00000027421	Ces2b	LOC102906541
ENSPEMG00000027435	Gm15922	LOC102924113
ENSPEMG00000027474	Cyp2b10	LOC102909592
ENSPEMG00000027699	Hsd3b6	LOC102913629
ENSPEMG00000027864	Gsdmc	LOC102916344
ENSPEMG00000027927	Cyp3a11	LOC102915553
ENSPEMG00000028052	Cacul1	Cacul1
ENSPEMG00000028141	Ces2h	LOC102907251
ENSPEMG00000028233	Ubxn2b	Ubxn2b
ENSPEMG00000028251	Nsdhl	Nsdhl
ENSPEMG00000028364	Gm15922	LOC102924113
ENSPEMG00000028415	Cnbd1	Cnbd1
ENSPEMG00000028479	Zfp46	Znf436
ENSPEMG00000028495	Scn3b	Scn3b
ENSPEMG00000028612	Pla2g15	Pla2g15
ENSPEMG00000028624	Colec10	Colec10
ENSPEMG00000028739	Gm15922	LOC102924113
ENSPEMG00000028778	Gnb4	Gnb4
ENSPEMG00000028793	Zfp711	Znf711
ENSPEMG00000028834	Nlrp1a	LOC102914520
ENSPEMG00000028845	Nrep	Nrep
ENSPEMG00000028944	Slco1a4	LOC102909057
ENSPEMG00000029074	Bbs9	Bbs9
ENSPEMG00000029078	Tmem47	Tmem47
ENSPEMG00000029174	Slc7a12	LOC102910947
ENSPEMG00000029204	Cyp3a11	LOC102915553
ENSPEMG00000029290	Edn3	Edn3
ENSPEMG00000029326	Vmn2r77	LOC102917993
ENSPEMG00000029414	Zfp846	LOC102915596
ENSPEMG00000029531	Zdbf2	Zdbf2
ENSPEMG00000029532	Cyp3a11	LOC102915553
ENSPEMG00000029556	Vmn1r224	LOC102928879
ENSPEMG00000029591	Rdh7	LOC102909690
ENSPEMG00000029650	Nlrp1b	LOC102915530
ENSPEMG00000029695	Gm15922	LOC102924113
ENSPEMG00000029806	Catsperb	LOC102917890
ENSPEMG00000029836	Phf3	Phf3
ENSPEMG00000029870	Cyp3a11	LOC102915553
ENSPEMG00000029944	Olfml2a	Olfml2a
ENSPEMG00000029998	Gsdmc	LOC102927424
ENSPEMG00000030013	Lama3	Lama3
ENSPEMG00000030143	Slco1a4	LOC102909369
ENSPEMG00000030154	Rdh16	LOC102903802
ENSPEMG00000030163	Vmn2r56	LOC102924536
ENSPEMG00000030256	Pkhd1	Pkhd1
ENSPEMG00000030267	Slc22a26	LOC102915131
ENSPEMG00000030294	Barx2	Barx2
ENSPEMG00000030408	Prkx	Prkx
ENSPEMG00000030576	Cldn11	Cldn11
ENSPEMG00000030681	Vmn2r56	LOC102924536
ENSPEMG00000030742	Ccdc88c	Ccdc88c
ENSPEMG00000030744	Oprk1	Oprk1
ENSPEMG00000030802	Atp6v0d2	Atp6v0d2
ENSPEMG00000030808	Gm15922	LOC102924113
ENSPEMG00000030962	Wwtr1	Wwtr1
ENSPEMG00000031079	Lyz2	LOC102923362
ENSPEMG00000031081	Elavl3	Elavl3
ENSPEMG00000031088	Nlrp1b	LOC102915530
ENSPEMG00000031110	Ikbkg	Ikbkg
ENSPEMG00000031128	Gm15922	LOC102924113
ENSPEMG00000031234	Tdrd5	LOC102916074
ENSPEMG00000031355	Nlrp1a	LOC102914520

### Sheet: M2
Gene	gene_mus	gene_pman
ENSPEMG00000000054	Tspan31	Tspan31
ENSPEMG00000000063	Tjap1	Tjap1
ENSPEMG00000000366	Slc25a32	Slc25a32
ENSPEMG00000000384	Bsg	Bsg
ENSPEMG00000000414	Tsfm	Tsfm
ENSPEMG00000000465	Ilf3	Ilf3
ENSPEMG00000000486	Snrpa	Snrpa
ENSPEMG00000000489	Sra1	Apbb3
ENSPEMG00000000565	Ddit3	Ddit3
ENSPEMG00000000622	Gfm2	Gfm2
ENSPEMG00000000623	Pdk4	Pdk4
ENSPEMG00000000736	Kank2	Kank2
ENSPEMG00000000743	Dyrk2	Dyrk2
ENSPEMG00000000923	Sarnp	Sarnp
ENSPEMG00000000952	Mbd6	Mbd6
ENSPEMG00000000965	Rpl7l1	Rpl7l1
ENSPEMG00000001000	Zpr1	Zpr1
ENSPEMG00000001021	Usp13	Usp13
ENSPEMG00000001128	Rps25	Rps25
ENSPEMG00000001158	Ndn	Ndn
ENSPEMG00000001210	Las1l	Las1l
ENSPEMG00000001349	Ostc	Ostc
ENSPEMG00000001352	Vasp	Vasp
ENSPEMG00000001371	Itga7	Itga7
ENSPEMG00000001387	Slc6a8	Slc6a8
ENSPEMG00000001421	Rexo2	Rexo2
ENSPEMG00000001526	C3	LOC102910862
ENSPEMG00000001678	Rab2a	Rab2a
ENSPEMG00000001727	Fam50a	Fam50a
ENSPEMG00000001755	Nfrkb	LOC102919696
ENSPEMG00000001833	Cox7a2	LOC102903517
ENSPEMG00000002082	Cmtm3	Cmtm3
ENSPEMG00000002291	Pin1	Pin1
ENSPEMG00000002365	Hmbs	Hmbs
ENSPEMG00000002528	Gm8909	LOC102904415
ENSPEMG00000002538	Xpot	Xpot
ENSPEMG00000003096	Dctn2	Dctn2
ENSPEMG00000003236	Mageh1	Mageh1
ENSPEMG00000003342	E2f4	E2f4
ENSPEMG00000003426	Vapb	Vapb
ENSPEMG00000003782	Nol3	Nol3
ENSPEMG00000003801	Smc1a	Smc1a
ENSPEMG00000003913	Gpn1	Gpn1
ENSPEMG00000004286	Rps26	LOC102907678
ENSPEMG00000004412	Srp19	Srp19
ENSPEMG00000004449	Gm8909	LOC102904415
ENSPEMG00000004633	Atg4d	Atg4d
ENSPEMG00000004946	Nae1	Nae1
ENSPEMG00000005120	Prps1l3	Prps1
ENSPEMG00000005361	Nfu1	Nfu1
ENSPEMG00000005647	Naca	Naca
ENSPEMG00000005707	Nudt6	Nudt6
ENSPEMG00000005724	Apobec2	Apobec2
ENSPEMG00000006006	Hccs	LOC102926885
ENSPEMG00000006041	Rpl21	Rpl21
ENSPEMG00000006100	Zfp260	Znf260
ENSPEMG00000006116	Sh3bp1	Sh3bp1
ENSPEMG00000006497	Tcaf1	LOC102904934
ENSPEMG00000006709	Gata6	Gata6
ENSPEMG00000006873	Stat6	Stat6
ENSPEMG00000006978	Gm8909	LOC102904415
ENSPEMG00000007088	Acp5	Acp5
ENSPEMG00000007152	F8a	LOC102904031
ENSPEMG00000007292	Eef1a2	Eef1a2
ENSPEMG00000007407	Ppp2r1b	Ppp2r1b
ENSPEMG00000007572	Llph	Llph
ENSPEMG00000007722	Klf10	Klf10
ENSPEMG00000007822	Taz	Taz
ENSPEMG00000007973	Cpsf6	Cpsf6
ENSPEMG00000008023	Npepl1	Npepl1
ENSPEMG00000008042	Znfx1	Znfx1
ENSPEMG00000008188	Pomp	Pomp
ENSPEMG00000008193	Usp12	Usp12
ENSPEMG00000008258	Ncor1	Ncor1
ENSPEMG00000008320	Slc44a2	Slc44a2
ENSPEMG00000008346	Hsf4	Hsf4
ENSPEMG00000008389	Casp1	Casp1
ENSPEMG00000008513	Gm8909	LOC102904415
ENSPEMG00000008528	Eif3e	Eif3e
ENSPEMG00000008662	Tbl1xr1	LOC102909371
ENSPEMG00000008668	Dpagt1	Dpagt1
ENSPEMG00000008760	Ssr4	Ssr4
ENSPEMG00000008767	Ssr3	Ssr3
ENSPEMG00000008809	Acox3	Acox3
ENSPEMG00000008829	Cul5	Cul5
ENSPEMG00000009007	Hyou1	Hyou1
ENSPEMG00000009050	Elmo3	Elmo3
ENSPEMG00000009076	Ube2i	Ube2i
ENSPEMG00000009098	Dcxr	LOC102911954
ENSPEMG00000009250	Tradd	Tradd
ENSPEMG00000009253	Sugp1	Sugp1
ENSPEMG00000009349	Gata5	Gata5
ENSPEMG00000009367	Tmbim4	Tmbim4
ENSPEMG00000009370	Ndufa5	Ndufa5
ENSPEMG00000009372	Pym1	Pym1
ENSPEMG00000009422	Ppp4r1	Ppp4r1
ENSPEMG00000009463	Pip4k2c	Pip4k2c
ENSPEMG00000009477	Mrpl2	Mrpl2
ENSPEMG00000009562	Flna	Flna
ENSPEMG00000009594	Ubr2	Ubr2
ENSPEMG00000009602	Pus3	Pus3
ENSPEMG00000009630	Angel2	Angel2
ENSPEMG00000009637	Ecd	Ecd
ENSPEMG00000009685	Igsf1	Igsf1
ENSPEMG00000009693	Cetn2	Cetn2
ENSPEMG00000009724	Atp6ap1	Atp6ap1
ENSPEMG00000009743	Mea1	Mea1
ENSPEMG00000009789	Cdk2	Cdk2
ENSPEMG00000009812	Robo4	Robo4
ENSPEMG00000009819	Stambp	Stambp
ENSPEMG00000009859	Gm38393	Snurf
ENSPEMG00000009872	Hsd11b1	Hsd11b1
ENSPEMG00000009897	Qtrt1	Qtrt1
ENSPEMG00000009941	Hsph1	Hsph1
ENSPEMG00000009956	Esyt1	Esyt1
ENSPEMG00000009959	Ankrd54	Ankrd54
ENSPEMG00000009978	Hsd17b6	LOC102922490
ENSPEMG00000010102	Ppp2r5d	Ppp2r5d
ENSPEMG00000010286	Kank3	Kank3
ENSPEMG00000010348	Mfn1	Mfn1
ENSPEMG00000010425	Sdf4	Sdf4
ENSPEMG00000010489	Vsig2	Vsig2
ENSPEMG00000010516	Alg5	Alg5
ENSPEMG00000010549	Acad9	Acad9
ENSPEMG00000010611	Bin1	Bin1
ENSPEMG00000010640	Fam133b	Fam133a
ENSPEMG00000010660	Rnf139	Rnf139
ENSPEMG00000010725	C1qtnf5	C1qtnf5
ENSPEMG00000010769	Zpr1	Zpr1
ENSPEMG00000010801	Exosc8	Exosc8
ENSPEMG00000010869	Nnmt	Nnmt
ENSPEMG00000010870	Renbp	Renbp
ENSPEMG00000010885	Angptl6	Angptl6
ENSPEMG00000010952	Gdi1	Gdi1
ENSPEMG00000010959	Rnf19a	Rnf19a
ENSPEMG00000011071	Tyk2	Tyk2
ENSPEMG00000011119	Atp6ap2	Atp6ap2
ENSPEMG00000011151	Tmem208	Tmem208
ENSPEMG00000011229	Lage3	Lage3
ENSPEMG00000011232	Idh3g	Idh3g
ENSPEMG00000011553	Rbm7	Rbm7
ENSPEMG00000011600	Smpd3	Smpd3
ENSPEMG00000011603	Col1a2	Col1a2
ENSPEMG00000011605	Nid2	Nid2
ENSPEMG00000011611	Zfp639	Znf639
ENSPEMG00000011625	Arhgef25	Arhgef25
ENSPEMG00000011671	Polrmt	Polrmt
ENSPEMG00000011673	Tbrg1	Tbrg1
ENSPEMG00000011699	As3mt	As3mt
ENSPEMG00000011707	Kifc3	Kifc3
ENSPEMG00000011729	Slc35a2	Slc35a2
ENSPEMG00000011785	Rfc3	Rfc3
ENSPEMG00000012081	Emd	Emd
ENSPEMG00000012099	Slc29a1	Slc29a1
ENSPEMG00000012112	Tatdn1	Tatdn1
ENSPEMG00000012149	Srpk3	Srpk3
ENSPEMG00000012238	Ufm1	Ufm1
ENSPEMG00000012255	Bbs12	Bbs12
ENSPEMG00000012268	Rap1b	Rap1b
ENSPEMG00000012273	Ets2	Ets2
ENSPEMG00000012296	Gnas	LOC102922141
ENSPEMG00000012352	Upf3b	Upf3b
ENSPEMG00000012475	Dusp13	Dusp13
ENSPEMG00000012547	Rp9	Rp9
ENSPEMG00000012673	Rps28	Rps28
ENSPEMG00000012683	Rpl22l1	Rpl22l1
ENSPEMG00000012738	Thyn1	Thyn1
ENSPEMG00000012904	Hspa4l	Hspa4l
ENSPEMG00000012911	Snrpn	Snrpn
ENSPEMG00000012948	Rbms2	Rbms2
ENSPEMG00000012962	Fxr1	Fxr1
ENSPEMG00000013016	Dnajc14	Dnajc14
ENSPEMG00000013060	Gns	Gns
ENSPEMG00000013098	Acd	Acd
ENSPEMG00000013103	Wdr33	Wdr33
ENSPEMG00000013344	Pa2g4	Pa2g4
ENSPEMG00000013348	Dkc1	Dkc1
ENSPEMG00000013397	Rp1	Rp1
ENSPEMG00000013415	Nabp2	Nabp2
ENSPEMG00000013442	Ei24	Ei24
ENSPEMG00000013503	Orc4	Orc4
ENSPEMG00000013573	Gm8909	LOC102904415
ENSPEMG00000013591	Msh6	Msh6
ENSPEMG00000013850	Ythdc1	Ythdc1
ENSPEMG00000013918	Ncdn	LOC102920359
ENSPEMG00000013983	Atp5b	Atp5b
ENSPEMG00000014104	Acad8	Acad8
ENSPEMG00000014127	Rfesd	Rfesd
ENSPEMG00000014164	Mccc1	Mccc1
ENSPEMG00000014214	Pigp	Pigp
ENSPEMG00000014261	Mpp1	Mpp1
ENSPEMG00000014291	Tnfsf10	Tnfsf10
ENSPEMG00000014341	Pomp	Pomp
ENSPEMG00000014342	Tmed1	Tmed1
ENSPEMG00000014353	Brcc3	Brcc3
ENSPEMG00000014537	Slc37a4	Slc37a4
ENSPEMG00000014657	Cyp3a13	LOC102912747
ENSPEMG00000014884	Polh	Polh
ENSPEMG00000014898	Brwd1	Brwd1
ENSPEMG00000014918	Ndufc1	Ndufc1
ENSPEMG00000014964	Cdh5	Cdh5
ENSPEMG00000015087	C3	LOC102910862
ENSPEMG00000015164	Klhdc3	Klhdc3
ENSPEMG00000015174	Angptl8	Angptl8
ENSPEMG00000015177	Stat2	Stat2
ENSPEMG00000015186	Nelfcd	Nelfcd
ENSPEMG00000015245	Prr32	Prr32
ENSPEMG00000015275	Cnpy2	Cnpy2
ENSPEMG00000015342	Brd4	Brd4
ENSPEMG00000015418	Vps11	Vps11
ENSPEMG00000015424	Myl6b	Myl6b
ENSPEMG00000015439	Anxa5	Anxa5
ENSPEMG00000015613	Eif2a	Eif2a
ENSPEMG00000015661	Cyp2f2	LOC102925039
ENSPEMG00000015664	Cd63	Cd63
ENSPEMG00000015669	Shmt2	Shmt2
ENSPEMG00000015726	Suox	Suox
ENSPEMG00000015742	Actl6a	Actl6a
ENSPEMG00000015750	Dgka	Dgka
ENSPEMG00000015822	Myl6	Myl6
ENSPEMG00000015848	Rps28	Rps28
ENSPEMG00000015869	St3gal4	St3gal4
ENSPEMG00000015988	Lrp1	Lrp1
ENSPEMG00000016127	Iqub	Iqub
ENSPEMG00000016226	Cyp27b1	LOC102904812
ENSPEMG00000016337	Usp9x	Usp9x
ENSPEMG00000016375	Mrpl13	Mrpl13
ENSPEMG00000016411	Raver1	Raver1
ENSPEMG00000016520	Stac3	Stac3
ENSPEMG00000016551	Aasdhppt	Aasdhppt
ENSPEMG00000016560	Tppp3	Tppp3
ENSPEMG00000016652	Anxa4	Anxa4
ENSPEMG00000016766	Ctsz	Ctsz
ENSPEMG00000016801	Commd2	Commd2
ENSPEMG00000016813	Rnf41	Rnf41
ENSPEMG00000016851	Ndufa7	Ndufa7
ENSPEMG00000016959	Smarcc2	Smarcc2
ENSPEMG00000016964	Ormdl2	Ormdl2
ENSPEMG00000017164	Bgn	Bgn
ENSPEMG00000017184	Swsap1	Swsap1
ENSPEMG00000017242	Dnph1	Dnph1
ENSPEMG00000017256	Eif4g1	Eif4g1
ENSPEMG00000017325	Tm4sf1	Tm4sf1
ENSPEMG00000017359	Gorasp1	Gorasp1
ENSPEMG00000017409	Trim39	LOC102906909
ENSPEMG00000017474	Mrpl4	Mrpl4
ENSPEMG00000017785	Foxred1	Foxred1
ENSPEMG00000017835	Mdm2	Mdm2
ENSPEMG00000017945	Rdh5	Rdh5
ENSPEMG00000018012	Hp	Hp
ENSPEMG00000018100	Bcap31	Bcap31
ENSPEMG00000018244	Polr2d	Polr2d
ENSPEMG00000018279	Srpr	Srpra
ENSPEMG00000018343	Cdk11b	Cdk11b
ENSPEMG00000018353	Erap1	Erap1
ENSPEMG00000018514	Gli1	Gli1
ENSPEMG00000018619	Myc	Myc
ENSPEMG00000018635	Ndufb5	Ndufb5
ENSPEMG00000018699	Hspa9	Hspa9
ENSPEMG00000018812	Samd4b	Samd4b
ENSPEMG00000018952	Urgcp	LOC102923459
ENSPEMG00000018987	Baz2a	Baz2a
ENSPEMG00000019106	Spg20	Spg20
ENSPEMG00000019112	Arhgap4	Arhgap4
ENSPEMG00000019113	Zfp397	Znf397
ENSPEMG00000019408	Nod1	Nod1
ENSPEMG00000019441	Cr1l	Cr1l
ENSPEMG00000019565	Cd36	Cd36
ENSPEMG00000019570	Hspa8	Hspa8
ENSPEMG00000019643	Tmem126a	Tmem126a
ENSPEMG00000019723	Olfr982	LOC102922071
ENSPEMG00000019761	Mef2c	Mef2c
ENSPEMG00000019869	Chac2	Chac2
ENSPEMG00000020043	Sdcbp	Sdcbp
ENSPEMG00000020170	Gkap1	Gkap1
ENSPEMG00000020508	Birc3	LOC102908477
ENSPEMG00000020790	Tmem63b	Tmem63b
ENSPEMG00000020874	Kyat3	Ccbl2
ENSPEMG00000020877	Dcun1d5	Dcun1d5
ENSPEMG00000020940	Tmem30a	Tmem30a
ENSPEMG00000021111	Myoz1	Myoz1
ENSPEMG00000021134	Ada	Ada
ENSPEMG00000021188	Mrpl22	Mrpl22
ENSPEMG00000021231	Pkhd1l1	Pkhd1l1
ENSPEMG00000021239	Azin1	Azin1
ENSPEMG00000021317	Nap1l3	Nap1l3
ENSPEMG00000021449	Tcf3	Tcf3
ENSPEMG00000021497	Synpo2l	Synpo2l
ENSPEMG00000021542	Anxa7	Anxa7
ENSPEMG00000021543	Spata24	Spata24
ENSPEMG00000021699	Prpf8	Prpf8
ENSPEMG00000021734	Mtss1	Mtss1
ENSPEMG00000021751	Cdk16	Cdk16
ENSPEMG00000021866	Mtdh	Mtdh
ENSPEMG00000021903	Dync1h1	Dync1h1
ENSPEMG00000021958	Trmt12	Trmt12
ENSPEMG00000022160	Klhl38	Klhl38
ENSPEMG00000022169	Fam149b	Fam149b1
ENSPEMG00000022179	Rb1cc1	Rb1cc1
ENSPEMG00000022223	Cir1	Cir1
ENSPEMG00000022240	Hprt	Hprt1
ENSPEMG00000022283	Bysl	LOC102919204
ENSPEMG00000022304	Cox7a2	LOC102903517
ENSPEMG00000022315	Ilkap	Ilkap
ENSPEMG00000022397	Htatsf1	Htatsf1
ENSPEMG00000022404	Dhrs7	LOC102918219
ENSPEMG00000022565	Nfic	Nfic
ENSPEMG00000022601	Fut11	Fut11
ENSPEMG00000022758	Eny2	Eny2
ENSPEMG00000022772	Pfkl	Pfkl
ENSPEMG00000022778	Pon2	Pon2
ENSPEMG00000022827	Zfp653	Znf653
ENSPEMG00000022844	Dnm2	Dnm2
ENSPEMG00000022859	Cirbp	Cirbp
ENSPEMG00000022941	Yipf2	Yipf2
ENSPEMG00000022993	Ggh	Ggh
ENSPEMG00000023051	Tfam	Tfam
ENSPEMG00000023108	Mocs1	Mocs1
ENSPEMG00000023168	Col6a3	Col6a3
ENSPEMG00000023215	Ddx27	Ddx27
ENSPEMG00000023255	Ndufb11	Ndufb11
ENSPEMG00000023382	Npc1	Npc1
ENSPEMG00000023393	Rlim	Rlim
ENSPEMG00000023656	Sec24c	Sec24c
ENSPEMG00000023710	Cdc37	Cdc37
ENSPEMG00000023794	Riok3	Riok3
ENSPEMG00000023804	Zhx2	Zhx2
ENSPEMG00000023874	Cul7	Cul7
ENSPEMG00000023914	Gpx4	Gpx4
ENSPEMG00000023961	Prkcsh	Prkcsh
ENSPEMG00000024025	Icam1	Icam1
ENSPEMG00000024068	Usp2	Usp2
ENSPEMG00000024201	Kri1	Kri1
ENSPEMG00000024221	Trappc4	Trappc4
ENSPEMG00000024253	Gm8909	LOC102904415
ENSPEMG00000024265	Ptbp1	Ptbp1
ENSPEMG00000024319	Hba-a2	LOC102928917
ENSPEMG00000024388	Cmc4	Cmc4
ENSPEMG00000024419	Prps1l3	Prps1
ENSPEMG00000024464	Zfp300	Znf182
ENSPEMG00000024537	Serp1	Serp1
ENSPEMG00000024607	Wnt16	Wnt16
ENSPEMG00000024622	Gm8909	LOC102904415
ENSPEMG00000024978	Oard1	Oard1
ENSPEMG00000025054	Otud5	Otud5
ENSPEMG00000025115	Mid1ip1	Mid1ip1
ENSPEMG00000025278	Sox18	Sox18
ENSPEMG00000025456	Imp4	LOC102916444
ENSPEMG00000025509	Ap3m1	Ap3m1
ENSPEMG00000025576	Thy1	Thy1
ENSPEMG00000025604	Sec62	Sec62
ENSPEMG00000025903	Pts	Pts
ENSPEMG00000026013	Lyz2	LOC102923362
ENSPEMG00000026025	Paip2	Paip2
ENSPEMG00000026066	Ccnd3	Ccnd3
ENSPEMG00000026294	Mrpl47	Mrpl47
ENSPEMG00000026487	Mrpl20	Mrpl20
ENSPEMG00000026560	Sdhaf4	Sdhaf4
ENSPEMG00000026725	Fundc2	Fundc2
ENSPEMG00000027050	Gng11	Gng11
ENSPEMG00000027063	Cyp2d26	LOC102910252
ENSPEMG00000027077	Zdhhc15	Zdhhc15
ENSPEMG00000027141	S100a11	S100a11
ENSPEMG00000027203	Lyz2	LOC102923362
ENSPEMG00000027308	Gm5617	LOC102913508
ENSPEMG00000027348	Kctd12b	LOC102921710
ENSPEMG00000027499	Gm8909	LOC102904415
ENSPEMG00000027537	Atp5e	Atp5e
ENSPEMG00000027574	Rbm7	Rbm7
ENSPEMG00000027881	Ubl4a	Ubl4a
ENSPEMG00000027893	Gm8909	LOC102904415
ENSPEMG00000027937	Gm8909	LOC102904415
ENSPEMG00000027958	Zfp706	Znf706
ENSPEMG00000028224	Lyz2	LOC102923362
ENSPEMG00000028379	Ptp4a1	Ptp4a1
ENSPEMG00000028557	Hba-a2	LOC102902798
ENSPEMG00000028581	Gm8909	LOC102904415
ENSPEMG00000028615	Slc35a4	Slc35a4
ENSPEMG00000028636	Dedd	Dedd
ENSPEMG00000028760	Fbxo32	Fbxo32
ENSPEMG00000028884	Zfp870	LOC102925729
ENSPEMG00000029070	Kbtbd3	Kbtbd3
ENSPEMG00000029167	Atp5e	Atp5e
ENSPEMG00000029208	Fam177a	Fam177a1
ENSPEMG00000029294	Aldh1a1	LOC102922906
ENSPEMG00000029429	Cul7	Cul7
ENSPEMG00000029482	Rps28	Rps28
ENSPEMG00000029495	Gm8909	LOC102904415
ENSPEMG00000029535	Cyp2d26	LOC102910252
ENSPEMG00000029549	Spryd4	Spryd4
ENSPEMG00000029604	Atp6v0c	Atp6v0c
ENSPEMG00000029803	Cyp2d26	LOC102910252
ENSPEMG00000029887	Agtr1b	Agtr1
ENSPEMG00000029966	Derl1	Derl1
ENSPEMG00000030087	Cdkn2d	Cdkn2d
ENSPEMG00000030121	Gm8909	LOC102904415
ENSPEMG00000030291	Gm8909	LOC102904415
ENSPEMG00000030523	Tceal3	LOC102907497
ENSPEMG00000030655	Eif4ebp3	Eif4ebp3
ENSPEMG00000030709	Hba-a2	LOC102902798
ENSPEMG00000030896	Gm8909	LOC102904415
ENSPEMG00000030955	Sh3glb1	Sh3glb1
ENSPEMG00000031067	Gm8909	LOC102904415
ENSPEMG00000031121	Pura	Pura
ENSPEMG00000031175	Tceal1	Tceal1
ENSPEMG00000031189	Rab3d	Rab3d
ENSPEMG00000031204	Gm8909	LOC102904415

### Sheet: M3
Gene	gene_mus	gene_pman
ENSPEMG00000000017	Epb41l4a	Epb41l4a
ENSPEMG00000000258	Lhfp	Lhfp
ENSPEMG00000000443	Ankrd50	Ankrd50
ENSPEMG00000000450	Dmd	Dmd
ENSPEMG00000000484	Greb1l	Greb1l
ENSPEMG00000000558	Antxr1	Antxr1
ENSPEMG00000000598	Sap130	Sap130
ENSPEMG00000000610	Mynn	Mynn
ENSPEMG00000000775	4932438A13Rik	Kiaa1109
ENSPEMG00000000860	Zfp94	LOC102909979
ENSPEMG00000000900	Hipk3	Hipk3
ENSPEMG00000001238	Dhx9	Dhx9
ENSPEMG00000001814	Sdc2	Sdc2
ENSPEMG00000001907	Rubcn	Rubcn
ENSPEMG00000001995	Zfp521	Znf521
ENSPEMG00000004297	Arhgef12	Arhgef12
ENSPEMG00000004299	Stag2	Stag2
ENSPEMG00000004482	Mark2	Mark2
ENSPEMG00000004572	Dtna	Dtna
ENSPEMG00000004785	Abcc1	Abcc1
ENSPEMG00000005046	Zfp292	Znf292
ENSPEMG00000006295	Sik3	Sik3
ENSPEMG00000006527	Clec16a	Clec16a
ENSPEMG00000006945	Tram2	Tram2
ENSPEMG00000007558	Ppp3cb	Ppp3cb
ENSPEMG00000007876	Pard3	Pard3
ENSPEMG00000008623	Tnik	Tnik
ENSPEMG00000008626	Trps1	Trps1
ENSPEMG00000008787	Lrig3	Lrig3
ENSPEMG00000008866	Zfpm2	Zfpm2
ENSPEMG00000008952	Iws1	Iws1
ENSPEMG00000008992	Pan3	Pan3
ENSPEMG00000009119	Dgkd	Dgkd
ENSPEMG00000009476	Gpc4	Gpc4
ENSPEMG00000009480	Cspp1	Cspp1
ENSPEMG00000010195	Slc25a13	Slc25a13
ENSPEMG00000010316	Dnajc18	Dnajc18
ENSPEMG00000010622	Psme4	Psme4
ENSPEMG00000010761	Phc3	Phc3
ENSPEMG00000010897	Rftn1	Rftn1
ENSPEMG00000011221	Morc3	Morc3
ENSPEMG00000011341	Pknox2	Pknox2
ENSPEMG00000011375	Rab40b	Rab40b
ENSPEMG00000011386	D230025D16Rik	LOC102909417
ENSPEMG00000011513	Kif24	Kif24
ENSPEMG00000011590	Mbnl1	Mbnl1
ENSPEMG00000011591	Gigyf2	Gigyf2
ENSPEMG00000011620	Ppp2r5e	Ppp2r5e
ENSPEMG00000011661	Maml3	Maml3
ENSPEMG00000011691	Kdm3b	Kdm3b
ENSPEMG00000011754	B4galt6	B4galt6
ENSPEMG00000011820	Ep400	Ep400
ENSPEMG00000011827	Rnf111	Rnf111
ENSPEMG00000012080	Stard13	Stard13
ENSPEMG00000012706	Cdk8	Cdk8
ENSPEMG00000013012	Nxpe2	Nxpe2
ENSPEMG00000013157	Marf1	Kiaa0430
ENSPEMG00000013246	Pdgfd	Pdgfd
ENSPEMG00000013853	Usp40	Usp40
ENSPEMG00000013877	Plekha5	Plekha5
ENSPEMG00000014140	Abtb2	LOC102906623
ENSPEMG00000014206	Abhd18	Abhd18
ENSPEMG00000014279	Usp15	Usp15
ENSPEMG00000014576	Zfp317	Znf317
ENSPEMG00000014646	Casd1	Casd1
ENSPEMG00000014766	Birc6	Birc6
ENSPEMG00000014852	Setd7	Setd7
ENSPEMG00000014861	Fam13b	Fam13b
ENSPEMG00000014995	Prkci	Prkci
ENSPEMG00000015115	Mecp2	Mecp2
ENSPEMG00000015121	Zbtb44	Zbtb44
ENSPEMG00000015187	R3hdm1	R3hdm1
ENSPEMG00000015511	Tnks	Tnks
ENSPEMG00000015628	Deptor	Deptor
ENSPEMG00000015650	Slc35e2	LOC102928660
ENSPEMG00000015909	Nr3c1	Nr3c1
ENSPEMG00000015977	Cdk6	Cdk6
ENSPEMG00000016050	Map3k2	Map3k2
ENSPEMG00000016271	Slmap	Slmap
ENSPEMG00000016294	Snx29	Snx29
ENSPEMG00000016350	Etl4	Kiaa1217
ENSPEMG00000016465	Mfsd8	Mfsd8
ENSPEMG00000016841	Tsc22d2	Tsc22d2
ENSPEMG00000017174	Proser1	Proser1
ENSPEMG00000017531	Fsd1l	Fsd1l
ENSPEMG00000017620	Dyrk1a	Dyrk1a
ENSPEMG00000017926	Msrb3	Msrb3
ENSPEMG00000018399	Pik3ca	Pik3ca
ENSPEMG00000018413	Zmiz1	Zmiz1
ENSPEMG00000018617	Naa15	Naa15
ENSPEMG00000018738	Plk4	Plk4
ENSPEMG00000018864	Erbin	Erbin
ENSPEMG00000019000	Flt1	Flt1
ENSPEMG00000019132	Ncor1	Ncor1
ENSPEMG00000019696	Nsmaf	Nsmaf
ENSPEMG00000019785	Trappc9	Trappc9
ENSPEMG00000019803	Kdm5a	Kdm5a
ENSPEMG00000019815	Plcl2	Plcl2
ENSPEMG00000019916	Mycbp2	Mycbp2
ENSPEMG00000019925	Osbpl2	Osbpl2
ENSPEMG00000019975	Cacna2d1	Cacna2d1
ENSPEMG00000020097	Fam135a	Fam135a
ENSPEMG00000020438	Xiap	Xiap
ENSPEMG00000020489	Fbxo11	Fbxo11
ENSPEMG00000020641	Zw10	Zw10
ENSPEMG00000020696	Epas1	Epas1
ENSPEMG00000020777	Samd8	Samd8
ENSPEMG00000020823	Ubr5	Ubr5
ENSPEMG00000021074	Orc5	Orc5
ENSPEMG00000021116	Wtip	Wtip
ENSPEMG00000021135	Adk	Adk
ENSPEMG00000021200	Kcnma1	Kcnma1
ENSPEMG00000021206	Ttc7b	Ttc7b
ENSPEMG00000021272	Kat6b	Kat6b
ENSPEMG00000021322	Slc25a27	Slc25a27
ENSPEMG00000021730	Zfp160	LOC102903073
ENSPEMG00000021816	Phf20	Phf20
ENSPEMG00000021890	Nsmce2	Nsmce2
ENSPEMG00000021896	Rock1	Rock1
ENSPEMG00000022099	Stk3	Stk3
ENSPEMG00000022137	Nln	Nln
ENSPEMG00000022171	Casp12	LOC102928525
ENSPEMG00000022324	Mib1	Mib1
ENSPEMG00000022399	Cwf19l2	Cwf19l2
ENSPEMG00000022614	Ankhd1	LOC102909014
ENSPEMG00000022633	Abi1	Abi1
ENSPEMG00000022679	Rabgap1	Rabgap1
ENSPEMG00000023435	Mast4	Mast4
ENSPEMG00000023608	Spast	Spast
ENSPEMG00000023654	Zfp451	Znf451
ENSPEMG00000023862	Shank3	Shank3
ENSPEMG00000023957	Hdac4	LOC102908761
ENSPEMG00000023988	Usp44	Usp44
ENSPEMG00000024278	Cped1	Cped1
ENSPEMG00000024827	Ttc3	Ttc3
ENSPEMG00000024913	Ddx6	Ddx6
ENSPEMG00000026362	Phip	Phip
ENSPEMG00000026394	Sik2	Sik2
ENSPEMG00000026754	Atp1b4	Atp1b4
ENSPEMG00000027449	Fndc3b	Fndc3b
ENSPEMG00000027602	Elf2	Elf2
ENSPEMG00000028032	Gng2	Gng2
ENSPEMG00000028423	Ext1	Ext1
ENSPEMG00000028973	Fam76b	Fam76b
ENSPEMG00000029319	Tmem164	Tmem164
ENSPEMG00000029320	Zbtb26	Zbtb26
ENSPEMG00000029402	Nbeal1	Nbeal1
ENSPEMG00000029714	Rassf3	Rassf3
ENSPEMG00000029934	Rpl30	LOC102904026
ENSPEMG00000031379	Ube2d2a	Ube2d2

### Sheet: M4
Gene	gene_mus	gene_pman
ENSPEMG00000002148	Kidins220	Kidins220
ENSPEMG00000002240	Fry	Fry
ENSPEMG00000004257	Adamts15	Adamts15
ENSPEMG00000004552	Atp6v0a1	Atp6v0a1
ENSPEMG00000004669	Cdon	Cdon
ENSPEMG00000004747	Snx19	Snx19
ENSPEMG00000006139	Nxf1	Nxf1
ENSPEMG00000006789	Ash1l	Ash1l
ENSPEMG00000007030	C2cd2l	C2cd2l
ENSPEMG00000007473	Stx16	Stx16
ENSPEMG00000007626	Thoc2	Thoc2
ENSPEMG00000008280	Lnx2	Lnx2
ENSPEMG00000008293	Abcc10	Abcc10
ENSPEMG00000008489	Zbtb16	Zbtb16
ENSPEMG00000009597	Ankrd52	Ankrd52
ENSPEMG00000009714	Pdpr	Pdpr
ENSPEMG00000010133	Dock6	Dock6
ENSPEMG00000010141	Zc3h7a	Zc3h7a
ENSPEMG00000010423	Zfp638	Znf638
ENSPEMG00000010796	N4bp2l2	N4bp2l2
ENSPEMG00000010918	Fmo5	Fmo5
ENSPEMG00000011054	Coq10a	Coq10a
ENSPEMG00000011619	Ccnl2	Ccnl2
ENSPEMG00000011696	Slc16a7	Slc16a7
ENSPEMG00000011837	Hcfc1	Hcfc1
ENSPEMG00000012165	Rbm10	Rbm10
ENSPEMG00000012280	Nfya	Nfya
ENSPEMG00000012375	Peg3	Peg3
ENSPEMG00000012399	Ogt	Ogt
ENSPEMG00000012665	Nlrx1	Nlrx1
ENSPEMG00000013017	Klc4	Klc4
ENSPEMG00000013263	Sltm	Sltm
ENSPEMG00000013550	Slc26a10	Slc26a10
ENSPEMG00000014014	Phrf1	Phrf1
ENSPEMG00000015543	Col5a3	Col5a3
ENSPEMG00000015561	Kmt2a	Kmt2a
ENSPEMG00000015964	R3hdm2	R3hdm2
ENSPEMG00000016054	Ccdc84	LOC102922775
ENSPEMG00000016672	Tnfrsf4	Tnfrsf4
ENSPEMG00000016720	Slc39a5	Slc39a5
ENSPEMG00000016912	Mon2	Mon2
ENSPEMG00000016996	Acox2	Acox2
ENSPEMG00000017442	Lrrc29	Lrrc29
ENSPEMG00000017944	Timeless	Timeless
ENSPEMG00000018458	Cdh2	Cdh2
ENSPEMG00000018505	Pan2	Pan2
ENSPEMG00000020026	Dido1	Dido1
ENSPEMG00000020389	Smarca4	Smarca4
ENSPEMG00000020448	Ranbp3	Ranbp3
ENSPEMG00000020482	Rhpn2	Rhpn2
ENSPEMG00000020994	Camk2g	Camk2g
ENSPEMG00000022088	Rcan2	Rcan2
ENSPEMG00000023429	Cul9	Cul9
ENSPEMG00000024051	Srek1	Srek1
ENSPEMG00000024122	Sbno2	Sbno2
ENSPEMG00000024138	Phldb1	Phldb1
ENSPEMG00000024617	Pcyt1a	LOC102913267
ENSPEMG00000025876	Ddit3	Ddit3
ENSPEMG00000025878	Slc26a10	Slc26a10
ENSPEMG00000026336	Lama5	Lama5
ENSPEMG00000028075	Dst	Dst
ENSPEMG00000030783	Rab5b	Rab5b
ENSPEMG00000031426	Pdcl	Pdcl
