## Supplementary material for "Gene regulatory changes underlie developmental plasticity in respiration and aerobic performance in highland deer mice": Table S10

### Sheet: M1
significant	p_value	term_size	query_size	intersection_size	precision	recall	term_id	source	term_name	effective_domain_size	source_order	parents
TRUE	0.00873725	1053	607	77	0.126853	0.0731244	GO:0005887	GO:CC	integral component of plasma membrane	15138	515	c("GO:0016021", "GO:0031226")
TRUE	0.0193589	1112	607	79	0.130148	0.0710432	GO:0031226	GO:CC	intrinsic component of plasma membrane	15138	1237	c("GO:0005886", "GO:0031224")
TRUE	0.02059	674	607	55	0.0906096	0.0816024	GO:0015075	GO:MF	ion transmembrane transporter activity	15138	2905	GO:0022857
TRUE	0.0360103	959	607	70	0.115321	0.0729927	GO:0005215	GO:MF	transporter activity	15138	1710	GO:0003674
TRUE	4.55472e-07	186	607	29	0.0477759	0.155914	HP:0001417	HP	X-linked inheritance	15138	1066	HP:0010985
TRUE	5.19102e-07	187	607	29	0.0477759	0.15508	HP:0010985	HP	Gonosomal inheritance	15138	7430	HP:0000005
TRUE	3.66702e-05	137	607	22	0.0362438	0.160584	HP:0001419	HP	X-linked recessive inheritance	15138	1067	HP:0001417
TRUE	0.0132542	164	607	20	0.0329489	0.121951	HP:0002121	HP	Generalized non-motor (absence) seizure	15138	1565	c("HP:0002197", "HP:0011146", "HP:0033259")
TRUE	0.0321042	203	607	22	0.0362438	0.108374	HP:0011146	HP	Dialeptic seizure	15138	7586	HP:0001250
TRUE	0.0347735	147	607	18	0.029654	0.122449	HP:0002187	HP	Intellectual disability, profound	15138	1614	HP:0001249
TRUE	0.0411122	177	607	20	0.0329489	0.112994	HP:0033259	HP	Non-motor seizure	15138	13278	HP:0001250
TRUE	0.0228064	76	607	11	0.0181219	0.144737	KEGG:00830	KEGG	Retinol metabolism	15138	127	KEGG:00000
TRUE	0.00537246	184	607	21	0.0345964	0.11413	REAC:R-MMU-425407	REAC	SLC-mediated transmembrane transport	15138	1315	REAC:R-MMU-382551
TRUE	0.0136908	6862	607	336	0.553542	0.0489653	TF:M01393	TF	Factor: Msx-2; motif: NNNGACYAATTAGYNNT	15138	2126	TF:M00000
TRUE	0.0181957	6730	607	330	0.543657	0.0490342	TF:M01292_1	TF	Factor: HOXA13; motif: ATAAMA; match class: 1	15138	1595	TF:M01292
TRUE	0.0186422	10144	607	462	0.76112	0.0455442	TF:M02027_1	TF	Factor: PARP; motif: TTTCYN; match class: 1	15138	2605	TF:M02027

### Sheet: M2
significant	p_value	term_size	query_size	intersection_size	precision	recall	term_id	source	term_name	effective_domain_size	source_order	parents
TRUE	0.00121785	8390	376	260	0.691489	0.0309893	GO:0044237	GO:BP	cellular metabolic process	15138	12684	c("GO:0008152", "GO:0009987")
TRUE	0.00216012	368	376	29	0.0771277	0.0788043	GO:0034248	GO:BP	regulation of cellular amide metabolic process	15138	9795	c("GO:0031323", "GO:0043603", "GO:0051171")
TRUE	0.00792939	5044	376	173	0.460106	0.0342982	GO:0034641	GO:BP	cellular nitrogen compound metabolic process	15138	9997	c("GO:0006807", "GO:0044237")
TRUE	2.25239e-09	11523	376	342	0.909574	0.0296798	GO:0005622	GO:CC	intracellular anatomical structure	15138	283	GO:0110165
TRUE	8.54379e-09	9458	376	300	0.797872	0.0317192	GO:0043231	GO:CC	intracellular membrane-bounded organelle	15138	2128	c("GO:0043227", "GO:0043229")
TRUE	1.04632e-08	10337	376	318	0.845745	0.0307633	GO:0043229	GO:CC	intracellular organelle	15138	2126	c("GO:0005622", "GO:0043226")
TRUE	1.70995e-08	10563	376	322	0.856383	0.0304838	GO:0043226	GO:CC	organelle	15138	2123	GO:0110165
TRUE	7.59951e-08	9811	376	305	0.81117	0.0310876	GO:0043227	GO:CC	membrane-bounded organelle	15138	2124	GO:0043226
TRUE	1.16279e-05	9450	376	291	0.773936	0.0307937	GO:0005737	GO:CC	cytoplasm	15138	384	c("GO:0005622", "GO:0110165")
TRUE	0.00433595	4706	376	165	0.43883	0.0350616	GO:0032991	GO:CC	protein-containing complex	15138	1568	GO:0005575
TRUE	2.10145e-06	186	376	22	0.0585106	0.11828	HP:0001417	HP	X-linked inheritance	15138	1066	HP:0010985
TRUE	2.32819e-06	187	376	22	0.0585106	0.117647	HP:0010985	HP	Gonosomal inheritance	15138	7430	HP:0000005
TRUE	1.27765e-05	137	376	18	0.0478723	0.131387	HP:0001419	HP	X-linked recessive inheritance	15138	1067	HP:0001417
TRUE	4.37018e-05	1439	376	70	0.18617	0.0486449	HP:0004323	HP	Abnormality of body weight	15138	3030	HP:0001507
TRUE	6.46754e-05	2101	376	91	0.242021	0.0433127	HP:0001507	HP	Growth abnormality	15138	1120	HP:0000118
TRUE	0.000831938	486	376	32	0.0851064	0.0658436	HP:0000309	HP	Abnormality of the midface	15138	253	HP:0000271
TRUE	0.00321114	2158	376	87	0.231383	0.0403151	HP:0001626	HP	Abnormality of the cardiovascular system	15138	1187	HP:0000118
TRUE	0.00392764	1221	376	57	0.151596	0.046683	HP:0004325	HP	Decreased body weight	15138	3032	HP:0004323
TRUE	0.00647656	776	376	41	0.109043	0.0528351	HP:0000035	HP	Abnormal testis morphology	15138	33	HP:0000032
TRUE	0.00886617	928	376	46	0.12234	0.049569	HP:0010461	HP	Abnormality of the male genitalia	15138	6940	HP:0012243
TRUE	0.00931794	901	376	45	0.119681	0.0499445	HP:0000032	HP	Abnormality of male external genitalia	15138	30	c("HP:0000811", "HP:0010461")
TRUE	0.0138636	1553	376	66	0.175532	0.0424984	HP:0011458	HP	Abdominal symptom	15138	7887	HP:0025032
TRUE	0.0208484	930	376	45	0.119681	0.0483871	HP:0000811	HP	Abnormal external genitalia	15138	632	HP:0012243
TRUE	0.0426619	1836	376	73	0.194149	0.0397603	HP:0025032	HP	Abnormality of digestive system physiology	15138	9513	HP:0025031
TRUE	0.0477043	1582	376	65	0.172872	0.0410872	HP:0000079	HP	Abnormality of the urinary system	15138	74	HP:0000119
TRUE	0.0484593	81	376	10	0.0265957	0.123457	HP:0004334	HP	Dermal atrophy	15138	3041	HP:0008065
TRUE	0.00148155	5840	376	185	0.492021	0.0316781	KEGG:00000	KEGG	KEGG root term	15138	1	character(0)
TRUE	0.0421643	110	376	10	0.0265957	0.0909091	KEGG:03010	KEGG	Ribosome	15138	206	KEGG:00000
TRUE	0.000117324	4636	376	169	0.449468	0.0364538	TF:M10388	TF	Factor: TAFII250; motif: NAARAWGGCGGMGG	15138	3436	TF:M00000
TRUE	0.000473214	7945	376	251	0.667553	0.0315922	TF:M01991	TF	Factor: PEA3; motif: RCCGGAAGYN	15138	2656	TF:M00000
TRUE	0.00148393	7360	376	235	0.625	0.0319293	TF:M01981_1	TF	Factor: ELK-1; motif: ACCGGAWRTN; match class: 1	15138	911	TF:M01981
TRUE	0.00477956	3768	376	139	0.369681	0.0368896	TF:M10408	TF	Factor: YY1; motif: CAARATGGCGGC	15138	3758	TF:M00000
TRUE	0.0173968	5022	376	171	0.454787	0.0340502	TF:M02039	TF	Factor: GABPalpha; motif: ACCGGAARYN	15138	1228	TF:M00000
TRUE	0.0446949	6009	376	195	0.518617	0.0324513	TF:M01977	TF	Factor: ESE-1; motif: NSMGGAARYN	15138	984	TF:M00000

### Sheet: M3
significant	p_value	term_size	query_size	intersection_size	precision	recall	term_id	source	term_name	effective_domain_size	source_order	parents
TRUE	0.000185022	460	150	19	0.126667	0.0413043	HP:0000752	HP	Hyperactivity	15138	590	HP:0000708
TRUE	0.00109257	418	150	17	0.113333	0.0406699	HP:0000736	HP	Short attention span	15138	575	HP:0000708
TRUE	0.00154324	381	150	16	0.106667	0.0419948	HP:0000233	HP	Thin vermilion border	15138	196	HP:0000159
TRUE	0.00233041	492	150	18	0.12	0.0365854	HP:0030084	HP	Clinodactyly	15138	10245	HP:0011297
TRUE	0.00463543	320	150	14	0.0933333	0.04375	HP:0007018	HP	Attention deficit hyperactivity disorder	15138	4561	c("HP:0000736", "HP:0000752")
TRUE	0.0152348	677	150	20	0.133333	0.0295421	HP:0000377	HP	Abnormality of the pinna	15138	297	HP:0000356
TRUE	0.0207193	751	150	21	0.14	0.0279627	HP:0000177	HP	Abnormality of upper lip	15138	153	HP:0000159
TRUE	0.0289684	327	150	13	0.0866667	0.0397554	HP:0001382	HP	Joint hypermobility	15138	1041	HP:0011729
TRUE	0.0401542	911	150	23	0.153333	0.025247	HP:0000159	HP	Abnormal lip morphology	15138	139	HP:0000163
TRUE	0.0425017	202	150	10	0.0666667	0.049505	HP:0001770	HP	Toe syndactyly	15138	1291	c("HP:0001159", "HP:0001780")
TRUE	1.18294e-05	5845	150	96	0.64	0.0164243	TF:M08867	TF	Factor: AP2; motif: GCCYGSGGSN	15138	116	TF:M00000
TRUE	0.000115073	2819	150	59	0.393333	0.0209294	TF:M00470_1	TF	Factor: AP-2gamma; motif: GCCYNNGGS; match class: 1	15138	103	TF:M00470
TRUE	0.000160732	5801	150	93	0.62	0.0160317	TF:M02089_1	TF	Factor: E2F-3; motif: GGCGGGN; match class: 1	15138	753	TF:M02089
TRUE	0.000288805	1724	150	43	0.286667	0.024942	TF:M00469_1	TF	Factor: AP-2alpha; motif: GCCNNNRGS; match class: 1	15138	91	TF:M00469
TRUE	0.000563845	7898	150	112	0.746667	0.0141808	TF:M02933	TF	Factor: ZF5; motif: GYCGCGCARNGCNN	15138	3838	TF:M00000
TRUE	0.000867404	2140	150	48	0.32	0.0224299	TF:M05547_1	TF	Factor: ZAC; motif: KGGGCCR; match class: 1	15138	3773	TF:M05547
TRUE	0.00147853	2777	150	56	0.373333	0.0201656	TF:M00469	TF	Factor: AP-2alpha; motif: GCCNNNRGS	15138	90	TF:M00000
TRUE	0.00273874	5324	150	85	0.566667	0.0159654	TF:M01199	TF	Factor: RNF96; motif: BCCCGCRGCC	15138	2914	TF:M00000
TRUE	0.00283268	5901	150	91	0.606667	0.0154211	TF:M00803_1	TF	Factor: E2F; motif: GGCGSG; match class: 1	15138	775	TF:M00803
TRUE	0.00337405	5066	150	82	0.546667	0.0161863	TF:M01857	TF	Factor: AP-2alpha; motif: NGCCYSNNGSN	15138	98	TF:M00000
TRUE	0.00418221	4722	150	78	0.52	0.0165184	TF:M03876_1	TF	Factor: Kaiso; motif: GCMGGGRGCRGS; match class: 1	15138	1819	TF:M03876
TRUE	0.0053219	8263	150	113	0.753333	0.0136754	TF:M10276_1	TF	Factor: Kaiso; motif: SARNYCTCGCGAGAN; match class: 1	15138	3791	TF:M10276
TRUE	0.00829509	9969	150	127	0.846667	0.0127395	TF:M00716_1	TF	Factor: ZF5; motif: GSGCGCGR; match class: 1	15138	3825	TF:M00716
TRUE	0.0127652	9170	150	120	0.8	0.0130862	TF:M00333_1	TF	Factor: ZF5; motif: NRNGNGCGCGCWN; match class: 1	15138	3827	TF:M00333
TRUE	0.0288369	2319	150	47	0.313333	0.0202674	TF:M01199_1	TF	Factor: RNF96; motif: BCCCGCRGCC; match class: 1	15138	2915	TF:M01199
TRUE	0.0410386	8511	150	113	0.753333	0.0132769	TF:M10375	TF	Factor: Sp1; motif: GGNGGGGGNGGGGGMGGGGCNGGG	15138	3226	TF:M00000
TRUE	0.0437279	8519	150	113	0.753333	0.0132645	TF:M07380	TF	Factor: E2F-4; motif: NTTTCSCGCC	15138	760	TF:M00000
